# Evolutionary dynamics of pro-inflammatory caspases in primates and rodents

**DOI:** 10.1101/2024.06.19.599744

**Authors:** Mische Holland, Rachel Rutkowski, Tera C. Levin

**Author notes:** Address correspondence to Tera C. Levin. No conflicts of interest to declare.

## Abstract

Caspase-1 and related proteases are key players in inflammation and innate immunity. Here, we characterize the evolutionary history of caspase-1 and its close relatives across 19 primates and 21 rodents, focusing on differences that may cause discrepancies between humans and animal studies. While caspase-1 has been retained in all these taxa, other members of the caspase-1 subfamily (caspase-4, -5, -11, -12, and CARD16, 17, and 18) each have unique evolutionary trajectories. Caspase-4 is found across simian primates, whereas we identified multiple pseudogenization and gene loss events in caspase-5, caspase-11, and the CARDs. Because caspases-4 and -11 are both key players in the non-canonical inflammasome pathway, we expected that these proteins would be likely to evolve rapidly. Instead, we found that these two proteins are largely conserved, whereas caspase-4’s close paralog, caspase-5, showed significant indications of positive selection, as did primate caspase-1. Caspase-12 is a non-functional pseudogene in humans. We find this extends across most primates, although many rodents and some primates retain an intact, and likely functional, caspase-12. In mouse laboratory lines, we found that 50% of common strains carry non-synonymous variants that may impact the functions of caspase-11 and -12, and therefore recommend specific strains to be used (and avoided). Finally, unlike rodents, primate caspases have undergone repeated rounds of gene conversion, duplication, and loss leading to a highly dynamic pro-inflammatory caspase repertoire. Thus we uncovered many differences in the evolution of primate and rodent pro-inflammatory caspases, and discuss the potential implications of this history for caspase gene functions.
