## Supplemental Table 1 for "Evolutionary dynamics of pro-inflammatory caspases in primates and rodents"

### Sheet: Sheet1
Common Name	Scientific Name	Refseq/Genbank Accession	Bioproject ID	Biosample ID	Registration Date	Genome Size	N50	L50	Genome Coverage	Assembly Level	dS of C1
Human	Homo sapiens	GCF_000001405.40	PRJNA31257	SAMN12121739	2022-02-03	3.1 Gb	67.8 Mb	16	not listed	Chromosome	N/A
Borneo Orangutan	Pongo pygmaeus	GCA_023767775.1	PRJNA785018	SAMN23575352	2022-06-17	2.9 Gb	15.8 Mb	45	57.2x	Scaffold	0.0304
Chimpanzee	Pan troglodytes	GCA_002880755.3	PRJNA369439	SAMN07611970	2018-01-19	3.1 Gb	53.1 Mb	19	124.0x	Chromosome	0.0247
Colobus	Colobus guereza	GCA_021498455.1	PRJNA785018	SAMN23575336	2022-01-19	3 Gb	146 Mb	9	57.6x	Chromosome	0.0437
Crab Eating Macaque	Macaca fascicularis	GCA_012559485.3	PRJDB9269	SAMD00204697	2021-10-26	2.8 Gb	149.8 Mb	8	201.0x	Chromosome	0.0523
Gorilla	Gorilla gorilla	GCA_008122165.1	PRJNA369439	SAMN07611971	2019-08-28	3 Gb	26.1 Mb	35	66.9x	Chromosome	0.0055
Leaf Monkey	Trachypithecus francoisi	GCA_009764325.1	PRJNA488530	SAMN12630612	2019-12-18	2.9 Gb	2.8 Mb	300	279.5x	Scaffold	0.0443
Marmoset	Callithrix jacchus	GCA_009663435.2	PRJNA566173	SAMN12783337	2020-05-22	2.9 Gb	98.2 Mb	12	40.0x	Chromosome	0.1308
Olive Baboon	Papio anubis	GCA_008728515.2	PRJNA527874	SAMN11179045	2022-04-27	2.9 Gb	140.2 Mb	9	60.0x	Chromosome	0.0438
Rhesus	Macaca mulatta	GCA_003339765.3	PRJNA476474	SAMN14513997	2019-02-13	3 Gb	82.3 Mb	14	not listed	Chromosome	0.0582
Siamang	Symphalangus syndactylus	GCA_023761135.1	PRJNA785018	SAMN23575357	2022-06-17	2.8 Gb	13.4 Mb	55	32.7x	Scaffold	0.0307
Squirrel Monkey	Saimiri boliviensis	GCF_016699345.2	PRJNA679316	SAMN16846876	2021-01-12	2.7 Gb	87.2 Mb	12	111.0x	Scaffold	0.0828
Sumatran Orangutan	Pongo abelii	GCA_002880775.3	PRJNA369439	SAMN07611972	2018-01-19	3.1 Gb	98.5 Mb	13	101.2x	Chromosome	-
White Cheeked Gibbon	Nomascus leucogenys	GCA_006542625.1	PRJNA369439	SAMN11124083	2019-07-02	2.8 Gb	35.9 Mb	29	79.7x	Chromosome	0.0572
Panamanian White Faced Capuchin	Cebus imitator	GCA_001604975.1	PRJNA298580	SAMN04522148	2016-04-04	2.7 Gb	5.3 Mb	149	81.0x	Scaffold	0.0876
Ma's Night Monkey	Aotus nancymaae	GCA_000952055.2	PRJNA251539	SAMN03121886	2017-06-09	2.9 Gb	8.3 Mb	102	132.4x	Scaffold	0.0856
Ring-tailed Lemur	Lemur catta	GCF_020740605.2	PRJNA1008634	SAMN12621102	2021-11-04	2.2 Gb	102.2 Mb	9	20.8x	Chromosome	0.3403
Sunda Slow Loris	Nycticebus coucang	GCF_027406575.1	PRJNA927103	SAMN28408555	2022-12-28	2.9 Gb	135.9 Mb	10	31.6x	Chromosome	0.5037
Western Tarsier	Cephalopachus bancanus	GCA_027257055.1	PRJNA911016	SAMN32156893	2022-12-23	2.9 Gb	5.3 Mb	149	49.8x	Contig	0.3733
Philippine Tarsier	Carlito syrichta	GCF_000164805.1	PRJNA236776	SAMN02445010	2013-09-18	3.5 Gb	401.2 kb	2384	48.0x	Scaffold	0.4258
African Woodland Thicket Rat	Grammyomys surdaster	GCA_004785775.1	PRJNA526040	SAMN11172702	2019-04-12	2.4 Gb	8.1 Mb	85	50.0x	Scaffold	0.1662
Algerian Mouse	Mus spretus	GCA_001624865.1	PRJNA310854	SAMN04489830	2016-04-26	2.6 Gb	131.9 Mb	9	60.0x	Chromosome	0.0159
Alpine Marmot	Marmota marmota marmota	GCF_001458135.2	PRJEB8272	SAMEA3214822	2019-12-18	2.5 Gb	31.3 Mb	25	43.0x	Scaffold	0.5746
Black Rat	Rattus rattus	GCF_011064425.1	PRJNA574245	SAMN12855339	2020-03-04	2.4 Gb	158.8 Mb	6	130.0x	Chromosome	0.148
Brown Rat/Norway Rat	Rattus norvegicus	GCA_015227675.2	PRJNA662791	SAMN16261960	2020-11-10	2.6 Gb	135 Mb	8	92.0x	Chromosome	0.1542
Chinese Hamster	Cricetulus griseus	GCA_000223135.1	PRJNA69991	SAMN02981352	2011-08-23	2.4 Gb	1.1 Mb	547	130.0x	Scaffold	0.355
Deer Mouse	Peromyscus maniculatus bairdii	GCA_000500345.1	PRJNA53563	SAMN00848614	2013-12-03	2.6 Gb	3.8 Mb	193	110.0x	Scaffold	0.2391
Egyptian Spiny Mouse	Acomys cahirinus	GCA_030555615.1	PRJNA935753	SAMN33863546	2023-07-31	2.3 Gb	127.8 Mb	8	38.0x	Scaffold	0.2788
European Woodmouse	Apodemus sylvaticus	GCA_947179515.1	PRJEB56948	SAMEA7702024	2022-10-28	2.9 Gb	120.9 Mb	9	25.0x	Chromosome	0.1395
Fat Sand Rat	Psammomys obesus	GCA_907164565.1	PRJEB44074	SAMEA8556771	2021-06-02	2.4 Gb	20.2 Mb	34	85.0x	Scaffold	0.2497
Golden Hamster	Mesocricetus auratus	GCA_023213145.1	PRJNA808404	SAMN26084744	2022-05-02	2.5 Gb	26.8 Mb	25	100.0x	Scaffold	0.3218
Golden Spiny Mouse	Acomys russatus	GCF_903995435.1	PRJEB39768	SAMEA104026431	2020-08-21	2.3 Gb	66.5 Mb	14	58.0x	Chromosome	0.2897
House Mouse	Mus musculus	GCA_000001635.9	PRJNA20689	SAMN26853351	2020-06-24	2.7 Gb	106.1 Mb	11	not listed	Chromosome	N/A
Lesser Egyptian Jerboa	Jaculus jaculus	GCF_020740685.1	PRJNA773797	SAMN20391724	2021-11-04	2.9 Gb	158.2 Mb	7	61.0x	Chromosome	0.6449
Mongolian Gerbil	Meriones unguiculatus	GCA_002204375.1	PRJNA385619	SAMN06897401	2017-06-21	2.5 Gb	374.7 kb	1538	136.0x	Scaffold	0.2786
Nile Rat	Arvicanthis niloticus	GCF_011762505.1	PRJNA608735	SAMN12611849	2020-03-27	2.5 Gb	82.7 Mb	11	61.0x	Chromosome	0.1699
Prairie Vole	Microtus orchrogaster	GCA_020004485.1	PRJNA541330	SAMN11605340	2021-09-15	2.4 Gb	4.3 Mb	150	108.0x	Scaffold	0.3596
Ryukyu Mouse	Mus caroli	GCF_900094665.1	PRJEB14895	SAMEA3367631	2017-04-28	2.6 Gb	122.6 Mb	9	60.0x	Chromosome	0.0204
Shrew Mouse	Mus pahari	GCF_900095145.1	PRJEB14896	SAMEA3367645	2017-04-28	2.5 Gb	111.4 Mb	9	74.0x	Chromosome	0.0514
Southern Multimammate Mouse	Mastomys coucha	GCF_008632895.1	PRJNA406979	SAMN07635291	2019-09-24	2.5 Gb	118.6 Mb	8	73.0x	Chromosome	0.0998
Steppe Mouse	Mus spicilegus	GCA_003336285.2	PRJNA894556	SAMN08141584	2023-04-14	2.7 Gb	90.2 Mb	11	100.0x	Scaffold	0.0123
