## Supplemental Table 2 for "Evolutionary dynamics of pro-inflammatory caspases in primates and rodents"

### Sheet: Gene Presence
Species	Scientific Name	Caspase 1		Caspase 4		Caspase 5		Caspase 4LP		Caspase 11		Caspase 12		CARD 16	CARD 17	CARD 18
		align	blast	align	blast	align	blast	align	blast	align	blast	align	blast	align	align	align
Chimpanzee	Pan troglodytes	1+0	1	1	1	1	1	0	N/A	N/A	1	0	1*	1	1	-1
Human	Homo sapiens	1+0	1	1	1	1	1	0	N/A	N/A	1	0	1*	1	1	1		LEGEND
Gorilla	Gorilla gorilla	1+0	1	1	1	1	1	0	N/A	N/A	1	0	1*	1	1	1		present is 1
Borneo Orangutan	Pongo pygmaeus	1	1	1	1	1	1	0	N/A	N/A	1	1+0	1*	1	1+1+1	1		pseudogene is 0
White Cheeked Gibbon	Nomascus leucogenys	1	1	1	1	1	1	-1	N/A	N/A	1	0	-1	-1	-1	-1		not present is -1
Siamang	Symphalangus syndactylus	1	1	1	1	1	1	-1	N/A	N/A	1	0	-1	-1	-1	-1		*primate c12 might have inframe transcript variants in homonids
Leaf Monkey	Trachypithecus francoisi	1	1	1	1	0	-1	-1	N/A	N/A	1	-1	-1	1	1+1	1
Colobus	Colobus guereza	1	-1	1	-1	1	-1	-1	N/A	N/A	-1	0	1*	1	1+0	1
Crab Eating Macaque	Macaca fascicularis	1	1	1	1	1	1	-1	N/A	N/A	1	1	1	1	1+0+0	1
Rhesus	Macaca mulatta	1	1	1	1	1	1	-1	N/A	N/A	-1	1	1	1	1+1+0	1
Olive Baboon	Papio anubis	1	1	1	1	1	1	-1	N/A	N/A	1	1	1*	1	1+1+0	1
Night Monkey	Aotus nancymaae	1	1	1	1	0	-1	-1	N/A	N/A	1	-1	-1	1	-1	1
Squirrel Monkey	Saimiri boliviensis	1	1	1	1	0	0	-1	N/A	N/A	-1	-1	-1	1+1	0	1
Capuchin	Cebus imitator	1	1	1	1	0	-1	-1	N/A	N/A	1	-1	-1	1+1	-1	1
Marmoset	Callithrix jacchus	1	1	1	1	0	-1	-1	N/A	N/A	-1	-1	-1	1	1	1
Philippine Tarsier	Carlito syrichta	1	-1	1+0	-1	1+1	-1	N/A		N/A		1	-1	-1	-1	0
Western Tarsier	Cephalopachus bancanus	1	-1	1+0	-1	1+0	-1	N/A		N/A		1	-1	-1	-1	0
Ring-tailed Lemur	Lemur catta	1	1	1	-1	0	-1	N/A		N/A		1	1	-1	1	1+1
Sunda Slow Loris	Nycticebus coucang	1	-1	1	-1	1	-1	N/A		N/A		1	-1	-1	1	1
House Mouse	Mus musculus	1	1	N/A		N/A		N/A		1	1	1	1
Algerian Mouse	Mus spretus	1	-1	N/A		N/A		N/A		1	-1	1	-1
Steppe Mouse	Mus spicilegus	1	-1	N/A		N/A		N/A		1	-1	1	-1
Ryukyu Mouse	Mus caroli	1	1	N/A		N/A		N/A		1	1	1	1
Shrew Mouse	Mus pahari	1	1	N/A		N/A		N/A		1	1	0	0
Southern Multimammate Mouse	Mastomys coucha	1	1	N/A		N/A		N/A		1	1	1	1
Black Rat	Rattus rattus	1	1	N/A		N/A		N/A		1	1	-1	-1
Brown Rat	Rattus norvegicus	1	1	N/A		N/A		N/A		1	1	1	1
Mongolian Gerbil	Meriones unguiculatus	1	1	N/A		N/A		N/A		0	-1	1	1
Fat Sand Rat	Psammomys obesus	1	1	N/A		N/A		N/A		0	-1	1	1
Egyptian Spiny Mouse	Acomys cahirinus	1	-1	N/A		N/A		N/A		1	-1	1	-1
Golden Spiny Mouse	Acomys russatus	1	1	N/A		N/A		N/A		1	1	1	1
African Woodland Thicket Rat	Grammyomys surdaster	1	1	N/A		N/A		N/A		1	1	1	1
Nile Rat	Arvicanthis niloticus	1	1	N/A		N/A		N/A		1	1	1	1
European Woodmouse	Apodemus sylvaticus	1	1	N/A		N/A		N/A		0	-1	0	-1
Golden Hamster	Mesocricetus auratus	1	1	N/A		N/A		N/A		-1	-1	0	0
Chinese Hamster	Cricetulus griseus	1	1	N/A		N/A		N/A		0	-1	1	1
Prairie Vole	Microtus orchrogaster	1	1	N/A		N/A		N/A		-1	-1	-1	-1	1
Deer Mouse	Peromyscus maniculatus bairdii	1	1	N/A		N/A		N/A		0	-1	1	1	1+1
Lesser Egyptian Jerboa	Jaculus jaculus	1	1	N/A		N/A		N/A		1	1	1	1
Alpine Marmot	Marmota marmota marmota	1	1	N/A		N/A		N/A		-1	-1	-1	-1

### Sheet: Pseudogene Evidence
Species	Scientific Name	Gene	Human Residue Loc	Human Residue	Description		Human Residue Loc	Human Residue	Description		Human Residue Loc	Human Residue	Description
Human	Homo sapiens	Caspase 4LP	194	R	AGA->TGA early stop
Gorilla	Gorilla gorilla	Caspase 4LP	194	R	AGA->TGA early stop
Chimpanzee	Pan troglodytes	Caspase 4LP	194	R	AGA->TGA early stop
Borneo Orangutan	Pongo pygmaeus	Caspase 4LP	296	V	GTG->TAG early stop
Leaf Monkey	Trachypithecus francoisi	Caspase 5	9	K	frameshift single A insertion in a string of A leading to early stop in exon2 (before CARD)		190-191	D-R	frameshift insertion TGGCTCTCAG > LALR leading to early stop in exon5 (p20)
Night Monkey	Aotus nancymaae	Caspase 5	9	K	frameshift AAAA insertion leading to early stop in exon2 (before CARD)		59	V	single T insertion leading to framshift stop in exon3 (in CARD)		109	E	SNP G>T causing early stop
Squirrel Monkey	Saimiri boliviensis	Caspase 5	9	K	frameshift AAACAAAACAAAACAAAAACAAAAA insertion leading to early stop in exon2 (before CARD)		109	E	SNP G>T causing early stop
Capuchin	Cebus imitator	Caspase 5	9	K	frameshift AAAAAAAAAAACAAAAAAA insertion in a string of A leading to early stop in exon2 (before CARD)		109	E	SNP G>T causing early stop
Marmoset	Callithrix jacchus	Caspase 5	145-318	P-E	large inframe deletion in exon7 (p20)
Philipine Tarsier	Carlito syrichta	Caspase 4/5+	102-121	E-R	frameshift deletion AAAG leading to early stop
Western Tarsier	Cephalopachus bancanus	Caspase 4/5+	102-121	E-R	frameshift deletion AAAG leading to early stop
Ring Tailed Lemur	Lemur catta	Caspase 4/5	92	V	TAA early stop
Western Tarsier	Cephalopachus bancanus	Caspase 4/5+	211	G	frameshift single G deletion leading to early stop
White Cheeked Gibbon	Nomascus leucogenys	Caspase 12	-	-	exons 1-6 not conserved/present (<60% similarity to house mouse c12) causing truncated protein
Siamang	Symphalangus syndactylus	Caspase 12	-	-	exons 1-6 not conserved/present (<60% similarity to house mouse c12) causing truncated protein
Colobus	Colobus guereza	Caspase 12	-	-	11bp frameshift deletion in exon 3 causing early stops in exon 4
Human	Homo sapiens	Caspase 12	-	-	11bp frameshift deletion in exon 3 causing early stops in exon 4
Gorilla	Gorilla gorilla	Caspase 12	-	-	11bp frameshift deletion in exon 3 causing early stops in exon 4
Chimpanzee	Pan troglodytes	Caspase 12	-	-	11bp frameshift deletion in exon 3 causing early stops in exon 4
Borneo Orangutan	Pongo pygmaeus	Caspase 12+	-	-	11bp frameshift deletion in exon 3 causing early stops in exon 4
Squirrel Monkey	Saimiri boliviensis	CARD17	55	R	frameshift C deletion causes an early stop in exon2
Philippine Tarsier	Carlito syrichta	CARD18	2024-07-08	R-K	frameshift insertion AAAAGAAAGA causes an early stop
Western Tarsier	Cephalopachus bancanus	CARD18	2024-07-08	R-K	frameshift insertion AAAAAAACAAAGA causes an early stop
Mongolian Gerbil	Meriones unguiculatus	Caspase 11	-	-	exons 2-5 unalignable/missing (CARD and p20)
Fat Sand Rat	Psammomys obesus	Caspase 11	-	-	exons 2-5 unalignable/missing (CARD and p20)
European Woodmouse	Apodemus sylvaticus	Caspase 11	2024-04-13	N-V	deletion in exon2 causing early stops in exon2 (CARD)		132	R	SNP C>T stop codon
Chinese Hamster	Cricetulus griseus	Caspase 11	89	N	frameshift single deletion causing early stop in exon3 (CARD)		99	L	frameshift T insertion causing early stop in exon3 (p20)
Deer Mouse	Peromyscus maniculatus bairdii	Caspase 11	28-29	K-V	frameshift AAAC insertion causing an early stop in exon2 (CARD)		56	V	frameshift G deletion causing an early stop in exon2 (CARD)
Shrew Mouse	Mus pahari	Caspase 12	192	R	SNP A>T causing early stop in exon6 (p20)		350-388	P-V	missing exon 7 causing rest of exons to be out of frame (p10)
European Woodmouse	Apodemus sylvaticus	Caspase 12	52	L	frameshift C deletion causing early stop in exon2 (CARD)		107-133	E-A	exon 4 is out of frame (between CARD and p20)
Golden Hamster	Mesocricetus auratus	Caspase 12	16-25	K-G	deletion GGGTTTGGCCAAGGACATGCTGGATG? in exon2 causing early stops in exon2(CARD)		38-42	G-L	deletion AATGAGTT? in exon 2 causing early stops in exon2 (CARD)		375	Y	SNP T>A causing early stop in exon9 (p10)

### Sheet: Rachel Draft - Pseudogene Evide
Species	Which caspase	alignment evidence	blast transcript presence/absence
Capuchin	Caspase 5	Early stop codons in exon 3
Leaf Monkey	Caspase 5	Early stop codons in exon 3
Night Monkey	Caspase 5	Early stop codons in exon 3
Squirrel Monkey	Caspase 5	Early stop codons in exon 3, missing start codon
Alpine Marmot	Caspase 11	Early stop codon in exon 5
Chinese Hamster	Caspase 11	Early stop codons in exon 3, missing start codon
Deer Mouse	Caspase 11	Early stop codons in exon 2, missing start codon
European Woodmouse	Caspase 11	Early stop codons in exon 2, missing start codon
Fat Sand Rat	Caspase 11	Early stop codons in exon 2
Lesser Egyptian Jerboa	Caspase 11	Early stop codon in exon 2
Mongolian Gerbil	Caspase 11	Early stop codons in exon 2
Brown Rat	Caspase 12	Deletion in exon 7 leads to early stop codon in exon 7
European Woodmouse	Caspase 12	Early stop codons in exon 2
Golden Hamster	Caspase 12	Early stop codons in exon 2
Lesser Egyptian Jerboa	Caspase 12	Early stop codons in exon 4
Shrew Mouse	Caspase 12	Early stop codon in exon 6, missing start codon
All primates	Caspase 12	Early stop codons

### Sheet: Rachel Draft - Gene Presence
	Caspase 1	Caspase 4	Caspase 5	Caspase 11	Caspase 12	CARD 16	CARD 17	CARD 18
Human	1	1	1	N/A	0	1	1	1		present is 1
Borneo Orangutan	1	1	1	N/A	0	1	1	1		pseudogene is 0
Capuchin	1	1	0	N/A	-1	1	-1	1		not present is -1
Chimpanzee	1	1	1	N/A	0	1	1	-1
Colobus	1	1	1	N/A	0	1	1	1		see exception is *
Crab Eating Macaque	1	1	1	N/A	0	1	1	1
Gorilla	1	1	1	N/A	0	1	1	1
Leaf Monkey	1	1	0	N/A	-1	1	1	1
Marmoset	1	1	1	N/A	-1	1	1	1
Night Monkey	1	1	0	N/A	0	1	-1	1
Olive Baboon	1	1	1	N/A	0	1	1	1
Rhesus	1	1	1	N/A	0	1	1	1
Siamang	1	1	1	N/A	0	-1	-1	-1
Squirrel Monkey	1	1	0	N/A	-1	1	-1	1
Sumatran Orangutan	1	1	1	N/A	0	1	1	1
White Cheeked Gibbon	1	1	1	N/A	0	-1	-1	-1
African Woodland Thicket Rat	1	N/A	N/A	1	1
Algerian Mouse	1	N/A	N/A	1	1
Alpine Marmot	1	N/A	N/A	0	-1
Black Rat	1	N/A	N/A	1	-1
Brown Rat	1	N/A	N/A	1	0		*double check blasta data
Chinese Hamster	1	N/A	N/A	0	1
Deer Mouse	1	N/A	N/A	0	1
Egyptian Spiny Mouse	1	N/A	N/A	1	1
European Woodmouse	1	N/A	N/A	0	0		*triple check this with blast data
Fat Sand Rat	1	N/A	N/A	0	1
Golden Hamster	1	N/A	N/A	-1	0		*check blast data
Golden Spiny Mouse	1	N/A	N/A	1	1
House Mouse	1	N/A	N/A	1	1
Lesser Egyptian Jerboa	1	N/A	N/A	0	0		*c4 transcript aligns, exon 2 placement messes up align
Mongolian Gerbil	1	N/A	N/A	0	1
Nile Rat	1	N/A	N/A	1	1
Prairie Vole	1	N/A	N/A	-1	-1
Ryukyu Mouse	1	N/A	N/A	1	1
Shrew Mouse	1	N/A	N/A	1	0		*double check blasta data
Southern Multimammate Mouse	1	N/A	N/A	1	1
Steppe Mouse	1	N/A	N/A	1	1
