## Supplemental Table 3 for "Evolutionary dynamics of pro-inflammatory caspases in primates and rodents"

### Sheet: Species per Gene Analysis
Genus	Family	Species	caspase1 (prim)	caspase1 (rod)	caspase4 (prim)	caspase5 (prim)	caspase11 (rod)	caspase12 (rod)
Primate	Homonids/Apes	Sumatran Orangutan	x		x	x
Primate	Homonids/Apes	Borneo Orangutan	x		x	x
Primate	Homonids/Apes	Chimpanzee	x		x	x
Primate	Homonids/Apes	Gorilla	x		x	x
Primate	Homonids/Apes	Human	x		x	x
Primate	Homonids/Apes	Siamang	x		x	x
Primate	Homonids/Apes	White Cheeked Gibbon	x		x	x
Primate	New World Monkeys	Capuchin	x		x
Primate	New World Monkeys	Leaf Monkey	x		x
Primate	New World Monkeys	Marmoset	x		x
Primate	New World Monkeys	Night Monkey	x		x
Primate	New World Monkeys	Squirrel Monkey	x		x
Primate	Old World Monkeys	Colobus	x		x	x
Primate	Old World Monkeys	Crab Eating Macaque	x		x	x
Primate	Old World Monkeys	Olive Baboon	x		x	x
Primate	Old World Monkeys	Rhesus	x			x
Rodentia (Myomorpha)	Cricetidae (New World)	Chinese Hamster
Rodentia (Myomorpha)	Cricetidae (New World)	Deer Mouse
Rodentia (Myomorpha)	Cricetidae (New World)	Golden Hamster
Rodentia (Myomorpha)	Cricetidae (New World)	Prairie Vole
Rodentia (Myomorpha)	Dipodidae	Lesser Egyptian Jerboa
Rodentia (Myomorpha)	Muridae (Old World)	African Woodland Thicket Rat
Rodentia (Myomorpha)	Muridae (Old World)	Algerian Mouse		x			x	x
Rodentia (Myomorpha)	Muridae (Old World)	Black Rat		x			x
Rodentia (Myomorpha)	Muridae (Old World)	Brown Rat		x			x	x
Rodentia (Myomorpha)	Muridae (Old World)	Egyptian Spiny Mouse		x			x	x
Rodentia (Myomorpha)	Muridae (Old World)	European Woodmouse
Rodentia (Myomorpha)	Muridae (Old World)	Fat Sand Rat		x				x
Rodentia (Myomorpha)	Muridae (Old World)	Golden Spiny Mouse		x			x	x
Rodentia (Myomorpha)	Muridae (Old World)	House Mouse		x			x	x
Rodentia (Myomorpha)	Muridae (Old World)	Mongolian Gerbil		x				x
Rodentia (Myomorpha)	Muridae (Old World)	Nile Rat
Rodentia (Myomorpha)	Muridae (Old World)	Ryukyu Mouse		x			x	x
Rodentia (Myomorpha)	Muridae (Old World)	Shrew Mouse		x			x
Rodentia (Myomorpha)	Muridae (Old World)	Southern Multimammate Mouse		x			x	x
Rodentia (Myomorpha)	Muridae (Old World)	Steppe Mouse		x			x	x
Rodentia (Myomorpha)	Sciuridae	Alpine Marmot

### Sheet: GARD breakpoints
Gene	Taxa	Segment	#species	Segment bounds (Human/Mouse AA)
caspase 1	Primate	1	15	M1	T32
caspase 1	Primate	2	15	V34	D174
caspase 1	Primate	3	15	I176	*405
caspase 4	Primate	1	14	M1	S102
caspase 4	Primate	2	14	T103	*378
caspase 5	Primate	1	11	M1	T52
caspase 5	Primate	2	11	D53	D232
caspase 5	Primate	3	11	E233	L301
caspase 5	Primate	4	11	L303	*435
caspase 1	Rodentia	1	12	M1	T157
caspase 1	Rodentia	2	12	T159	*403
caspase 11	Rodentia	1	10	M1	*374
caspase 12	Rodentia	1	10	M1	L30
caspase 12	Rodentia	2	10	V31	A162
caspase 12	Rodentia	3	10	K163	*420

### Sheet: species tree PAML Model Compari
Gene	Taxa	Recombination segment	#species	whole segment dN/dS	M0	M0a	p-value	M1	M2	p-value	M7	M8	p-value	M8a	M8	p-value	Highest Omega in M8	fraction of Sites dN/dS>1	# pos selection sites
caspase 1	Primate	1	15	0.39854	-331.19	-334.381	0.0411283	-325.351	-325.31	0.959404	-325.352	-325.31	0.958382	-325.351	-325.31	0.959404	1.12265	0.39601	0
caspase 1	Primate	2	15	1.27225	-1442.64	-1436.3	0.00176491	-1436.3	-1417.52	6.98527e-09	-1436.3	-1417.52	6.97599e-09	-1436.3	-1417.52	7.00538e-09	8.62349	0.08461	7
caspase 1	Primate	3	15	0.6961	-1956.89	-1928.2	0	-1928.2	-1913.32	3.46211e-07	-1928.2	-1913.34	3.50167e-07	-1928.2	-1913.34	3.51109e-07	3.72781	0.17026	12
caspase 4	Primate	1	14	0.35332	-935.358	-946.162	2.03034e-05	-928.943	-928.445	0.60818	-929.18	-928.184	0.369195	-928.928	-928.184	0.475113	2.61064	0.05424	0
caspase 4	Primate	2	14	0.23685	-2035.01	-2073.23	0	-2028.73	-2027.67	0.34739	-2029.12	-2027.44	0.185668	-2028.73	-2027.44	0.275199	6.46957	0.00453	0
caspase 5	Primate	1	11	3.22362	-488.251	-492.42	0.0154777	-492.396	-486.101	0.00184582	-492.42	-486.101	0.00180291	-492.396	-486.101	0.00184582	4.79492	0.7477	14
caspase 5	Primate	2	11	0.99276	-1274.74	-1274.75	0.999554	-1270.8	-1266.81	0.0185255	-1270.83	-1266.81	0.0179701	-1270.8	-1266.81	0.0185255	2.33233	0.45257	2
caspase 5	Primate	3	11	0.33048	-587.52	-594.917	0.000613395	-581.15	-581.15	1	-581.135	-581.133	0.997935	-581.135	-581.133	0.997448	1.09307	0.20551	0
caspase 5	Primate	4	11	1.09378	-831.027	-831.062	0.965547	-829.142	-825.01	0.016059	-829.145	-825.011	0.0160122	-829.142	-825.011	0.0160602	5.27377	0.17872	2
caspase 1	Rodentia	1	12	0.58534	-1756.27	-1762.11	0.00289667	-1744.36	-1743.88	0.621034	-1744.91	-1743.89	0.360373	-1744.37	-1743.89	0.618136	1.28706	0.42177	0
caspase 1	Rodentia	2	12	0.33853	-2341.6	-2371.5	0	-2302.53	-2300.49	0.130528	-2303.17	-2300.47	0.0675525	-2302.54	-2300.47	0.126348	1.77781	0.15016	1
caspase 11	Rodentia	1	10	0.41356	-3259.04	-3286.76	0	-3245.21	-3244.9	0.73655	-3245.91	-3244.91	0.365285	-3245.22	-3244.91	0.732178	1.36637	0.18629	0
caspase 12	Rodentia	1	10	0.18069	-218.632	-224.558	0.00266801	-218.632	-218.632	0.999937	-218.652	-218.652	0.999939	-218.652	-218.652	1	1	1e-05	0
caspase 12	Rodentia	2	10	0.51008	-1428.12	-1435.88	0.000428657	-1428.11	-1428.11	1	-1428.04	-1428.04	0.999992	-1428.04	-1428.04	1	1	1e-05	0
caspase 12	Rodentia	3	10	0.17643	-2093.57	-2158.52	0	-2080.87	-2080.87	1	-2080.38	-2080.38	0.999998	-2080.38	-2080.38	1	1	1e-05	0
										0.05
									Bonferroni corrected cut off	0.00333333

### Sheet: Gene tree PAML Model Comparison
Gene	Taxa	Recombination segment	#species	whole segment dN/dS	M0	M0a	p-value	M1	M2	p-value	M7	M8	p-value	M8a	M8	p-value	Highest Omega in M8	fraction of Sites dN/dS>1	# pos selection sites (BEB P>95)	M8 codonfreq=1/61	M8 omega=1.0	M8 omega=1.5
caspase 1	Primate	1	15	0.41516	-318.911	-321.552	0.0713174	-314.088	-314.049	0.961693	-314.102	-314.031	0.931026	-314.088	-314.031	0.943953	3.59584	0.02188	0
caspase 1	Primate	2	15	1.36624	-1417.9	-1419.13	0.00571483	-1413.96	-1395.48	9.3866e-09	-1414.07	-1395.54	8.93314e-09	-1413.96	-1395.54	9.99764e-09	9.56111	0.07777	6	6	6	6
caspase 1	Primate	3	15	0.68748	-1954.38	-1956.72	0.0960424	-1926.31	-1912.05	6.39267e-07	-1926.32	-1912.07	6.50899e-07	-1926.31	-1912.07	6.54424e-07	3.72083	0.16758	14	15	12	12
caspase 4	Primate	1	14	0.35825	-931.035	-941.316	3.42956e-05	-925.204	-924.918	0.750991	-925.379	-924.688	0.501057	-925.192	-924.688	0.603867	2.43136	0.06457	0
caspase 4	Primate	2	14	0.23668	-2029.85	-2067.42	0	-2024.83	-2023.59	0.290227	-2025	-2023.03	0.139959	-2024.78	-2023.03	0.174571	6.95573	0.0044	0
caspase 5	Primate	1	11	3.15359	-487.461	-491.433	0.0188322	-491.433	-485.589	0.00289782	-491.433	-485.589	0.00289806	-491.429	-485.589	0.00290878	5.01064	0.67515	12	13	12	12
caspase 5	Primate	2	11	0.99276	-1274.74	-1274.75	0.999554	-1270.8	-1266.81	0.0185255	-1270.83	-1266.81	0.0179701	-1270.8	-1266.81	0.0185257	2.33233	0.45257	2	3	2	2
caspase 5	Primate	3	11	0.3462	-575.276	-581.662	0.0016858	-570.881	-570.881	0.999994	-570.858	-570.854	0.995796	-570.881	-570.854	0.973076	1	0	0
caspase 5	Primate	4	11	1.09378	-831.027	-831.062	0.965547	-829.142	-825.01	0.016059	-829.145	-825.011	0.0160122	-829.142	-825.011	0.0160602	5.27378	0.17872	2	2	2	2
caspase 1	Rodentia	1	12	0.58534	-1756.27	-1762.11	0.00289667	-1744.36	-1743.88	0.621034	-1744.91	-1743.89	0.360373	-1744.37	-1743.89	0.618136	1.28706	0.42177	0
caspase 1	Rodentia	2	12	0.33065	-2318.87	-2349.78	0	-2281.29	-2279.49	0.164886	-2281.95	-2279.48	0.0847231	-2281.3	-2279.48	0.16142	1.82993	0.12923	1	1	1	1
caspase 11	Rodentia	1	10	0.41356	-3259.04	-3286.76	0	-3245.21	-3244.9	0.736551	-3245.91	-3244.91	0.365285	-3245.22	-3244.91	0.732178	1.36637	0.18629	0
caspase 12	Rodentia	1	10	0.19438	-217.544	-222.716	0.00567334	-217.544	-217.544	0.999945	-217.562	-217.562	0.9997	-217.562	-217.562	0.999755	24.0693	1e-05	0
caspase 12	Rodentia	2	10	0.51008	-1428.12	-1435.88	0.000428657	-1428.11	-1428.11	1	-1428.04	-1428.04	0.999992	-1428.04	-1428.04	1	1	1e-05	0
caspase 12	Rodentia	3	10	0.17643	-2093.57	-2158.52	0	-2080.87	-2080.87	1	-2080.38	-2080.38	0.999998	-2080.38	-2080.38	1	1	1e-05	0
										0.05
									Bonferroni corrected cut off	0.00333333

### Sheet: FUBAR Summary
Gene	Taxa	Segment	#species	% Sites dN/dS>1	Highest Bayes Factor	# pos selection sites
caspase 1	Primate	1	15	0.235294	21.511	1
caspase 1	Primate	2	15	0.411348	117.863	12
caspase 1	Primate	3	15	0.195652	62.618	14
caspase 4	Primate	1	14	0.180952	14.625	2
caspase 4	Primate	2	14	0.0989011	13.356	0
caspase 5	Primate	1	11	0.509434	17.388	1
caspase 5	Primate	2	11	0.245902	102.324	4
caspase 5	Primate	3	11	0.185714	6.929	0
caspase 5	Primate	4	11	0.218045	24.258	2
caspase 1	Rodentia	1	12	0.339623	17.049	1
caspase 1	Rodentia	2	12	0.184	77.226	6
caspase 11	Rodentia	1	10	0.181818	18.484	2
caspase 12	Rodentia	1	10	0.129032	2.233	0
caspase 12	Rodentia	2	10	0.276119	6.613	0
caspase 12	Rodentia	3	10	0.0813954	89.594	2
