## Supplemental Data 1 for "Evolutionary dynamics of pro-inflammatory caspases in primates and rodents": pri_c1_s1_fubar.csv

Site	Partition	&alpha;	&beta;	&beta;-&alpha;	Prob[&alpha;>&beta;]	Prob[&alpha;<&beta;]	BayesFactor[&alpha;<&beta;]
1	1	5.000	0.453	-4.546	0.656	0.294	0.481
2	1	1.872	0.423	-1.449	0.800	0.159	0.219
3	1	0.769	0.446	-0.323	0.560	0.377	0.699
4	1	0.795	0.504	-0.291	0.532	0.405	0.788
5	1	0.564	5.404	4.840	0.031	0.949	21.511
6	1	0.528	0.527	-0.002	0.472	0.462	0.994
7	1	0.795	0.504	-0.291	0.532	0.405	0.788
8	1	0.795	0.493	-0.302	0.537	0.401	0.772
9	1	0.795	0.504	-0.291	0.532	0.405	0.788
10	1	1.956	0.485	-1.472	0.772	0.184	0.260
11	1	4.098	2.523	-1.575	0.431	0.471	1.029
12	1	1.179	0.522	-0.657	0.712	0.236	0.357
13	1	0.936	1.067	0.131	0.322	0.620	1.883
14	1	1.685	0.489	-1.197	0.760	0.194	0.278
15	1	0.754	2.700	1.945	0.099	0.855	6.831
16	1	1.436	0.454	-0.982	0.763	0.191	0.273
17	1	0.880	1.874	0.994	0.190	0.757	3.608
18	1	0.679	0.907	0.228	0.315	0.626	1.932
19	1	0.706	0.489	-0.217	0.529	0.407	0.794
20	1	7.450	0.475	-6.974	0.950	0.036	0.043
21	1	5.060	0.924	-4.135	0.753	0.197	0.284
22	1	1.231	0.460	-0.771	0.583	0.357	0.643
23	1	5.027	0.492	-4.534	0.833	0.134	0.178
24	1	1.199	0.472	-0.727	0.736	0.214	0.314
25	1	1.439	0.619	-0.820	0.703	0.244	0.373
26	1	0.528	0.527	-0.002	0.472	0.462	0.994
27	1	0.865	0.482	-0.383	0.549	0.389	0.736
28	1	0.706	0.489	-0.217	0.529	0.407	0.794
29	1	0.574	0.614	0.039	0.464	0.472	1.034
30	1	1.379	0.641	-0.738	0.698	0.249	0.383
31	1	4.131	1.064	-3.067	0.638	0.298	0.490
32	1	0.646	0.863	0.217	0.316	0.625	1.925
33	1	3.701	4.095	0.394	0.270	0.609	1.799
