## Supplemental Data 1 for "Evolutionary dynamics of pro-inflammatory caspases in primates and rodents": pri_c1_s2_fubar.csv

Site	Partition	&alpha;	&beta;	&beta;-&alpha;	Prob[&alpha;>&beta;]	Prob[&alpha;<&beta;]	BayesFactor[&alpha;<&beta;]
1	1	0.488	0.527	0.039	0.445	0.488	0.988
2	1	0.616	0.496	-0.119	0.503	0.432	0.788
3	1	0.630	8.059	7.429	0.006	0.982	58.052
4	1	0.875	0.536	-0.339	0.516	0.421	0.755
5	1	0.670	0.526	-0.144	0.501	0.435	0.798
6	1	20.419	1.401	-19.018	0.710	0.260	0.364
7	1	0.670	0.526	-0.144	0.501	0.435	0.798
8	1	0.876	0.527	-0.349	0.520	0.418	0.743
9	1	0.671	0.497	-0.174	0.515	0.421	0.754
10	1	0.876	0.527	-0.349	0.520	0.418	0.743
11	1	0.608	0.855	0.247	0.302	0.638	1.829
12	1	0.875	0.536	-0.339	0.516	0.421	0.755
13	1	0.716	0.517	-0.199	0.508	0.429	0.777
14	1	1.609	0.872	-0.736	0.556	0.372	0.614
15	1	0.671	0.483	-0.189	0.522	0.414	0.731
16	1	1.573	1.768	0.195	0.352	0.559	1.313
17	1	3.808	0.429	-3.379	0.640	0.306	0.457
18	1	0.715	0.517	-0.199	0.508	0.429	0.777
19	1	3.745	0.513	-3.232	0.794	0.166	0.206
20	1	1.092	1.606	0.515	0.313	0.603	1.574
21	1	0.597	0.548	-0.049	0.477	0.458	0.877
22	1	1.802	0.482	-1.320	0.758	0.195	0.251
23	1	0.538	1.022	0.485	0.255	0.689	2.296
24	1	0.629	2.236	1.607	0.130	0.826	4.919
25	1	0.616	0.497	-0.119	0.503	0.432	0.788
26	1	2.488	0.468	-2.020	0.791	0.168	0.209
27	1	0.598	0.943	0.345	0.285	0.657	1.986
28	1	0.643	0.885	0.242	0.304	0.637	1.816
29	1	0.655	4.793	4.138	0.037	0.936	15.099
30	1	5.584	0.520	-5.064	0.817	0.147	0.179
31	1	0.575	0.493	-0.082	0.496	0.439	0.809
32	1	2.670	0.884	-1.785	0.617	0.317	0.480
33	1	0.568	1.011	0.442	0.267	0.676	2.163
34	1	0.671	0.483	-0.188	0.522	0.414	0.731
35	1	1.690	0.839	-0.852	0.567	0.362	0.588
36	1	0.858	1.202	0.344	0.290	0.653	1.953
37	1	1.981	0.913	-1.068	0.566	0.363	0.592
38	1	1.934	0.825	-1.108	0.581	0.349	0.556
39	1	0.551	0.884	0.334	0.280	0.662	2.029
40	1	2.396	0.481	-1.915	0.782	0.176	0.221
41	1	0.613	1.047	0.435	0.274	0.669	2.096
42	1	0.648	0.484	-0.164	0.516	0.419	0.748
43	1	5.234	0.461	-4.772	0.857	0.113	0.132
44	1	0.875	0.536	-0.339	0.516	0.421	0.755
45	1	5.580	0.530	-5.050	0.814	0.150	0.182
46	1	9.457	0.491	-8.966	0.943	0.041	0.045
47	1	0.663	10.198	9.536	0.002	0.991	117.863
48	1	0.614	0.921	0.307	0.291	0.650	1.927
49	1	0.488	0.527	0.039	0.445	0.488	0.988
50	1	0.671	0.483	-0.188	0.522	0.414	0.731
51	1	0.598	4.971	4.373	0.032	0.945	17.810
52	1	1.714	0.938	-0.777	0.549	0.378	0.630
53	1	0.488	0.527	0.039	0.445	0.488	0.988
54	1	2.531	0.503	-2.028	0.774	0.183	0.232
55	1	1.165	0.467	-0.698	0.731	0.218	0.289
56	1	0.671	0.507	-0.165	0.510	0.426	0.768
57	1	0.671	0.483	-0.188	0.522	0.414	0.731
58	1	0.629	1.965	1.336	0.150	0.804	4.242
59	1	0.875	0.556	-0.319	0.509	0.429	0.779
60	1	0.671	0.483	-0.189	0.522	0.414	0.731
61	1	0.600	0.470	-0.129	0.514	0.420	0.751
62	1	0.671	0.506	-0.165	0.509	0.426	0.770
63	1	0.709	0.961	0.252	0.300	0.641	1.850
64	1	0.571	3.293	2.722	0.060	0.910	10.417
65	1	0.599	0.467	-0.133	0.516	0.418	0.744
66	1	0.695	2.113	1.419	0.151	0.802	4.207
67	1	3.808	0.429	-3.379	0.640	0.306	0.457
68	1	0.875	0.556	-0.319	0.509	0.429	0.779
69	1	2.290	2.031	-0.259	0.375	0.536	1.199
70	1	0.604	1.598	0.994	0.168	0.783	3.733
71	1	0.811	8.612	7.800	0.011	0.973	37.053
72	1	0.729	1.025	0.296	0.297	0.645	1.878
73	1	0.667	0.935	0.268	0.301	0.640	1.839
74	1	0.598	0.836	0.238	0.304	0.637	1.815
75	1	1.814	0.819	-0.995	0.583	0.348	0.552
76	1	1.141	0.471	-0.670	0.726	0.222	0.296
77	1	2.225	0.807	-1.418	0.606	0.327	0.504
78	1	0.672	0.455	-0.216	0.538	0.398	0.684
79	1	0.599	0.483	-0.116	0.507	0.428	0.774
80	1	0.595	1.349	0.754	0.184	0.764	3.349
81	1	0.578	7.993	7.415	0.004	0.987	80.311
82	1	0.671	0.483	-0.188	0.522	0.414	0.731
83	1	0.611	0.883	0.272	0.299	0.642	1.861
84	1	0.646	1.192	0.546	0.266	0.678	2.184
85	1	0.614	0.927	0.314	0.290	0.652	1.941
86	1	0.676	0.959	0.283	0.299	0.642	1.861
87	1	0.673	0.816	0.143	0.326	0.614	1.648
88	1	0.899	10.789	9.890	0.005	0.978	45.285
89	1	2.669	0.750	-1.919	0.434	0.509	1.073
90	1	0.548	0.842	0.294	0.287	0.654	1.961
91	1	0.713	0.972	0.259	0.304	0.637	1.821
92	1	1.315	0.918	-0.397	0.517	0.408	0.715
93	1	2.074	1.076	-0.998	0.551	0.376	0.625
94	1	0.528	0.946	0.418	0.261	0.683	2.230
95	1	0.667	0.972	0.305	0.297	0.645	1.882
96	1	0.838	2.483	1.645	0.149	0.804	4.245
97	1	0.575	0.493	-0.082	0.496	0.439	0.809
98	1	0.716	0.517	-0.199	0.508	0.429	0.777
99	1	0.527	0.933	0.406	0.264	0.680	2.200
100	1	0.670	0.517	-0.153	0.505	0.431	0.785
101	1	0.599	0.467	-0.133	0.516	0.418	0.744
102	1	0.616	0.467	-0.149	0.519	0.415	0.736
103	1	0.526	1.505	0.980	0.154	0.799	4.127
104	1	0.598	1.885	1.287	0.150	0.804	4.246
105	1	0.794	5.339	4.545	0.042	0.929	13.585
106	1	0.875	0.536	-0.339	0.516	0.421	0.755
107	1	1.681	0.884	-0.796	0.556	0.372	0.614
108	1	0.859	1.172	0.313	0.293	0.650	1.922
109	1	0.610	0.876	0.267	0.299	0.642	1.858
110	1	1.067	0.466	-0.601	0.565	0.374	0.618
111	1	0.876	6.868	5.992	0.018	0.960	25.032
112	1	5.584	0.520	-5.064	0.817	0.147	0.179
113	1	0.860	1.099	0.239	0.301	0.641	1.850
114	1	0.665	1.080	0.415	0.281	0.662	2.027
115	1	0.546	6.252	5.707	0.009	0.979	49.031
116	1	0.659	1.700	1.041	0.172	0.778	3.629
117	1	0.670	0.526	-0.144	0.501	0.435	0.798
118	1	0.648	0.484	-0.164	0.516	0.419	0.748
119	1	0.716	0.527	-0.189	0.503	0.433	0.791
120	1	0.672	0.455	-0.216	0.538	0.398	0.684
121	1	0.790	0.855	0.066	0.333	0.607	1.600
122	1	3.808	0.429	-3.379	0.640	0.306	0.457
123	1	2.128	2.634	0.506	0.307	0.601	1.559
124	1	0.632	4.729	4.097	0.040	0.934	14.635
125	1	0.671	0.507	-0.165	0.510	0.426	0.768
126	1	0.593	1.357	0.764	0.181	0.767	3.413
127	1	0.526	0.464	-0.062	0.494	0.438	0.808
128	1	0.671	0.483	-0.189	0.522	0.414	0.731
129	1	1.664	0.463	-1.201	0.762	0.191	0.245
130	1	0.598	0.846	0.248	0.302	0.639	1.831
131	1	0.599	0.483	-0.116	0.507	0.428	0.774
132	1	0.526	0.467	-0.059	0.493	0.439	0.812
133	1	0.644	0.887	0.243	0.304	0.637	1.817
134	1	1.286	0.482	-0.804	0.732	0.218	0.289
135	1	0.616	0.467	-0.149	0.519	0.415	0.736
136	1	3.979	0.511	-3.467	0.784	0.175	0.219
137	1	0.875	0.536	-0.339	0.516	0.421	0.755
138	1	0.875	0.536	-0.339	0.516	0.421	0.755
139	1	0.716	0.464	-0.252	0.535	0.401	0.692
140	1	0.616	0.497	-0.119	0.503	0.432	0.788
