## Supplemental Data 1 for "Evolutionary dynamics of pro-inflammatory caspases in primates and rodents": pri_c1_s3_fubar.csv

Site	Partition	&alpha;	&beta;	&beta;-&alpha;	Prob[&alpha;>&beta;]	Prob[&alpha;<&beta;]	BayesFactor[&alpha;<&beta;]
1	1	0.774	1.262	0.488	0.303	0.640	2.200
2	1	3.199	2.424	-0.775	0.422	0.481	1.146
3	1	0.731	0.475	-0.257	0.550	0.387	0.779
4	1	0.731	0.475	-0.257	0.550	0.387	0.779
5	1	0.772	1.028	0.256	0.326	0.615	1.977
6	1	0.672	0.494	-0.178	0.534	0.403	0.832
7	1	0.762	0.485	-0.277	0.550	0.387	0.780
8	1	0.788	1.131	0.343	0.316	0.626	2.067
9	1	0.763	0.519	-0.243	0.538	0.400	0.822
10	1	0.793	0.473	-0.320	0.559	0.379	0.754
11	1	0.670	0.498	-0.172	0.532	0.404	0.837
12	1	0.686	7.132	6.446	0.010	0.974	46.591
13	1	1.136	2.021	0.885	0.302	0.644	2.233
14	1	3.274	0.882	-2.392	0.443	0.502	1.246
15	1	0.649	7.496	6.847	0.007	0.980	60.278
16	1	3.321	0.878	-2.443	0.444	0.501	1.238
17	1	0.578	0.578	-0.000	0.488	0.448	1.002
18	1	0.577	0.578	0.001	0.487	0.448	1.004
19	1	0.852	1.172	0.320	0.318	0.624	2.051
20	1	0.943	0.481	-0.462	0.566	0.373	0.733
21	1	0.578	0.578	-0.000	0.488	0.448	1.002
22	1	0.675	0.486	-0.188	0.537	0.399	0.820
23	1	0.794	0.541	-0.253	0.535	0.403	0.835
24	1	26.849	2.128	-24.721	0.980	0.004	0.006
25	1	2.178	0.524	-1.655	0.778	0.178	0.268
26	1	0.960	1.102	0.142	0.335	0.606	1.903
27	1	0.675	0.519	-0.156	0.526	0.411	0.862
28	1	0.749	5.102	4.353	0.046	0.925	15.248
29	1	0.841	0.479	-0.362	0.559	0.379	0.753
30	1	0.960	1.057	0.097	0.340	0.601	1.862
31	1	1.948	0.510	-1.437	0.773	0.183	0.276
32	1	33.740	5.328	-28.412	0.963	0.006	0.007
33	1	0.762	0.485	-0.277	0.550	0.387	0.780
34	1	2.187	0.560	-1.627	0.768	0.187	0.284
35	1	0.852	1.053	0.201	0.331	0.610	1.936
36	1	3.391	0.448	-2.943	0.640	0.306	0.544
37	1	3.389	0.482	-2.907	0.822	0.142	0.204
38	1	2.203	0.479	-1.723	0.792	0.166	0.247
39	1	0.759	0.497	-0.263	0.545	0.392	0.798
40	1	1.393	0.576	-0.817	0.724	0.225	0.360
41	1	0.722	8.776	8.055	0.007	0.980	59.312
42	1	2.189	0.486	-1.703	0.789	0.169	0.251
43	1	0.945	0.527	-0.418	0.550	0.389	0.786
44	1	0.672	0.485	-0.187	0.537	0.399	0.819
45	1	0.793	0.467	-0.326	0.561	0.376	0.746
46	1	0.640	0.479	-0.161	0.534	0.402	0.830
47	1	0.672	0.478	-0.194	0.540	0.396	0.810
48	1	0.759	0.497	-0.263	0.545	0.392	0.798
49	1	0.793	0.467	-0.326	0.561	0.376	0.746
50	1	0.759	0.490	-0.269	0.548	0.390	0.789
51	1	1.959	0.479	-1.480	0.784	0.173	0.258
52	1	0.763	0.510	-0.252	0.541	0.397	0.812
53	1	3.656	0.479	-3.177	0.828	0.137	0.196
54	1	0.793	0.452	-0.341	0.569	0.369	0.722
55	1	14.080	1.050	-13.029	0.975	0.010	0.012
56	1	3.698	0.511	-3.188	0.819	0.145	0.209
57	1	0.578	0.578	-0.000	0.488	0.448	1.002
58	1	0.675	0.519	-0.156	0.526	0.411	0.862
59	1	0.794	0.505	-0.289	0.546	0.392	0.796
60	1	3.391	0.448	-2.943	0.640	0.306	0.544
61	1	0.763	0.510	-0.252	0.541	0.397	0.812
62	1	7.040	0.492	-6.548	0.862	0.110	0.152
63	1	0.762	0.487	-0.276	0.550	0.388	0.782
64	1	0.816	0.501	-0.315	0.550	0.388	0.784
65	1	0.589	6.659	6.070	0.019	0.966	35.364
66	1	0.841	0.485	-0.356	0.557	0.381	0.760
67	1	0.640	0.486	-0.154	0.531	0.405	0.840
68	1	31.490	0.536	-30.953	0.999	0.000	0.000
69	1	0.944	0.504	-0.440	0.558	0.381	0.761
70	1	0.675	0.486	-0.188	0.537	0.399	0.820
71	1	0.759	0.490	-0.269	0.548	0.390	0.789
72	1	0.841	0.479	-0.362	0.559	0.379	0.753
73	1	0.791	3.346	2.555	0.129	0.828	5.962
74	1	0.763	0.510	-0.252	0.541	0.397	0.812
75	1	0.759	0.497	-0.263	0.545	0.392	0.798
76	1	0.834	1.272	0.438	0.307	0.636	2.154
77	1	0.640	0.519	-0.121	0.520	0.417	0.882
78	1	2.232	0.480	-1.753	0.793	0.166	0.245
79	1	0.944	0.489	-0.455	0.563	0.376	0.743
80	1	3.038	2.817	-0.221	0.383	0.517	1.324
81	1	2.187	0.598	-1.589	0.758	0.196	0.301
82	1	0.827	1.256	0.429	0.308	0.635	2.148
83	1	0.640	1.341	0.701	0.275	0.670	2.510
84	1	0.943	0.481	-0.462	0.566	0.373	0.733
85	1	0.855	11.281	10.426	0.007	0.979	58.296
86	1	0.670	0.498	-0.172	0.532	0.404	0.837
87	1	0.945	0.527	-0.418	0.550	0.389	0.786
88	1	0.756	7.532	6.775	0.011	0.971	41.837
89	1	2.682	4.435	1.753	0.136	0.818	5.560
90	1	0.640	0.613	-0.028	0.496	0.441	0.975
91	1	0.943	0.481	-0.462	0.566	0.373	0.733
92	1	0.640	0.478	-0.163	0.535	0.401	0.826
93	1	0.709	1.062	0.353	0.313	0.629	2.096
94	1	0.793	0.467	-0.327	0.562	0.376	0.745
95	1	0.794	0.501	-0.293	0.548	0.390	0.791
96	1	0.672	0.478	-0.194	0.540	0.396	0.810
97	1	0.943	0.464	-0.478	0.574	0.365	0.711
98	1	1.880	0.612	-1.267	0.743	0.209	0.327
99	1	0.759	0.490	-0.269	0.548	0.390	0.789
100	1	0.793	0.473	-0.320	0.559	0.379	0.754
101	1	0.841	0.479	-0.362	0.559	0.379	0.753
102	1	2.447	0.481	-1.967	0.802	0.158	0.233
103	1	0.759	0.490	-0.269	0.548	0.390	0.789
104	1	0.675	0.519	-0.156	0.526	0.411	0.862
105	1	0.670	0.498	-0.172	0.532	0.404	0.837
106	1	0.670	0.498	-0.172	0.532	0.404	0.837
107	1	0.670	0.498	-0.172	0.532	0.404	0.837
108	1	0.760	0.530	-0.230	0.534	0.404	0.837
109	1	0.640	0.485	-0.155	0.532	0.404	0.837
110	1	3.663	0.506	-3.157	0.820	0.144	0.208
111	1	0.762	0.480	-0.282	0.552	0.385	0.774
112	1	0.762	0.487	-0.276	0.550	0.388	0.782
113	1	0.819	2.697	1.878	0.155	0.798	4.867
114	1	0.757	4.652	3.894	0.054	0.913	13.021
115	1	1.008	7.950	6.942	0.018	0.959	28.621
116	1	0.762	0.487	-0.276	0.550	0.388	0.782
117	1	2.272	0.521	-1.752	0.781	0.176	0.263
118	1	0.675	0.519	-0.156	0.526	0.411	0.862
119	1	3.439	0.603	-2.836	0.595	0.351	0.667
120	1	0.694	1.820	1.125	0.254	0.694	2.796
121	1	0.841	0.479	-0.362	0.559	0.379	0.753
122	1	4.710	0.492	-4.218	0.841	0.127	0.179
123	1	0.672	0.570	-0.102	0.511	0.426	0.917
124	1	2.240	7.080	4.840	0.089	0.817	5.514
125	1	0.676	1.112	0.436	0.302	0.641	2.204
126	1	3.095	0.522	-2.573	0.804	0.157	0.230
127	1	3.381	0.515	-2.866	0.812	0.150	0.218
128	1	0.695	8.311	7.616	0.006	0.981	62.618
129	1	3.536	1.165	-2.371	0.596	0.346	0.652
130	1	0.713	7.612	6.899	0.009	0.975	47.291
131	1	3.500	1.238	-2.261	0.619	0.313	0.562
132	1	0.684	1.857	1.173	0.251	0.697	2.845
133	1	2.293	1.024	-1.270	0.595	0.336	0.624
134	1	0.762	0.478	-0.285	0.553	0.384	0.770
135	1	0.672	0.478	-0.194	0.540	0.396	0.809
136	1	0.841	0.485	-0.356	0.557	0.381	0.760
137	1	1.427	5.209	3.781	0.116	0.841	6.557
138	1	0.945	0.527	-0.418	0.550	0.389	0.786
139	1	12.285	0.515	-11.770	0.970	0.021	0.026
140	1	6.087	0.498	-5.589	0.852	0.117	0.164
141	1	0.944	0.489	-0.455	0.563	0.376	0.743
142	1	2.537	0.487	-2.050	0.801	0.159	0.233
143	1	0.818	1.215	0.398	0.312	0.630	2.105
144	1	0.729	2.606	1.877	0.150	0.804	5.063
145	1	0.841	0.479	-0.362	0.559	0.379	0.753
146	1	0.640	0.485	-0.155	0.532	0.404	0.837
147	1	0.793	0.467	-0.326	0.561	0.376	0.746
148	1	7.193	0.478	-6.715	0.873	0.100	0.138
149	1	0.759	0.497	-0.263	0.545	0.392	0.798
150	1	0.759	0.490	-0.269	0.548	0.390	0.789
151	1	0.944	0.489	-0.455	0.563	0.376	0.743
152	1	0.945	0.527	-0.418	0.550	0.389	0.786
153	1	3.392	0.504	-2.888	0.816	0.147	0.212
154	1	0.768	1.079	0.310	0.320	0.622	2.033
155	1	0.794	0.505	-0.289	0.546	0.392	0.796
156	1	0.794	0.501	-0.293	0.548	0.390	0.791
157	1	0.763	0.510	-0.252	0.541	0.397	0.812
158	1	0.640	0.510	-0.130	0.522	0.414	0.872
159	1	0.672	0.478	-0.194	0.540	0.396	0.809
160	1	0.672	0.478	-0.194	0.540	0.396	0.810
161	1	0.944	0.489	-0.455	0.563	0.376	0.743
162	1	22.784	0.511	-22.273	0.991	0.006	0.007
163	1	0.763	0.519	-0.243	0.538	0.400	0.822
164	1	0.763	0.510	-0.252	0.541	0.397	0.812
165	1	3.439	0.603	-2.836	0.595	0.351	0.667
166	1	0.731	0.475	-0.257	0.550	0.387	0.779
167	1	0.943	0.482	-0.462	0.566	0.373	0.734
168	1	0.640	0.478	-0.162	0.535	0.401	0.828
169	1	0.672	0.478	-0.194	0.540	0.396	0.809
170	1	0.826	1.089	0.264	0.325	0.617	1.989
171	1	6.592	0.498	-6.094	0.943	0.041	0.052
172	1	0.763	0.510	-0.252	0.541	0.397	0.812
173	1	3.503	0.524	-2.979	0.812	0.150	0.219
174	1	0.945	0.527	-0.418	0.550	0.389	0.786
175	1	0.816	0.501	-0.315	0.550	0.388	0.784
176	1	6.325	6.278	-0.046	0.228	0.719	3.160
177	1	0.731	0.475	-0.257	0.550	0.387	0.779
178	1	1.865	0.511	-1.354	0.769	0.186	0.282
179	1	0.816	0.501	-0.315	0.550	0.388	0.784
180	1	0.852	1.082	0.230	0.328	0.614	1.963
181	1	6.047	0.490	-5.556	0.854	0.116	0.162
182	1	0.976	6.188	5.212	0.043	0.926	15.565
183	1	0.842	0.515	-0.327	0.546	0.392	0.797
184	1	0.841	0.485	-0.356	0.557	0.381	0.760
185	1	0.945	0.542	-0.403	0.546	0.393	0.800
186	1	2.577	0.487	-2.090	0.803	0.157	0.231
187	1	0.944	0.504	-0.440	0.558	0.381	0.761
188	1	0.640	0.510	-0.130	0.522	0.414	0.872
189	1	0.944	0.504	-0.440	0.558	0.381	0.761
190	1	0.944	0.489	-0.455	0.563	0.376	0.743
191	1	0.682	1.266	0.584	0.289	0.655	2.342
192	1	0.759	0.497	-0.263	0.545	0.392	0.798
193	1	0.841	0.485	-0.356	0.557	0.381	0.760
194	1	0.816	0.501	-0.315	0.550	0.388	0.784
195	1	0.794	0.505	-0.289	0.546	0.392	0.796
196	1	0.640	0.479	-0.161	0.534	0.402	0.830
197	1	0.759	0.490	-0.269	0.548	0.390	0.789
198	1	0.763	0.519	-0.243	0.538	0.400	0.822
199	1	0.602	0.574	-0.028	0.495	0.441	0.974
200	1	0.809	1.270	0.461	0.306	0.637	2.169
201	1	0.672	0.570	-0.102	0.511	0.426	0.917
202	1	0.945	0.527	-0.418	0.550	0.389	0.786
203	1	0.759	0.497	-0.263	0.545	0.392	0.798
204	1	2.616	1.913	-0.703	0.509	0.414	0.873
205	1	0.674	1.041	0.367	0.309	0.633	2.133
206	1	0.862	6.301	5.439	0.035	0.938	18.730
207	1	3.267	0.490	-2.777	0.817	0.146	0.211
208	1	0.731	0.475	-0.257	0.550	0.387	0.779
209	1	2.280	1.217	-1.063	0.568	0.360	0.694
210	1	0.760	0.530	-0.230	0.534	0.404	0.837
211	1	3.391	0.448	-2.943	0.640	0.306	0.544
212	1	0.640	0.478	-0.162	0.535	0.401	0.828
213	1	0.640	0.478	-0.163	0.535	0.401	0.826
214	1	0.768	1.024	0.255	0.326	0.615	1.977
215	1	0.841	0.485	-0.356	0.557	0.381	0.760
216	1	2.595	0.480	-2.115	0.805	0.156	0.229
217	1	0.675	0.519	-0.156	0.526	0.411	0.862
218	1	0.762	0.478	-0.285	0.553	0.384	0.770
219	1	0.640	0.613	-0.028	0.496	0.441	0.975
220	1	0.672	0.478	-0.194	0.540	0.396	0.809
221	1	0.731	0.475	-0.257	0.550	0.387	0.779
222	1	0.871	1.119	0.247	0.326	0.616	1.982
223	1	0.794	0.505	-0.289	0.546	0.392	0.796
224	1	0.794	0.541	-0.253	0.535	0.403	0.835
225	1	0.640	0.509	-0.131	0.522	0.414	0.871
226	1	0.794	0.505	-0.289	0.546	0.392	0.796
227	1	0.672	0.478	-0.194	0.540	0.396	0.810
228	1	0.672	0.494	-0.178	0.534	0.403	0.832
229	1	0.930	5.378	4.448	0.050	0.917	13.687
