## Supplemental Data 1 for "Evolutionary dynamics of pro-inflammatory caspases in primates and rodents": pri_c4_s1_fubar.csv

Site	Partition	&alpha;	&beta;	&beta;-&alpha;	Prob[&alpha;>&beta;]	Prob[&alpha;<&beta;]	BayesFactor[&alpha;<&beta;]
1	1	4.717	0.443	-4.274	0.665	0.285	0.501
2	1	2.971	0.483	-2.488	0.802	0.158	0.236
3	1	6.387	0.526	-5.861	0.842	0.126	0.181
4	1	0.629	0.466	-0.163	0.527	0.408	0.864
5	1	0.885	0.487	-0.399	0.550	0.388	0.795
6	1	1.616	9.052	7.436	0.048	0.905	11.913
7	1	2.900	0.467	-2.433	0.811	0.151	0.222
8	1	0.961	1.141	0.180	0.318	0.623	2.077
9	1	31.076	0.516	-30.560	0.999	0.000	0.001
10	1	0.724	0.935	0.211	0.316	0.625	2.091
11	1	0.750	0.507	-0.243	0.528	0.409	0.870
12	1	3.768	0.521	-3.248	0.805	0.156	0.233
13	1	3.862	1.462	-2.400	0.349	0.594	1.836
14	1	6.612	1.680	-4.932	0.786	0.137	0.198
15	1	0.955	0.521	-0.433	0.538	0.401	0.840
16	1	1.880	0.492	-1.388	0.769	0.186	0.286
17	1	1.742	1.696	-0.046	0.477	0.444	1.001
18	1	0.629	0.466	-0.163	0.527	0.408	0.864
19	1	0.955	0.516	-0.439	0.540	0.399	0.833
20	1	1.066	1.004	-0.063	0.343	0.598	1.863
21	1	5.654	2.358	-3.295	0.520	0.379	0.765
22	1	0.628	0.507	-0.121	0.507	0.428	0.939
23	1	3.216	0.942	-2.274	0.648	0.287	0.506
24	1	11.394	0.470	-10.924	0.977	0.016	0.020
25	1	0.756	1.058	0.302	0.307	0.634	2.171
26	1	1.772	0.588	-1.184	0.728	0.222	0.357
27	1	1.167	0.504	-0.662	0.559	0.381	0.773
28	1	0.890	0.950	0.059	0.336	0.604	1.912
29	1	0.613	0.583	-0.031	0.477	0.459	1.065
30	1	0.658	0.514	-0.144	0.510	0.426	0.932
31	1	0.955	0.521	-0.433	0.538	0.401	0.840
32	1	6.681	0.558	-6.123	0.835	0.132	0.191
33	1	6.652	1.067	-5.585	0.722	0.224	0.361
34	1	2.199	0.516	-1.682	0.769	0.186	0.287
35	1	1.373	0.559	-0.814	0.712	0.236	0.387
36	1	0.885	0.487	-0.399	0.550	0.388	0.795
37	1	4.715	0.548	-4.168	0.625	0.325	0.603
38	1	0.777	0.517	-0.260	0.525	0.412	0.880
39	1	16.314	0.527	-15.787	0.976	0.016	0.020
40	1	0.777	0.523	-0.255	0.523	0.414	0.888
41	1	1.054	1.096	0.043	0.331	0.610	1.960
42	1	4.515	0.523	-3.992	0.818	0.146	0.214
43	1	3.786	0.521	-3.265	0.805	0.156	0.232
44	1	16.238	0.522	-15.717	0.977	0.016	0.020
45	1	1.168	0.554	-0.614	0.541	0.399	0.833
46	1	20.390	0.558	-19.832	0.985	0.010	0.012
47	1	1.167	0.504	-0.662	0.559	0.381	0.773
48	1	7.762	0.486	-7.276	0.949	0.036	0.047
49	1	0.955	0.516	-0.439	0.540	0.399	0.833
50	1	0.751	0.479	-0.273	0.541	0.396	0.822
51	1	0.963	1.458	0.495	0.287	0.656	2.392
52	1	5.284	0.493	-4.791	0.842	0.126	0.181
53	1	4.515	0.523	-3.992	0.818	0.146	0.214
54	1	0.752	0.514	-0.238	0.526	0.412	0.878
55	1	0.597	0.943	0.346	0.289	0.653	2.361
56	1	0.629	0.514	-0.115	0.505	0.431	0.949
57	1	0.928	0.928	-0.000	0.338	0.602	1.901
58	1	2.491	0.483	-2.008	0.794	0.165	0.248
59	1	0.885	0.489	-0.396	0.549	0.389	0.799
60	1	0.752	0.490	-0.261	0.535	0.402	0.842
61	1	2.914	5.593	2.680	0.143	0.784	4.557
62	1	0.964	1.323	0.359	0.300	0.642	2.250
63	1	0.782	1.128	0.346	0.302	0.640	2.229
64	1	11.043	1.103	-9.940	0.800	0.156	0.232
65	1	0.955	0.552	-0.403	0.527	0.412	0.880
66	1	0.750	0.462	-0.288	0.549	0.387	0.793
67	1	4.717	0.443	-4.274	0.665	0.285	0.501
68	1	0.721	0.481	-0.240	0.534	0.403	0.846
69	1	9.912	0.471	-9.440	0.961	0.028	0.036
70	1	4.555	1.467	-3.088	0.621	0.308	0.559
71	1	4.717	0.443	-4.274	0.665	0.285	0.501
72	1	0.750	0.507	-0.243	0.528	0.409	0.870
73	1	2.190	0.510	-1.680	0.775	0.181	0.278
74	1	1.103	7.286	6.183	0.042	0.921	14.625
75	1	0.629	0.479	-0.150	0.521	0.414	0.888
76	1	1.167	0.496	-0.671	0.562	0.378	0.763
77	1	20.193	1.246	-18.947	0.921	0.055	0.074
78	1	0.885	0.487	-0.399	0.550	0.388	0.795
79	1	1.365	0.468	-0.896	0.588	0.354	0.686
80	1	0.885	0.489	-0.396	0.549	0.389	0.799
81	1	4.592	0.564	-4.028	0.812	0.150	0.222
82	1	1.379	0.926	-0.454	0.378	0.563	1.614
83	1	0.629	0.490	-0.139	0.515	0.420	0.910
84	1	0.629	0.476	-0.153	0.522	0.413	0.884
85	1	1.421	2.156	0.735	0.216	0.726	3.329
86	1	4.957	3.123	-1.834	0.454	0.442	0.993
87	1	0.955	0.516	-0.439	0.540	0.399	0.833
88	1	0.783	2.287	1.504	0.162	0.787	4.627
89	1	1.350	2.459	1.109	0.197	0.747	3.700
90	1	8.107	6.927	-1.180	0.363	0.353	0.684
91	1	1.167	0.502	-0.665	0.560	0.380	0.769
92	1	5.023	0.805	-4.218	0.498	0.451	1.029
93	1	0.759	1.129	0.369	0.298	0.643	2.263
94	1	0.766	2.489	1.723	0.156	0.794	4.833
95	1	0.727	0.897	0.170	0.322	0.618	2.028
96	1	0.721	0.476	-0.244	0.536	0.401	0.839
97	1	3.434	0.479	-2.955	0.821	0.143	0.209
98	1	0.777	0.523	-0.255	0.523	0.414	0.888
99	1	0.725	1.066	0.341	0.300	0.642	2.246
100	1	0.720	0.474	-0.247	0.537	0.399	0.833
101	1	0.955	0.521	-0.433	0.538	0.401	0.840
102	1	0.752	0.490	-0.261	0.535	0.402	0.842
103	1	3.457	2.019	-1.438	0.456	0.444	1.003
104	1	1.167	0.504	-0.662	0.559	0.381	0.773
