## Supplemental Data 1 for "Evolutionary dynamics of pro-inflammatory caspases in primates and rodents": pri_c4_s2_fubar.csv

Site	Partition	&alpha;	&beta;	&beta;-&alpha;	Prob[&alpha;>&beta;]	Prob[&alpha;<&beta;]	BayesFactor[&alpha;<&beta;]
1	1	0.767	0.476	-0.290	0.554	0.383	0.941
2	1	0.817	0.468	-0.349	0.563	0.375	0.909
3	1	0.704	0.476	-0.228	0.546	0.391	0.972
4	1	5.434	0.464	-4.969	0.863	0.108	0.184
5	1	0.704	0.454	-0.250	0.556	0.380	0.930
6	1	0.774	0.984	0.210	0.334	0.606	2.332
7	1	0.820	0.473	-0.347	0.561	0.377	0.915
8	1	4.286	0.485	-3.801	0.845	0.123	0.212
9	1	0.967	0.471	-0.496	0.574	0.365	0.871
10	1	0.584	0.542	-0.043	0.497	0.438	1.181
11	1	0.743	0.442	-0.301	0.567	0.369	0.887
12	1	0.579	0.542	-0.037	0.495	0.439	1.188
13	1	0.766	0.450	-0.315	0.566	0.371	0.894
14	1	0.824	0.963	0.139	0.343	0.597	2.247
15	1	0.820	0.473	-0.347	0.561	0.377	0.915
16	1	0.759	0.855	0.096	0.350	0.590	2.179
17	1	0.704	0.454	-0.250	0.556	0.380	0.930
18	1	0.836	0.998	0.162	0.341	0.600	2.274
19	1	0.817	0.476	-0.341	0.560	0.378	0.921
20	1	0.815	0.468	-0.347	0.563	0.374	0.907
21	1	0.767	0.497	-0.270	0.546	0.391	0.972
22	1	0.711	0.454	-0.257	0.556	0.380	0.928
23	1	1.402	0.434	-0.968	0.618	0.324	0.725
24	1	0.817	0.468	-0.349	0.563	0.375	0.909
25	1	0.817	0.476	-0.341	0.560	0.378	0.921
26	1	0.743	0.442	-0.301	0.567	0.369	0.887
27	1	5.198	1.023	-4.175	0.713	0.233	0.459
28	1	1.065	6.004	4.939	0.063	0.898	13.356
29	1	3.080	0.454	-2.626	0.832	0.133	0.233
30	1	0.711	0.452	-0.260	0.558	0.379	0.923
31	1	0.766	0.447	-0.320	0.568	0.369	0.886
32	1	0.584	0.542	-0.043	0.497	0.438	1.181
33	1	0.704	0.454	-0.250	0.556	0.380	0.930
34	1	0.767	0.476	-0.290	0.554	0.383	0.941
35	1	3.365	0.476	-2.888	0.831	0.134	0.235
36	1	1.402	0.434	-0.968	0.618	0.324	0.725
37	1	0.966	0.452	-0.513	0.583	0.356	0.839
38	1	3.050	0.475	-2.574	0.824	0.140	0.246
39	1	0.711	0.452	-0.260	0.558	0.379	0.923
40	1	0.834	1.025	0.192	0.338	0.603	2.304
41	1	0.766	0.478	-0.288	0.553	0.384	0.944
42	1	6.866	0.481	-6.385	0.873	0.101	0.169
43	1	0.766	0.470	-0.296	0.557	0.380	0.930
44	1	0.584	0.542	-0.043	0.497	0.438	1.181
45	1	0.704	0.454	-0.250	0.556	0.380	0.930
46	1	3.010	2.298	-0.711	0.452	0.450	1.238
47	1	0.741	0.442	-0.299	0.567	0.370	0.889
48	1	3.332	2.491	-0.840	0.453	0.447	1.227
49	1	0.711	0.452	-0.259	0.557	0.379	0.924
50	1	2.593	0.461	-2.133	0.818	0.144	0.256
51	1	0.967	0.464	-0.503	0.577	0.362	0.858
52	1	0.766	0.478	-0.288	0.553	0.384	0.944
53	1	0.967	0.464	-0.503	0.577	0.362	0.858
54	1	0.815	0.468	-0.347	0.563	0.374	0.907
55	1	0.711	0.452	-0.260	0.558	0.379	0.923
56	1	0.725	0.447	-0.279	0.562	0.374	0.905
57	1	3.455	0.429	-3.026	0.663	0.285	0.603
58	1	0.825	0.960	0.135	0.344	0.597	2.243
59	1	0.817	0.476	-0.341	0.560	0.378	0.921
60	1	1.577	0.545	-1.032	0.748	0.204	0.389
61	1	0.704	0.476	-0.228	0.546	0.391	0.972
62	1	0.817	0.476	-0.341	0.560	0.378	0.921
63	1	0.704	0.447	-0.257	0.560	0.377	0.915
64	1	0.584	0.542	-0.043	0.497	0.438	1.181
65	1	0.967	0.464	-0.503	0.577	0.362	0.858
66	1	11.859	0.536	-11.322	0.973	0.018	0.029
67	1	3.144	0.846	-2.298	0.680	0.261	0.535
68	1	3.096	0.485	-2.610	0.825	0.139	0.244
69	1	2.800	1.160	-1.640	0.617	0.314	0.693
70	1	0.712	0.477	-0.235	0.546	0.390	0.969
71	1	0.820	0.473	-0.347	0.561	0.377	0.915
72	1	0.817	0.476	-0.341	0.560	0.378	0.921
73	1	8.008	1.028	-6.980	0.793	0.163	0.295
74	1	0.584	0.542	-0.043	0.497	0.438	1.181
75	1	2.605	0.900	-1.705	0.645	0.291	0.623
76	1	0.767	0.455	-0.312	0.564	0.373	0.901
77	1	0.753	0.853	0.100	0.350	0.590	2.183
78	1	3.032	0.987	-2.045	0.653	0.283	0.597
79	1	3.455	0.429	-3.026	0.663	0.285	0.603
80	1	0.817	0.476	-0.341	0.560	0.378	0.921
81	1	2.600	0.493	-2.106	0.806	0.155	0.277
82	1	25.242	2.839	-22.403	0.963	0.008	0.012
83	1	0.584	0.542	-0.043	0.497	0.438	1.181
84	1	0.741	0.442	-0.299	0.567	0.370	0.889
85	1	2.401	0.460	-1.941	0.812	0.149	0.266
86	1	0.766	0.478	-0.288	0.553	0.384	0.944
87	1	0.704	0.454	-0.250	0.556	0.380	0.930
88	1	0.779	0.903	0.125	0.346	0.594	2.219
89	1	2.225	0.499	-1.725	0.791	0.168	0.305
90	1	2.595	0.460	-2.134	0.817	0.145	0.257
91	1	3.636	0.486	-3.151	0.831	0.134	0.234
92	1	0.967	0.464	-0.503	0.577	0.362	0.858
93	1	0.817	0.468	-0.349	0.563	0.375	0.909
94	1	0.767	0.465	-0.302	0.559	0.378	0.921
95	1	9.147	0.502	-8.645	0.964	0.025	0.039
96	1	6.866	0.481	-6.385	0.873	0.101	0.169
97	1	0.965	0.432	-0.532	0.593	0.346	0.800
98	1	29.132	0.507	-28.625	1.000	0.000	0.000
99	1	0.967	0.471	-0.496	0.574	0.365	0.871
100	1	16.593	0.622	-15.971	0.996	0.001	0.001
101	1	3.096	0.485	-2.610	0.825	0.139	0.244
102	1	0.767	0.476	-0.290	0.554	0.383	0.941
103	1	3.455	0.429	-3.026	0.663	0.285	0.603
104	1	0.704	0.465	-0.239	0.550	0.386	0.952
105	1	3.004	0.478	-2.527	0.823	0.141	0.248
106	1	0.766	0.447	-0.320	0.568	0.369	0.886
107	1	0.815	0.468	-0.347	0.563	0.374	0.907
108	1	0.584	0.542	-0.043	0.497	0.438	1.181
109	1	0.817	0.476	-0.341	0.560	0.378	0.921
110	1	0.711	0.452	-0.259	0.557	0.379	0.924
111	1	0.815	0.468	-0.347	0.563	0.374	0.907
112	1	12.769	0.482	-12.288	0.978	0.015	0.024
113	1	0.711	0.452	-0.259	0.557	0.379	0.924
114	1	9.901	0.951	-8.950	0.926	0.048	0.077
115	1	9.571	1.061	-8.510	0.913	0.054	0.087
116	1	0.766	0.470	-0.296	0.557	0.380	0.930
117	1	0.766	0.471	-0.295	0.557	0.380	0.930
118	1	0.957	1.013	0.056	0.353	0.588	2.158
119	1	4.250	1.335	-2.915	0.642	0.290	0.618
120	1	0.962	0.959	-0.003	0.358	0.582	2.113
121	1	0.711	0.454	-0.257	0.556	0.380	0.928
122	1	0.766	0.471	-0.295	0.557	0.380	0.930
123	1	0.726	0.477	-0.249	0.548	0.388	0.961
124	1	0.584	0.542	-0.043	0.497	0.438	1.181
125	1	0.704	0.476	-0.228	0.546	0.391	0.972
126	1	0.767	0.497	-0.270	0.546	0.391	0.972
127	1	0.967	0.464	-0.503	0.577	0.362	0.858
128	1	0.767	0.452	-0.315	0.565	0.372	0.896
129	1	0.822	1.022	0.200	0.337	0.604	2.312
130	1	0.967	0.471	-0.496	0.574	0.365	0.871
131	1	0.819	0.527	-0.292	0.542	0.396	0.994
132	1	9.567	0.457	-9.109	0.909	0.071	0.116
133	1	0.967	0.471	-0.496	0.574	0.365	0.871
134	1	0.967	0.461	-0.505	0.579	0.360	0.854
135	1	0.967	0.461	-0.505	0.579	0.360	0.854
136	1	10.037	0.480	-9.557	0.970	0.021	0.033
137	1	0.967	0.461	-0.505	0.579	0.360	0.854
138	1	5.322	0.464	-4.858	0.863	0.108	0.184
139	1	0.779	1.074	0.295	0.325	0.616	2.428
140	1	0.770	0.831	0.060	0.356	0.583	2.120
141	1	3.857	0.555	-3.302	0.897	0.075	0.122
142	1	0.792	0.911	0.119	0.346	0.594	2.221
143	1	0.967	0.464	-0.503	0.577	0.362	0.858
144	1	0.820	0.465	-0.354	0.564	0.373	0.903
145	1	0.767	0.454	-0.312	0.564	0.373	0.901
146	1	0.817	0.468	-0.349	0.563	0.375	0.909
147	1	0.780	1.026	0.246	0.331	0.610	2.367
148	1	0.815	0.468	-0.347	0.563	0.374	0.907
149	1	0.746	0.466	-0.280	0.556	0.381	0.931
150	1	0.767	0.477	-0.290	0.554	0.383	0.941
151	1	0.819	0.527	-0.292	0.542	0.396	0.994
152	1	0.767	0.455	-0.312	0.564	0.373	0.901
153	1	0.966	0.452	-0.513	0.583	0.356	0.839
154	1	2.674	0.449	-2.225	0.825	0.139	0.244
155	1	8.608	0.469	-8.139	0.966	0.024	0.037
156	1	0.720	0.900	0.180	0.337	0.604	2.307
157	1	0.967	0.461	-0.505	0.579	0.360	0.854
158	1	16.232	8.364	-7.868	0.614	0.152	0.272
159	1	2.645	0.453	-2.192	0.821	0.142	0.251
160	1	1.100	0.995	-0.105	0.374	0.566	1.974
161	1	0.584	0.542	-0.043	0.497	0.438	1.181
162	1	1.955	3.908	1.953	0.291	0.658	2.918
163	1	2.940	0.484	-2.456	0.819	0.144	0.255
164	1	1.544	1.777	0.233	0.363	0.581	2.098
165	1	3.862	0.477	-3.384	0.841	0.126	0.219
166	1	0.713	0.954	0.241	0.329	0.612	2.390
167	1	0.711	0.454	-0.257	0.556	0.380	0.928
168	1	0.712	0.454	-0.257	0.556	0.380	0.928
169	1	3.696	0.991	-2.705	0.668	0.271	0.562
170	1	0.626	0.540	-0.085	0.508	0.428	1.132
171	1	0.774	0.965	0.191	0.336	0.604	2.311
172	1	0.726	0.477	-0.249	0.548	0.388	0.961
173	1	2.603	0.461	-2.142	0.819	0.143	0.254
174	1	0.704	0.465	-0.239	0.550	0.386	0.952
175	1	0.712	0.487	-0.225	0.542	0.394	0.987
176	1	4.027	1.423	-2.603	0.634	0.297	0.640
177	1	0.712	0.487	-0.225	0.542	0.394	0.987
178	1	0.717	2.205	1.489	0.174	0.776	5.257
179	1	0.891	2.567	1.675	0.179	0.769	5.054
180	1	6.016	0.476	-5.540	0.866	0.106	0.180
181	1	3.731	0.554	-3.177	0.896	0.075	0.123
182	1	0.817	0.476	-0.341	0.560	0.378	0.921
183	1	0.820	0.473	-0.347	0.561	0.377	0.915
184	1	3.702	0.479	-3.223	0.837	0.129	0.225
185	1	0.704	0.454	-0.250	0.556	0.380	0.930
186	1	0.735	2.567	1.833	0.163	0.788	5.631
187	1	0.998	1.042	0.044	0.351	0.590	2.179
188	1	0.817	0.468	-0.349	0.563	0.375	0.909
189	1	0.767	0.452	-0.315	0.565	0.372	0.896
190	1	23.101	0.519	-22.582	0.998	0.001	0.001
191	1	0.726	0.477	-0.249	0.548	0.388	0.961
192	1	0.817	0.476	-0.341	0.560	0.378	0.921
193	1	0.817	0.468	-0.349	0.563	0.375	0.909
194	1	0.967	0.464	-0.503	0.577	0.362	0.858
195	1	0.967	0.471	-0.496	0.574	0.365	0.871
196	1	0.746	0.466	-0.280	0.556	0.381	0.931
197	1	0.704	0.454	-0.250	0.556	0.380	0.930
198	1	5.785	0.486	-5.299	0.861	0.110	0.187
199	1	0.966	0.452	-0.513	0.583	0.356	0.839
200	1	0.704	0.465	-0.239	0.550	0.386	0.952
201	1	0.712	0.487	-0.225	0.542	0.394	0.987
202	1	11.993	0.482	-11.511	0.975	0.017	0.027
203	1	0.711	0.454	-0.257	0.556	0.380	0.928
204	1	11.231	0.500	-10.731	0.971	0.020	0.031
205	1	17.548	0.502	-17.046	0.985	0.011	0.016
206	1	0.726	0.477	-0.249	0.548	0.388	0.961
207	1	0.767	0.465	-0.302	0.559	0.378	0.921
208	1	3.519	0.533	-2.986	0.627	0.321	0.715
209	1	0.743	0.442	-0.301	0.567	0.369	0.887
210	1	8.904	0.485	-8.419	0.890	0.086	0.143
211	1	0.965	0.432	-0.532	0.593	0.346	0.800
212	1	0.711	0.452	-0.260	0.558	0.379	0.923
213	1	2.791	0.807	-1.983	0.461	0.483	1.416
214	1	0.766	0.447	-0.320	0.568	0.369	0.886
215	1	10.962	0.496	-10.466	0.976	0.017	0.025
216	1	0.822	1.022	0.200	0.337	0.604	2.312
217	1	0.967	0.471	-0.496	0.574	0.365	0.871
218	1	0.815	0.468	-0.347	0.563	0.374	0.907
219	1	0.711	0.452	-0.260	0.558	0.379	0.923
220	1	4.307	0.537	-3.770	0.833	0.133	0.232
221	1	3.348	0.489	-2.859	0.829	0.136	0.238
222	1	3.606	0.991	-2.615	0.673	0.266	0.548
223	1	33.173	2.534	-30.639	0.993	0.001	0.001
224	1	0.966	0.452	-0.513	0.583	0.356	0.839
225	1	0.967	0.471	-0.496	0.574	0.365	0.871
226	1	0.817	1.317	0.500	0.310	0.632	2.606
227	1	0.820	0.465	-0.354	0.564	0.373	0.903
228	1	0.767	0.497	-0.270	0.546	0.391	0.972
229	1	0.704	0.465	-0.239	0.550	0.386	0.952
230	1	3.519	0.533	-2.986	0.627	0.321	0.715
231	1	0.966	0.452	-0.513	0.583	0.356	0.839
232	1	0.966	0.452	-0.513	0.583	0.356	0.839
233	1	0.967	0.464	-0.503	0.577	0.362	0.858
234	1	0.579	0.542	-0.037	0.495	0.439	1.188
235	1	0.817	0.476	-0.341	0.560	0.378	0.921
236	1	0.820	0.473	-0.347	0.561	0.377	0.915
237	1	0.712	0.477	-0.235	0.546	0.390	0.969
238	1	0.766	0.478	-0.288	0.553	0.384	0.944
239	1	2.025	0.464	-1.562	0.797	0.162	0.293
240	1	3.738	0.478	-3.261	0.835	0.131	0.229
241	1	2.450	0.485	-1.965	0.806	0.155	0.278
242	1	0.819	0.527	-0.292	0.542	0.396	0.994
243	1	0.821	0.521	-0.300	0.544	0.394	0.987
244	1	0.712	0.487	-0.225	0.542	0.394	0.987
245	1	0.766	0.478	-0.288	0.553	0.384	0.944
246	1	0.820	0.473	-0.347	0.561	0.377	0.915
247	1	0.704	0.452	-0.252	0.557	0.379	0.925
248	1	0.711	0.454	-0.257	0.556	0.380	0.928
249	1	0.754	0.854	0.101	0.349	0.590	2.184
250	1	2.757	0.959	-1.798	0.644	0.291	0.622
251	1	0.820	0.465	-0.354	0.564	0.373	0.903
252	1	2.958	0.462	-2.496	0.826	0.138	0.242
253	1	0.821	0.521	-0.300	0.544	0.394	0.987
254	1	3.455	0.429	-3.026	0.663	0.285	0.603
255	1	0.767	0.454	-0.312	0.564	0.373	0.901
256	1	0.767	0.452	-0.315	0.565	0.372	0.896
257	1	1.402	0.434	-0.968	0.618	0.324	0.725
258	1	0.820	0.473	-0.347	0.561	0.377	0.915
259	1	0.659	0.506	-0.153	0.526	0.410	1.054
260	1	4.095	0.572	-3.522	0.903	0.070	0.113
261	1	3.081	0.474	-2.608	0.825	0.139	0.245
262	1	3.455	0.429	-3.026	0.663	0.285	0.603
263	1	0.711	0.452	-0.260	0.558	0.379	0.923
264	1	0.743	0.442	-0.301	0.567	0.369	0.887
265	1	3.145	0.505	-2.639	0.816	0.147	0.261
266	1	0.967	0.471	-0.496	0.574	0.365	0.871
267	1	5.353	0.513	-4.840	0.851	0.118	0.203
268	1	0.767	0.476	-0.290	0.554	0.383	0.941
269	1	0.766	0.478	-0.288	0.553	0.384	0.944
270	1	2.606	0.460	-2.145	0.817	0.145	0.258
271	1	0.766	0.447	-0.320	0.568	0.369	0.886
272	1	0.766	0.468	-0.298	0.558	0.379	0.925
