## Supplemental Data 1 for "Evolutionary dynamics of pro-inflammatory caspases in primates and rodents": pri_c5_s1_fubar.csv

Site	Partition	&alpha;	&beta;	&beta;-&alpha;	Prob[&alpha;>&beta;]	Prob[&alpha;<&beta;]	BayesFactor[&alpha;<&beta;]
1	1	4.794	0.445	-4.349	0.636	0.312	0.464
2	1	0.561	0.449	-0.112	0.507	0.426	0.759
3	1	0.903	0.512	-0.391	0.513	0.424	0.755
4	1	5.613	0.466	-5.147	0.808	0.155	0.188
5	1	4.281	0.834	-3.447	0.627	0.313	0.466
6	1	0.631	1.271	0.640	0.187	0.763	3.297
7	1	0.901	0.586	-0.316	0.487	0.451	0.842
8	1	0.883	1.551	0.668	0.254	0.693	2.314
9	1	1.099	4.271	3.172	0.115	0.846	5.620
10	1	3.903	2.019	-1.885	0.413	0.551	1.257
11	1	0.563	0.827	0.264	0.286	0.656	1.956
12	1	0.772	0.526	-0.246	0.499	0.438	0.797
13	1	0.726	0.552	-0.174	0.480	0.457	0.863
14	1	0.774	1.084	0.310	0.288	0.656	1.950
15	1	0.903	0.512	-0.391	0.513	0.424	0.755
16	1	0.561	0.449	-0.112	0.507	0.426	0.759
17	1	0.502	2.661	2.159	0.094	0.873	7.019
18	1	0.689	1.515	0.825	0.174	0.777	3.565
19	1	0.901	0.586	-0.316	0.487	0.451	0.842
20	1	0.619	1.439	0.820	0.170	0.782	3.674
21	1	0.530	2.061	1.531	0.118	0.842	5.476
22	1	0.559	0.496	-0.063	0.481	0.453	0.849
23	1	0.549	0.922	0.372	0.266	0.679	2.165
24	1	0.728	0.467	-0.261	0.518	0.417	0.732
25	1	0.676	1.787	1.111	0.158	0.794	3.954
26	1	1.634	2.344	0.709	0.304	0.610	1.604
27	1	0.719	0.921	0.202	0.292	0.651	1.912
28	1	0.687	0.533	-0.154	0.483	0.453	0.849
29	1	0.540	4.499	3.959	0.035	0.944	17.388
30	1	0.551	0.881	0.329	0.274	0.670	2.074
31	1	0.826	0.964	0.139	0.304	0.640	1.816
32	1	0.687	0.533	-0.154	0.483	0.453	0.849
33	1	0.688	0.487	-0.201	0.504	0.432	0.777
34	1	26.041	0.783	-25.258	0.924	0.062	0.067
35	1	0.552	2.573	2.021	0.106	0.857	6.154
36	1	0.772	0.526	-0.246	0.499	0.438	0.797
37	1	0.663	3.220	2.557	0.097	0.868	6.705
38	1	0.680	1.255	0.575	0.249	0.698	2.371
39	1	0.745	1.549	0.803	0.186	0.764	3.307
40	1	0.561	0.449	-0.112	0.507	0.426	0.759
41	1	0.690	0.823	0.133	0.314	0.628	1.728
42	1	0.901	0.578	-0.323	0.488	0.450	0.839
43	1	0.686	0.501	-0.186	0.504	0.432	0.780
44	1	0.557	0.901	0.344	0.272	0.672	2.101
45	1	1.031	1.579	0.548	0.206	0.742	2.939
46	1	0.772	0.522	-0.249	0.500	0.437	0.795
47	1	0.528	0.990	0.463	0.250	0.696	2.348
48	1	0.542	0.548	0.006	0.454	0.481	0.949
49	1	1.777	1.005	-0.772	0.475	0.468	0.902
50	1	0.557	0.911	0.353	0.268	0.676	2.136
51	1	0.593	1.102	0.509	0.253	0.693	2.307
52	1	8.262	0.955	-7.306	0.846	0.112	0.129
