## Supplemental Data 1 for "Evolutionary dynamics of pro-inflammatory caspases in primates and rodents": pri_c5_s2_fubar.csv

Site	Partition	&alpha;	&beta;	&beta;-&alpha;	Prob[&alpha;>&beta;]	Prob[&alpha;<&beta;]	BayesFactor[&alpha;<&beta;]
1	1	1.081	1.625	0.544	0.282	0.664	2.219
2	1	1.322	2.066	0.743	0.272	0.675	2.336
3	1	0.949	0.611	-0.338	0.512	0.427	0.838
4	1	0.735	0.570	-0.165	0.504	0.433	0.860
5	1	0.663	0.558	-0.105	0.497	0.440	0.882
6	1	6.421	1.198	-5.223	0.673	0.268	0.411
7	1	0.828	0.591	-0.237	0.508	0.430	0.848
8	1	1.121	0.623	-0.497	0.518	0.422	0.821
9	1	1.121	0.623	-0.497	0.518	0.422	0.821
10	1	0.827	0.566	-0.261	0.514	0.425	0.830
11	1	5.339	0.605	-4.734	0.812	0.152	0.201
12	1	0.734	1.352	0.619	0.273	0.672	2.301
13	1	3.582	0.839	-2.743	0.552	0.395	0.733
14	1	1.204	4.085	2.881	0.211	0.743	3.247
15	1	1.121	0.623	-0.497	0.518	0.422	0.821
16	1	2.026	1.003	-1.023	0.507	0.437	0.871
17	1	1.136	5.183	4.046	0.100	0.861	6.980
18	1	0.945	3.761	2.816	0.122	0.836	5.729
19	1	0.785	4.915	4.130	0.086	0.879	8.198
20	1	0.949	0.611	-0.338	0.512	0.427	0.838
21	1	1.201	1.288	0.087	0.315	0.629	1.904
22	1	2.204	0.677	-1.526	0.728	0.223	0.322
23	1	1.118	1.640	0.523	0.285	0.660	2.183
24	1	0.827	0.623	-0.204	0.500	0.439	0.880
25	1	0.632	0.666	0.034	0.467	0.471	1.000
26	1	0.663	0.539	-0.124	0.503	0.434	0.861
27	1	1.121	0.623	-0.497	0.518	0.422	0.821
28	1	1.085	0.584	-0.501	0.524	0.416	0.801
29	1	5.056	2.605	-2.451	0.412	0.538	1.307
30	1	0.799	0.596	-0.203	0.504	0.434	0.863
31	1	1.085	0.589	-0.496	0.522	0.417	0.805
32	1	0.801	0.539	-0.262	0.520	0.418	0.807
33	1	0.801	0.591	-0.210	0.505	0.433	0.858
34	1	1.085	0.561	-0.524	0.530	0.410	0.781
35	1	1.085	0.609	-0.475	0.518	0.422	0.821
36	1	1.065	6.121	5.056	0.079	0.887	8.843
37	1	2.185	0.680	-1.505	0.727	0.224	0.324
38	1	0.828	0.541	-0.287	0.522	0.416	0.800
39	1	1.121	0.623	-0.497	0.518	0.422	0.821
40	1	5.449	0.571	-4.878	0.811	0.153	0.202
41	1	1.085	0.584	-0.501	0.524	0.416	0.801
42	1	0.801	0.591	-0.210	0.505	0.433	0.858
43	1	0.637	2.182	1.545	0.215	0.736	3.140
44	1	0.828	0.558	-0.270	0.517	0.421	0.818
45	1	2.176	0.684	-1.491	0.726	0.224	0.325
46	1	1.087	1.866	0.779	0.270	0.676	2.349
47	1	1.121	0.596	-0.525	0.524	0.416	0.801
48	1	0.949	0.586	-0.364	0.518	0.421	0.818
49	1	1.155	1.638	0.483	0.287	0.658	2.167
50	1	0.949	0.611	-0.338	0.512	0.427	0.838
51	1	1.107	6.159	5.052	0.088	0.877	7.980
52	1	1.285	1.990	0.705	0.274	0.673	2.316
53	1	8.523	0.620	-7.903	0.844	0.125	0.161
54	1	6.068	0.620	-5.449	0.816	0.148	0.195
55	1	1.062	5.667	4.605	0.086	0.879	8.137
56	1	0.650	3.191	2.541	0.112	0.850	6.351
57	1	1.121	0.623	-0.497	0.518	0.422	0.821
58	1	0.891	0.600	-0.292	0.510	0.429	0.844
59	1	1.121	0.596	-0.525	0.524	0.416	0.801
60	1	0.827	0.566	-0.261	0.514	0.425	0.830
61	1	6.870	0.612	-6.258	0.825	0.140	0.184
62	1	0.663	0.541	-0.122	0.502	0.434	0.862
63	1	0.632	0.666	0.034	0.467	0.471	1.000
64	1	0.731	0.585	-0.146	0.499	0.438	0.877
65	1	0.656	0.681	0.025	0.469	0.469	0.993
66	1	0.828	0.591	-0.237	0.508	0.430	0.848
67	1	0.827	0.566	-0.261	0.514	0.425	0.830
68	1	0.801	0.542	-0.259	0.519	0.419	0.810
69	1	0.743	14.230	13.488	0.003	0.989	102.324
70	1	3.017	0.642	-2.375	0.762	0.194	0.271
71	1	0.949	0.611	-0.338	0.512	0.427	0.838
72	1	1.163	1.738	0.575	0.280	0.666	2.242
73	1	2.476	0.542	-1.934	0.769	0.187	0.258
74	1	0.732	1.598	0.866	0.257	0.689	2.493
75	1	0.801	0.541	-0.260	0.519	0.418	0.809
76	1	1.085	0.589	-0.496	0.522	0.417	0.805
77	1	1.120	0.656	-0.465	0.511	0.429	0.845
78	1	1.315	3.346	2.031	0.150	0.803	4.589
79	1	1.085	0.561	-0.524	0.530	0.410	0.781
80	1	0.666	1.366	0.700	0.263	0.683	2.421
81	1	1.120	0.656	-0.465	0.511	0.429	0.845
82	1	15.905	1.372	-14.532	0.921	0.047	0.055
83	1	0.799	0.596	-0.203	0.504	0.434	0.863
84	1	0.662	0.596	-0.066	0.487	0.450	0.921
85	1	1.081	1.717	0.636	0.277	0.669	2.271
86	1	3.585	0.523	-3.062	0.602	0.344	0.589
87	1	0.827	0.566	-0.261	0.514	0.425	0.830
88	1	1.120	0.656	-0.465	0.511	0.429	0.845
89	1	0.875	4.053	3.178	0.109	0.851	6.444
90	1	0.731	0.585	-0.146	0.499	0.438	0.877
91	1	0.663	0.558	-0.105	0.497	0.440	0.882
92	1	1.085	0.533	-0.552	0.538	0.401	0.752
93	1	0.828	0.591	-0.237	0.508	0.430	0.848
94	1	1.121	0.623	-0.497	0.518	0.422	0.821
95	1	5.415	0.545	-4.871	0.823	0.142	0.186
96	1	0.799	0.596	-0.203	0.504	0.434	0.863
97	1	1.987	0.661	-1.326	0.721	0.229	0.334
98	1	1.120	0.656	-0.465	0.511	0.429	0.845
99	1	4.962	0.587	-4.375	0.816	0.148	0.195
100	1	0.949	0.586	-0.364	0.518	0.421	0.818
101	1	0.801	0.541	-0.260	0.519	0.418	0.809
102	1	0.828	0.546	-0.281	0.520	0.418	0.806
103	1	0.828	0.545	-0.283	0.521	0.417	0.804
104	1	0.801	0.545	-0.256	0.518	0.420	0.813
105	1	0.949	0.586	-0.364	0.518	0.421	0.818
106	1	0.828	0.583	-0.244	0.510	0.429	0.843
107	1	0.828	0.541	-0.287	0.522	0.416	0.800
108	1	1.121	0.596	-0.525	0.524	0.416	0.801
109	1	0.801	0.542	-0.259	0.519	0.419	0.810
110	1	0.828	0.558	-0.270	0.517	0.421	0.818
111	1	1.085	0.609	-0.475	0.518	0.422	0.821
112	1	6.688	1.357	-5.331	0.676	0.264	0.403
113	1	0.662	0.596	-0.066	0.487	0.450	0.921
114	1	1.181	1.724	0.542	0.287	0.659	2.173
115	1	0.799	0.596	-0.203	0.504	0.434	0.863
116	1	1.085	0.530	-0.554	0.539	0.400	0.750
117	1	0.801	0.545	-0.256	0.518	0.420	0.813
118	1	0.907	4.075	3.167	0.109	0.851	6.427
119	1	1.121	0.596	-0.525	0.524	0.416	0.801
120	1	1.121	0.596	-0.525	0.524	0.416	0.801
121	1	0.827	0.546	-0.281	0.519	0.419	0.809
122	1	0.632	0.666	0.034	0.467	0.471	1.000
123	1	0.912	0.553	-0.359	0.525	0.414	0.794
124	1	0.643	1.990	1.347	0.224	0.727	2.992
125	1	1.085	0.530	-0.554	0.539	0.400	0.750
126	1	1.121	0.623	-0.497	0.518	0.422	0.821
127	1	1.117	1.759	0.642	0.278	0.668	2.263
128	1	6.608	2.068	-4.540	0.615	0.321	0.532
129	1	1.085	0.589	-0.496	0.522	0.417	0.805
130	1	1.085	0.584	-0.501	0.524	0.416	0.801
131	1	0.949	0.586	-0.364	0.518	0.421	0.818
132	1	0.731	0.585	-0.146	0.499	0.438	0.877
133	1	1.085	0.623	-0.462	0.514	0.425	0.832
134	1	0.828	0.545	-0.283	0.521	0.417	0.804
135	1	1.411	0.561	-0.850	0.547	0.394	0.730
136	1	1.121	0.623	-0.497	0.518	0.422	0.821
137	1	0.949	0.611	-0.338	0.512	0.427	0.838
138	1	0.912	0.553	-0.359	0.525	0.414	0.794
139	1	0.949	0.586	-0.364	0.518	0.421	0.818
140	1	0.827	0.566	-0.261	0.514	0.425	0.830
141	1	0.663	0.543	-0.120	0.502	0.435	0.865
142	1	0.947	4.420	3.473	0.104	0.856	6.700
143	1	0.663	0.543	-0.120	0.502	0.435	0.865
144	1	2.632	0.661	-1.971	0.747	0.206	0.291
145	1	0.801	0.541	-0.260	0.519	0.418	0.809
146	1	0.662	0.596	-0.066	0.487	0.450	0.921
147	1	0.731	0.585	-0.146	0.499	0.438	0.877
148	1	1.411	0.561	-0.850	0.547	0.394	0.730
149	1	0.827	0.522	-0.305	0.528	0.410	0.782
150	1	8.503	0.612	-7.891	0.845	0.124	0.160
151	1	0.846	1.379	0.533	0.285	0.660	2.180
152	1	0.930	5.508	4.578	0.088	0.877	8.018
153	1	1.085	0.561	-0.524	0.530	0.410	0.781
154	1	1.085	0.584	-0.501	0.524	0.416	0.801
155	1	9.572	0.586	-8.987	0.850	0.120	0.154
156	1	0.632	0.666	0.034	0.467	0.471	1.000
157	1	5.404	0.545	-4.859	0.827	0.139	0.182
158	1	0.827	1.299	0.472	0.289	0.655	2.137
159	1	0.822	0.540	-0.283	0.522	0.416	0.800
160	1	0.926	9.244	8.317	0.021	0.958	25.469
161	1	0.735	0.539	-0.195	0.513	0.424	0.827
162	1	0.801	0.541	-0.260	0.519	0.418	0.809
163	1	0.858	4.207	3.349	0.105	0.856	6.686
164	1	1.083	1.379	0.296	0.299	0.646	2.048
165	1	0.827	0.566	-0.261	0.514	0.425	0.830
166	1	0.731	0.585	-0.146	0.499	0.438	0.877
167	1	0.628	7.267	6.638	0.048	0.931	15.126
168	1	3.226	0.539	-2.687	0.789	0.170	0.231
169	1	3.585	0.523	-3.062	0.602	0.344	0.589
170	1	1.121	0.623	-0.497	0.518	0.422	0.821
171	1	0.730	6.458	5.727	0.029	0.948	20.551
172	1	0.632	0.666	0.034	0.467	0.471	1.000
173	1	0.799	0.596	-0.203	0.504	0.434	0.863
174	1	7.905	0.643	-7.262	0.828	0.138	0.180
175	1	0.663	0.539	-0.124	0.503	0.434	0.861
176	1	2.056	0.703	-1.354	0.721	0.229	0.334
177	1	2.616	1.220	-1.397	0.566	0.362	0.639
178	1	0.827	0.623	-0.204	0.500	0.439	0.880
179	1	4.983	1.560	-3.423	0.609	0.321	0.532
180	1	0.735	0.590	-0.144	0.499	0.439	0.879
181	1	0.787	4.826	4.039	0.089	0.876	7.965
182	1	0.914	1.421	0.506	0.286	0.659	2.168
