## Supplemental Data 1 for "Evolutionary dynamics of pro-inflammatory caspases in primates and rodents": pri_c5_s3_fubar.csv

Site	Partition	&alpha;	&beta;	&beta;-&alpha;	Prob[&alpha;>&beta;]	Prob[&alpha;<&beta;]	BayesFactor[&alpha;<&beta;]
1	1	0.968	3.094	2.126	0.145	0.806	4.985
2	1	1.257	3.293	2.036	0.156	0.793	4.607
3	1	5.655	1.244	-4.411	0.672	0.265	0.433
4	1	0.785	0.544	-0.241	0.517	0.421	0.872
5	1	0.702	0.518	-0.185	0.516	0.420	0.870
6	1	0.787	0.517	-0.271	0.526	0.411	0.837
7	1	0.957	1.091	0.134	0.321	0.621	1.965
8	1	0.924	1.208	0.284	0.308	0.634	2.076
9	1	4.924	0.486	-4.438	0.642	0.307	0.532
10	1	1.100	0.529	-0.571	0.543	0.396	0.787
11	1	0.703	0.587	-0.116	0.495	0.442	0.950
12	1	3.532	6.890	3.359	0.173	0.687	2.630
13	1	1.878	0.615	-1.263	0.729	0.221	0.341
14	1	0.870	0.510	-0.360	0.537	0.402	0.805
15	1	3.153	0.519	-2.634	0.798	0.162	0.231
16	1	0.803	0.550	-0.253	0.517	0.421	0.871
17	1	0.705	0.517	-0.188	0.517	0.419	0.866
18	1	2.093	5.045	2.952	0.176	0.766	3.922
19	1	2.349	0.601	-1.748	0.754	0.200	0.301
20	1	0.702	0.512	-0.191	0.518	0.418	0.862
21	1	1.100	0.529	-0.571	0.543	0.396	0.787
22	1	1.396	0.511	-0.886	0.561	0.380	0.735
23	1	1.103	1.256	0.153	0.316	0.626	2.011
24	1	4.238	0.537	-3.702	0.811	0.152	0.214
25	1	4.951	0.537	-4.414	0.826	0.139	0.193
26	1	24.386	0.518	-23.868	0.991	0.006	0.007
27	1	1.396	0.491	-0.905	0.568	0.372	0.711
28	1	0.775	0.518	-0.257	0.525	0.412	0.841
29	1	1.396	0.529	-0.867	0.554	0.387	0.756
30	1	8.282	2.067	-6.215	0.790	0.131	0.181
31	1	2.938	0.558	-2.380	0.784	0.174	0.253
32	1	0.785	0.544	-0.241	0.517	0.421	0.872
33	1	4.924	0.486	-4.438	0.642	0.307	0.532
34	1	0.705	0.534	-0.171	0.511	0.426	0.890
35	1	9.035	0.529	-8.506	0.898	0.080	0.104
36	1	0.787	0.520	-0.267	0.525	0.413	0.843
37	1	0.969	0.531	-0.438	0.535	0.403	0.811
38	1	1.902	0.611	-1.290	0.731	0.219	0.336
39	1	13.831	0.529	-13.302	0.904	0.076	0.099
40	1	0.702	0.525	-0.177	0.513	0.423	0.880
41	1	0.969	0.531	-0.438	0.535	0.403	0.811
42	1	13.483	0.520	-12.962	0.898	0.081	0.105
43	1	0.702	0.525	-0.177	0.513	0.423	0.880
44	1	0.705	0.518	-0.187	0.517	0.420	0.868
45	1	3.108	7.759	4.652	0.140	0.731	3.262
46	1	0.802	0.528	-0.275	0.524	0.413	0.845
47	1	0.956	3.411	2.455	0.134	0.819	5.421
48	1	1.103	1.266	0.163	0.315	0.628	2.021
49	1	0.957	0.529	-0.429	0.536	0.403	0.809
50	1	1.182	1.171	-0.011	0.329	0.613	1.897
51	1	12.484	0.514	-11.970	0.969	0.021	0.026
52	1	0.802	0.534	-0.269	0.522	0.415	0.852
53	1	0.775	0.551	-0.224	0.514	0.423	0.881
54	1	0.627	0.607	-0.020	0.477	0.460	1.022
55	1	0.705	0.544	-0.161	0.508	0.429	0.902
56	1	0.803	0.581	-0.221	0.508	0.430	0.903
57	1	1.396	0.516	-0.881	0.559	0.382	0.740
58	1	3.958	0.520	-3.438	0.810	0.152	0.215
59	1	0.892	1.268	0.376	0.299	0.644	2.167
60	1	1.396	0.529	-0.867	0.554	0.387	0.756
61	1	11.157	1.455	-9.703	0.759	0.189	0.280
62	1	1.166	0.501	-0.665	0.561	0.379	0.732
63	1	1.396	0.529	-0.867	0.554	0.387	0.756
64	1	12.525	0.519	-12.007	0.893	0.085	0.111
65	1	1.401	2.471	1.070	0.191	0.755	3.690
66	1	3.137	1.632	-1.505	0.558	0.371	0.708
67	1	1.397	0.517	-0.879	0.559	0.382	0.742
68	1	13.192	0.521	-12.671	0.898	0.081	0.106
69	1	0.798	4.093	3.295	0.107	0.852	6.929
