## Supplemental Data 1 for "Evolutionary dynamics of pro-inflammatory caspases in primates and rodents": pri_c5_s4_fubar.csv

Site	Partition	&alpha;	&beta;	&beta;-&alpha;	Prob[&alpha;>&beta;]	Prob[&alpha;<&beta;]	BayesFactor[&alpha;<&beta;]
1	1	0.700	0.809	0.109	0.452	0.487	1.048
2	1	1.058	0.677	-0.381	0.495	0.445	0.885
3	1	1.812	0.650	-1.162	0.525	0.417	0.791
4	1	1.456	0.668	-0.788	0.511	0.430	0.834
5	1	1.067	0.643	-0.424	0.502	0.438	0.862
6	1	1.058	0.677	-0.381	0.495	0.445	0.885
7	1	1.067	0.702	-0.365	0.493	0.447	0.894
8	1	1.308	0.649	-0.658	0.511	0.430	0.834
9	1	0.904	0.675	-0.229	0.488	0.451	0.908
10	1	1.067	0.702	-0.365	0.493	0.447	0.894
11	1	1.058	0.744	-0.314	0.486	0.454	0.920
12	1	1.067	0.678	-0.389	0.496	0.444	0.882
13	1	1.812	0.661	-1.151	0.523	0.419	0.798
14	1	1.226	0.637	-0.589	0.509	0.431	0.839
15	1	6.656	0.659	-5.997	0.819	0.145	0.188
16	1	1.537	7.304	5.767	0.087	0.874	7.698
17	1	1.471	14.742	13.270	0.020	0.956	24.258
18	1	1.025	5.982	4.956	0.083	0.880	8.126
19	1	0.857	0.653	-0.204	0.487	0.451	0.909
20	1	1.455	0.656	-0.800	0.513	0.428	0.827
21	1	1.290	2.130	0.840	0.265	0.682	2.368
22	1	4.190	0.851	-3.340	0.550	0.397	0.729
23	1	1.067	0.702	-0.365	0.493	0.447	0.894
24	1	1.229	2.016	0.786	0.267	0.680	2.352
25	1	1.812	0.650	-1.162	0.525	0.417	0.791
26	1	0.901	0.720	-0.181	0.482	0.458	0.933
27	1	0.982	0.643	-0.338	0.496	0.443	0.879
28	1	0.982	0.678	-0.304	0.491	0.448	0.899
29	1	8.925	0.731	-8.194	0.831	0.136	0.173
30	1	0.814	0.882	0.068	0.458	0.482	1.028
31	1	0.982	0.678	-0.304	0.491	0.448	0.899
32	1	1.080	2.726	1.646	0.236	0.714	2.759
33	1	1.333	2.156	0.823	0.267	0.680	2.351
34	1	0.901	0.720	-0.181	0.482	0.458	0.933
35	1	0.982	0.818	-0.164	0.475	0.465	0.961
36	1	1.169	3.187	2.018	0.223	0.728	2.955
37	1	0.982	0.818	-0.164	0.475	0.465	0.961
38	1	0.908	2.437	1.529	0.233	0.716	2.788
39	1	1.058	0.664	-0.393	0.497	0.442	0.878
40	1	1.812	0.631	-1.181	0.528	0.414	0.780
41	1	0.664	0.809	0.144	0.448	0.491	1.067
42	1	1.058	0.664	-0.393	0.497	0.442	0.878
43	1	1.034	2.782	1.748	0.232	0.718	2.812
44	1	1.109	0.668	-0.442	0.500	0.440	0.868
45	1	0.901	0.720	-0.181	0.482	0.458	0.933
46	1	0.901	0.703	-0.198	0.484	0.455	0.924
47	1	1.751	2.258	0.507	0.278	0.669	2.238
48	1	8.505	2.490	-6.016	0.636	0.293	0.459
49	1	1.193	2.341	1.147	0.252	0.696	2.526
50	1	19.511	0.627	-18.883	0.921	0.063	0.074
51	1	0.948	9.388	8.440	0.051	0.922	13.079
52	1	1.058	0.664	-0.393	0.497	0.442	0.878
53	1	1.058	0.677	-0.381	0.495	0.445	0.885
54	1	1.812	0.650	-1.162	0.525	0.417	0.791
55	1	1.812	0.679	-1.133	0.520	0.422	0.807
56	1	0.904	0.675	-0.229	0.488	0.451	0.908
57	1	0.901	0.678	-0.223	0.488	0.452	0.910
58	1	1.812	0.679	-1.133	0.520	0.422	0.807
59	1	1.109	0.689	-0.421	0.497	0.443	0.880
60	1	0.901	0.720	-0.181	0.482	0.458	0.933
61	1	0.982	0.818	-0.164	0.475	0.465	0.961
62	1	0.982	0.654	-0.327	0.495	0.444	0.885
63	1	0.982	0.643	-0.338	0.496	0.443	0.879
64	1	1.109	0.635	-0.474	0.505	0.434	0.849
65	1	37.092	0.633	-36.458	0.997	0.002	0.002
66	1	1.227	6.293	5.067	0.090	0.871	7.443
67	1	1.068	0.720	-0.348	0.490	0.450	0.903
68	1	4.190	0.851	-3.340	0.550	0.397	0.729
69	1	1.226	0.637	-0.589	0.509	0.431	0.839
70	1	1.812	0.650	-1.162	0.525	0.417	0.791
71	1	10.805	6.134	-4.671	0.470	0.400	0.736
72	1	0.982	0.654	-0.327	0.495	0.444	0.885
73	1	0.975	2.100	1.125	0.250	0.698	2.552
74	1	11.842	0.665	-11.177	0.863	0.109	0.136
75	1	1.068	0.720	-0.348	0.490	0.450	0.903
76	1	1.308	0.649	-0.658	0.511	0.430	0.834
77	1	1.812	0.679	-1.133	0.520	0.422	0.807
78	1	15.395	0.658	-14.737	0.892	0.086	0.104
79	1	0.986	6.997	6.011	0.070	0.897	9.653
80	1	1.455	0.656	-0.800	0.513	0.428	0.827
81	1	6.717	0.667	-6.051	0.819	0.145	0.188
82	1	1.308	0.649	-0.658	0.511	0.430	0.834
83	1	0.982	0.654	-0.327	0.495	0.444	0.885
84	1	1.812	0.661	-1.151	0.523	0.419	0.798
85	1	1.812	0.679	-1.133	0.520	0.422	0.807
86	1	1.058	0.744	-0.314	0.486	0.454	0.920
87	1	1.456	0.668	-0.788	0.511	0.430	0.834
88	1	1.110	0.764	-0.346	0.488	0.452	0.913
89	1	0.901	0.720	-0.181	0.482	0.458	0.933
90	1	2.459	2.876	0.417	0.279	0.669	2.234
91	1	1.812	0.661	-1.151	0.523	0.419	0.798
92	1	1.834	2.659	0.826	0.265	0.682	2.377
93	1	1.812	0.621	-1.191	0.530	0.412	0.775
94	1	0.700	0.809	0.109	0.452	0.487	1.048
95	1	4.187	0.569	-3.618	0.587	0.360	0.621
96	1	1.468	2.256	0.788	0.266	0.681	2.364
97	1	1.765	0.611	-1.154	0.534	0.408	0.763
98	1	1.110	0.700	-0.410	0.495	0.445	0.886
99	1	0.964	3.089	2.125	0.215	0.736	3.088
100	1	1.058	0.677	-0.381	0.495	0.445	0.885
101	1	0.982	0.702	-0.280	0.488	0.452	0.911
102	1	1.058	0.744	-0.314	0.486	0.454	0.920
103	1	1.456	0.668	-0.788	0.511	0.430	0.834
104	1	0.982	0.818	-0.164	0.475	0.465	0.961
105	1	1.110	0.700	-0.410	0.495	0.445	0.886
106	1	1.455	0.656	-0.800	0.513	0.428	0.827
107	1	0.911	2.547	1.637	0.230	0.719	2.836
108	1	0.982	0.643	-0.338	0.496	0.443	0.879
109	1	7.990	26.851	18.861	0.111	0.795	4.291
110	1	0.901	0.678	-0.223	0.488	0.452	0.910
111	1	1.456	0.668	-0.788	0.511	0.430	0.834
112	1	1.067	0.678	-0.389	0.496	0.444	0.882
113	1	1.058	0.744	-0.314	0.486	0.454	0.920
114	1	4.187	0.569	-3.618	0.587	0.360	0.621
115	1	1.067	0.643	-0.424	0.502	0.438	0.862
116	1	1.067	0.655	-0.413	0.500	0.440	0.868
117	1	1.765	0.611	-1.154	0.534	0.408	0.763
118	1	1.455	0.656	-0.800	0.513	0.428	0.827
119	1	0.868	0.768	-0.101	0.473	0.467	0.968
120	1	0.992	2.550	1.558	0.234	0.715	2.779
121	1	1.081	2.826	1.744	0.232	0.718	2.812
122	1	0.814	0.882	0.068	0.458	0.482	1.028
123	1	0.982	0.654	-0.327	0.495	0.444	0.885
124	1	1.226	0.637	-0.589	0.509	0.431	0.839
125	1	1.109	0.668	-0.442	0.500	0.440	0.868
126	1	1.812	0.679	-1.133	0.520	0.422	0.807
127	1	1.813	0.764	-1.049	0.510	0.432	0.842
128	1	1.059	0.661	-0.398	0.498	0.441	0.873
129	1	1.110	0.700	-0.410	0.495	0.445	0.886
130	1	0.900	0.643	-0.258	0.493	0.446	0.890
131	1	1.067	0.653	-0.414	0.500	0.440	0.868
132	1	13.880	0.650	-13.230	0.883	0.093	0.113
