## Supplemental Data 1 for "Evolutionary dynamics of pro-inflammatory caspases in primates and rodents": rod_c1_s1_fubar.csv

Site	Partition	&alpha;	&beta;	&beta;-&alpha;	Prob[&alpha;>&beta;]	Prob[&alpha;<&beta;]	BayesFactor[&alpha;<&beta;]
1	1	4.174	0.394	-3.780	0.682	0.266	0.423
2	1	0.601	0.429	-0.172	0.542	0.392	0.750
3	1	2.618	0.450	-2.169	0.809	0.152	0.209
4	1	0.683	2.763	2.080	0.077	0.877	8.283
5	1	0.509	0.793	0.283	0.281	0.660	2.264
6	1	0.470	0.472	0.002	0.462	0.468	1.026
7	1	0.606	0.444	-0.162	0.534	0.400	0.777
8	1	0.658	1.495	0.837	0.178	0.767	3.835
9	1	0.675	0.481	-0.193	0.526	0.409	0.807
10	1	0.606	0.444	-0.162	0.534	0.400	0.777
11	1	2.714	0.941	-1.773	0.615	0.314	0.533
12	1	4.302	5.257	0.955	0.257	0.625	1.942
13	1	0.895	0.433	-0.462	0.572	0.365	0.669
14	1	0.527	0.820	0.293	0.283	0.658	2.246
15	1	2.039	0.449	-1.591	0.790	0.168	0.235
16	1	2.192	0.485	-1.706	0.774	0.182	0.258
17	1	0.565	0.460	-0.105	0.513	0.421	0.846
18	1	0.859	1.338	0.480	0.215	0.725	3.080
19	1	0.694	3.073	2.379	0.071	0.884	8.902
20	1	1.791	0.454	-1.337	0.777	0.178	0.253
21	1	0.671	0.780	0.109	0.336	0.602	1.762
22	1	0.921	0.776	-0.144	0.375	0.563	1.502
23	1	8.945	0.458	-8.486	0.876	0.098	0.126
24	1	5.585	0.454	-5.131	0.924	0.055	0.068
25	1	0.542	0.498	-0.045	0.483	0.450	0.955
26	1	0.985	0.872	-0.113	0.480	0.442	0.923
27	1	0.894	0.460	-0.435	0.556	0.381	0.717
28	1	0.939	0.478	-0.461	0.552	0.385	0.731
29	1	0.600	0.419	-0.181	0.549	0.385	0.728
30	1	0.597	0.512	-0.085	0.492	0.442	0.924
31	1	0.675	0.476	-0.199	0.529	0.406	0.797
32	1	0.675	0.481	-0.193	0.526	0.409	0.807
33	1	0.718	0.816	0.098	0.334	0.604	1.779
34	1	1.391	0.464	-0.927	0.753	0.199	0.289
35	1	0.470	0.472	0.002	0.462	0.468	1.026
36	1	18.216	1.401	-16.814	0.895	0.062	0.077
37	1	0.678	0.888	0.210	0.311	0.628	1.970
38	1	0.939	0.478	-0.461	0.552	0.385	0.731
39	1	5.807	0.475	-5.333	0.853	0.116	0.153
40	1	3.414	0.711	-2.704	0.486	0.458	0.985
41	1	3.296	0.880	-2.416	0.625	0.312	0.528
42	1	0.798	1.536	0.738	0.193	0.748	3.459
43	1	19.132	0.419	-18.713	0.986	0.010	0.011
44	1	6.518	0.482	-6.036	0.843	0.125	0.167
45	1	1.652	1.318	-0.334	0.412	0.490	1.118
46	1	1.588	3.324	1.736	0.164	0.742	3.347
47	1	6.081	0.454	-5.627	0.875	0.098	0.127
48	1	1.388	2.507	1.118	0.191	0.690	2.593
49	1	0.601	0.435	-0.166	0.538	0.395	0.762
50	1	0.606	0.858	0.252	0.302	0.638	2.055
51	1	2.061	0.737	-1.324	0.441	0.500	1.164
52	1	0.627	0.767	0.140	0.329	0.610	1.822
53	1	3.202	0.486	-2.716	0.808	0.153	0.210
54	1	0.645	0.429	-0.216	0.551	0.383	0.724
55	1	5.786	0.450	-5.336	0.969	0.019	0.023
56	1	0.622	0.772	0.150	0.326	0.612	1.841
57	1	2.188	0.477	-1.711	0.844	0.117	0.155
58	1	14.361	0.424	-13.938	0.975	0.018	0.021
59	1	3.961	0.457	-3.504	0.827	0.137	0.186
60	1	2.877	1.239	-1.638	0.506	0.402	0.782
61	1	0.967	0.464	-0.503	0.713	0.233	0.355
62	1	0.614	1.345	0.732	0.184	0.761	3.710
63	1	0.932	0.922	-0.010	0.333	0.605	1.786
64	1	6.518	0.482	-6.036	0.843	0.125	0.167
65	1	5.885	0.449	-5.436	0.925	0.054	0.067
66	1	1.013	0.396	-0.618	0.765	0.188	0.269
67	1	0.666	2.916	2.249	0.070	0.885	9.011
68	1	0.645	0.429	-0.216	0.551	0.383	0.724
69	1	0.618	0.407	-0.212	0.560	0.373	0.694
70	1	6.065	0.477	-5.588	0.844	0.124	0.164
71	1	0.555	0.780	0.225	0.304	0.636	2.037
72	1	0.914	0.786	-0.128	0.363	0.576	1.581
73	1	0.523	0.444	-0.079	0.506	0.425	0.862
74	1	5.753	0.430	-5.322	0.940	0.043	0.053
75	1	0.619	0.498	-0.121	0.505	0.429	0.877
76	1	0.661	0.454	-0.207	0.539	0.396	0.765
77	1	0.896	0.440	-0.456	0.568	0.369	0.683
78	1	1.137	0.877	-0.260	0.358	0.580	1.612
79	1	0.939	0.478	-0.461	0.552	0.385	0.731
80	1	5.090	0.796	-4.294	0.817	0.132	0.177
81	1	0.618	0.432	-0.187	0.543	0.391	0.747
82	1	9.046	0.944	-8.102	0.875	0.081	0.102
83	1	0.518	0.869	0.351	0.268	0.674	2.415
84	1	0.645	0.429	-0.216	0.551	0.383	0.724
85	1	0.763	4.672	3.908	0.026	0.936	17.049
86	1	0.959	1.317	0.358	0.237	0.701	2.728
87	1	0.616	1.246	0.629	0.197	0.747	3.433
88	1	0.675	0.476	-0.199	0.529	0.406	0.797
89	1	0.600	0.419	-0.181	0.549	0.385	0.728
90	1	5.794	0.926	-4.868	0.692	0.248	0.385
91	1	0.645	0.485	-0.161	0.518	0.417	0.833
92	1	0.605	0.806	0.201	0.313	0.627	1.955
93	1	0.645	0.394	-0.251	0.576	0.358	0.650
94	1	2.106	0.790	-1.316	0.615	0.316	0.539
95	1	1.590	0.431	-1.159	0.782	0.174	0.245
96	1	0.939	0.478	-0.461	0.552	0.385	0.731
97	1	15.530	0.806	-14.725	0.928	0.048	0.059
98	1	0.740	2.505	1.765	0.094	0.855	6.846
99	1	0.627	2.499	1.872	0.078	0.877	8.322
100	1	0.613	1.266	0.653	0.192	0.752	3.542
101	1	0.676	0.806	0.129	0.330	0.609	1.815
102	1	0.939	0.481	-0.459	0.551	0.386	0.734
103	1	0.886	0.842	-0.044	0.343	0.595	1.715
104	1	1.725	0.765	-0.960	0.607	0.324	0.558
105	1	19.599	0.462	-19.137	0.984	0.011	0.013
106	1	0.651	0.844	0.193	0.314	0.625	1.941
107	1	0.661	0.838	0.178	0.318	0.621	1.913
108	1	4.714	3.571	-1.143	0.270	0.579	1.604
109	1	0.603	0.699	0.096	0.347	0.591	1.683
110	1	1.762	0.846	-0.916	0.565	0.362	0.662
111	1	1.053	1.365	0.312	0.326	0.583	1.626
112	1	0.645	0.485	-0.161	0.518	0.417	0.833
113	1	0.939	0.478	-0.461	0.552	0.385	0.731
114	1	0.651	0.778	0.127	0.333	0.606	1.792
115	1	2.808	0.929	-1.879	0.610	0.318	0.544
116	1	4.178	1.784	-2.394	0.487	0.412	0.815
117	1	3.187	3.588	0.402	0.263	0.603	1.768
118	1	0.639	0.893	0.254	0.302	0.638	2.054
119	1	0.595	0.812	0.217	0.308	0.631	1.994
120	1	0.939	0.484	-0.455	0.549	0.388	0.740
121	1	0.967	1.679	0.712	0.196	0.743	3.378
122	1	0.705	2.517	1.812	0.087	0.864	7.380
123	1	2.519	0.825	-1.694	0.733	0.197	0.285
124	1	0.649	0.821	0.172	0.320	0.619	1.896
125	1	3.314	2.479	-0.835	0.333	0.536	1.345
126	1	2.472	2.100	-0.372	0.318	0.556	1.460
127	1	0.653	0.836	0.182	0.317	0.622	1.921
128	1	1.320	1.517	0.197	0.347	0.551	1.433
129	1	0.784	0.762	-0.022	0.357	0.582	1.621
130	1	5.882	0.827	-5.055	0.825	0.123	0.163
131	1	1.477	5.163	3.686	0.050	0.847	6.428
132	1	0.488	0.418	-0.070	0.507	0.423	0.853
133	1	0.675	0.481	-0.193	0.526	0.409	0.807
134	1	0.938	1.377	0.439	0.217	0.723	3.042
135	1	2.039	0.436	-1.603	0.797	0.162	0.225
136	1	1.449	0.395	-1.054	0.800	0.159	0.220
137	1	0.639	2.174	1.535	0.127	0.824	5.466
138	1	0.939	0.478	-0.461	0.552	0.385	0.731
139	1	0.742	1.397	0.655	0.201	0.741	3.326
140	1	0.488	0.428	-0.060	0.500	0.430	0.878
141	1	3.152	0.912	-2.240	0.638	0.294	0.486
142	1	14.507	0.468	-14.039	0.966	0.024	0.028
143	1	1.493	2.899	1.405	0.187	0.748	3.465
144	1	4.131	0.482	-3.648	0.636	0.312	0.529
145	1	1.457	3.014	1.558	0.121	0.817	5.199
146	1	0.939	0.478	-0.461	0.552	0.385	0.731
147	1	0.894	0.467	-0.428	0.552	0.385	0.729
148	1	0.630	1.650	1.020	0.127	0.820	5.324
149	1	0.641	0.983	0.342	0.285	0.655	2.214
150	1	0.675	0.476	-0.199	0.529	0.406	0.797
151	1	0.657	2.613	1.957	0.079	0.875	8.157
152	1	0.896	0.498	-0.398	0.536	0.401	0.781
153	1	0.647	0.710	0.063	0.354	0.584	1.637
154	1	0.960	0.435	-0.526	0.586	0.353	0.635
155	1	4.174	0.394	-3.780	0.682	0.266	0.423
156	1	12.714	5.169	-7.546	0.477	0.385	0.731
157	1	2.834	0.595	-2.239	0.575	0.370	0.684
158	1	2.292	2.464	0.172	0.326	0.558	1.470
