## Supplemental Data 1 for "Evolutionary dynamics of pro-inflammatory caspases in primates and rodents": rod_c1_s2_fubar.csv

Site	Partition	&alpha;	&beta;	&beta;-&alpha;	Prob[&alpha;>&beta;]	Prob[&alpha;<&beta;]	BayesFactor[&alpha;<&beta;]
1	1	0.672	4.843	4.172	0.044	0.926	18.417
2	1	0.829	2.087	1.258	0.192	0.754	4.529
3	1	0.858	0.443	-0.415	0.592	0.348	0.791
4	1	0.750	0.452	-0.299	0.572	0.367	0.856
5	1	3.023	0.432	-2.591	0.851	0.117	0.197
6	1	0.857	0.476	-0.381	0.576	0.364	0.847
7	1	0.707	0.458	-0.249	0.562	0.376	0.890
8	1	2.292	0.465	-1.827	0.814	0.148	0.256
9	1	0.957	0.470	-0.486	0.589	0.353	0.806
10	1	3.278	0.453	-2.825	0.845	0.123	0.207
11	1	1.020	0.453	-0.567	0.602	0.340	0.762
12	1	1.021	0.440	-0.581	0.609	0.333	0.738
13	1	0.750	0.452	-0.299	0.572	0.367	0.856
14	1	0.943	2.258	1.315	0.194	0.750	4.447
15	1	1.251	0.480	-0.771	0.604	0.340	0.761
16	1	1.018	1.040	0.023	0.362	0.579	2.031
17	1	1.253	0.448	-0.805	0.618	0.325	0.713
18	1	0.857	0.476	-0.381	0.576	0.364	0.847
19	1	0.836	0.996	0.160	0.347	0.593	2.155
20	1	4.240	10.448	6.209	0.157	0.667	2.961
21	1	8.277	0.425	-7.852	0.970	0.021	0.032
22	1	10.553	7.147	-3.406	0.392	0.425	1.094
23	1	0.750	0.463	-0.287	0.566	0.372	0.877
24	1	3.187	0.445	-2.742	0.849	0.119	0.201
25	1	1.174	5.131	3.958	0.074	0.878	10.678
26	1	0.857	0.489	-0.368	0.571	0.370	0.867
27	1	1.020	0.445	-0.575	0.606	0.336	0.748
28	1	0.706	0.477	-0.229	0.553	0.385	0.925
29	1	0.869	0.444	-0.425	0.591	0.349	0.792
30	1	1.045	0.462	-0.583	0.597	0.345	0.778
31	1	3.976	0.416	-3.561	0.702	0.251	0.497
32	1	5.029	2.357	-2.672	0.531	0.372	0.875
33	1	0.749	0.551	-0.197	0.534	0.405	1.008
34	1	1.580	0.517	-1.064	0.759	0.195	0.358
35	1	0.616	0.529	-0.087	0.513	0.424	1.090
36	1	0.902	2.612	1.710	0.172	0.775	5.107
37	1	1.222	0.955	-0.267	0.391	0.549	1.802
38	1	0.616	0.529	-0.087	0.513	0.424	1.090
39	1	7.905	0.438	-7.467	0.970	0.021	0.031
40	1	1.250	0.510	-0.740	0.593	0.351	0.798
41	1	9.304	0.434	-8.870	0.974	0.018	0.027
42	1	0.745	0.490	-0.255	0.554	0.385	0.925
43	1	0.986	2.073	1.088	0.208	0.735	4.110
44	1	2.485	0.479	-2.006	0.814	0.148	0.257
45	1	1.045	0.460	-0.585	0.598	0.343	0.774
46	1	1.045	0.462	-0.583	0.597	0.345	0.778
47	1	17.138	0.443	-16.696	0.990	0.006	0.010
48	1	0.706	0.477	-0.229	0.553	0.385	0.925
49	1	0.750	0.452	-0.299	0.572	0.367	0.856
50	1	0.859	0.457	-0.402	0.585	0.355	0.815
51	1	0.656	8.203	7.548	0.006	0.981	77.226
52	1	0.952	0.468	-0.483	0.588	0.353	0.809
53	1	3.976	0.416	-3.561	0.702	0.251	0.497
54	1	2.479	6.032	3.552	0.131	0.799	5.870
55	1	0.911	2.420	1.508	0.182	0.764	4.793
56	1	13.070	0.454	-12.616	0.983	0.012	0.017
57	1	0.738	1.122	0.384	0.317	0.625	2.464
58	1	5.026	0.451	-4.575	0.877	0.097	0.159
59	1	5.229	0.454	-4.775	0.879	0.095	0.155
60	1	1.251	0.480	-0.771	0.604	0.340	0.761
61	1	0.836	0.956	0.120	0.355	0.585	2.089
62	1	2.768	0.446	-2.323	0.838	0.129	0.218
63	1	0.956	6.331	5.374	0.025	0.939	22.819
64	1	2.578	0.437	-2.141	0.832	0.133	0.228
65	1	4.621	0.457	-4.164	0.870	0.102	0.169
66	1	1.021	0.436	-0.585	0.611	0.331	0.732
67	1	0.952	0.466	-0.486	0.589	0.352	0.804
68	1	0.859	0.451	-0.408	0.588	0.352	0.805
69	1	0.858	0.475	-0.383	0.576	0.364	0.847
70	1	1.020	0.445	-0.575	0.606	0.336	0.748
71	1	1.254	0.427	-0.828	0.630	0.314	0.678
72	1	3.079	0.887	-2.192	0.686	0.253	0.502
73	1	1.019	0.464	-0.555	0.597	0.345	0.780
74	1	3.009	0.463	-2.546	0.840	0.127	0.215
75	1	2.981	0.478	-2.503	0.830	0.135	0.232
76	1	1.019	0.464	-0.555	0.597	0.345	0.780
77	1	3.976	0.416	-3.561	0.702	0.251	0.497
78	1	0.858	0.475	-0.383	0.576	0.364	0.847
79	1	1.253	0.448	-0.805	0.618	0.325	0.713
80	1	3.558	0.443	-3.115	0.857	0.113	0.188
81	1	3.171	1.026	-2.145	0.668	0.272	0.552
82	1	1.994	1.291	-0.703	0.555	0.370	0.868
83	1	0.952	0.468	-0.483	0.588	0.353	0.809
84	1	0.750	0.463	-0.287	0.566	0.372	0.877
85	1	1.084	0.875	-0.209	0.398	0.543	1.755
86	1	1.252	0.460	-0.792	0.613	0.331	0.732
87	1	10.336	0.437	-9.899	0.985	0.010	0.014
88	1	1.760	9.356	7.596	0.056	0.886	11.490
89	1	2.514	0.937	-1.577	0.649	0.287	0.596
90	1	0.988	1.192	0.204	0.344	0.597	2.191
91	1	2.622	0.524	-2.098	0.634	0.315	0.680
92	1	2.857	1.258	-1.599	0.571	0.377	0.895
93	1	2.860	1.409	-1.451	0.565	0.383	0.917
94	1	3.356	1.393	-1.963	0.577	0.372	0.875
95	1	1.316	5.599	4.283	0.228	0.723	3.864
96	1	1.085	7.221	6.136	0.024	0.938	22.502
97	1	1.045	0.462	-0.583	0.597	0.345	0.778
98	1	1.769	5.045	3.276	0.156	0.786	5.439
99	1	2.571	9.779	7.208	0.083	0.807	6.179
100	1	8.196	0.448	-7.749	0.904	0.075	0.121
101	1	0.871	1.107	0.235	0.339	0.602	2.235
102	1	0.791	1.440	0.648	0.297	0.647	2.706
103	1	5.437	0.452	-4.986	0.885	0.090	0.147
104	1	3.434	0.476	-2.957	0.844	0.124	0.209
105	1	0.897	0.908	0.012	0.370	0.571	1.965
106	1	0.762	0.927	0.165	0.345	0.595	2.172
107	1	0.775	0.953	0.178	0.345	0.595	2.177
108	1	1.251	0.480	-0.771	0.604	0.340	0.761
109	1	7.429	1.031	-6.398	0.754	0.195	0.359
110	1	3.976	0.416	-3.561	0.702	0.251	0.497
111	1	3.976	0.416	-3.561	0.702	0.251	0.497
112	1	1.021	0.440	-0.581	0.609	0.333	0.738
113	1	11.724	0.437	-11.288	0.980	0.014	0.020
114	1	0.799	1.520	0.721	0.293	0.651	2.757
115	1	1.141	1.996	0.855	0.227	0.714	3.694
116	1	5.234	0.441	-4.792	0.882	0.093	0.151
117	1	0.751	0.447	-0.303	0.574	0.365	0.849
118	1	0.979	1.425	0.446	0.256	0.685	3.212
119	1	0.755	1.417	0.662	0.293	0.651	2.754
120	1	5.951	0.951	-5.000	0.749	0.200	0.370
121	1	1.020	0.445	-0.575	0.606	0.336	0.748
122	1	0.952	0.466	-0.486	0.589	0.352	0.804
123	1	2.369	0.437	-1.932	0.828	0.137	0.234
124	1	4.425	0.455	-3.970	0.867	0.105	0.173
125	1	5.612	0.476	-5.136	0.876	0.098	0.160
126	1	2.783	0.452	-2.331	0.835	0.131	0.223
127	1	3.740	0.454	-3.286	0.858	0.112	0.187
128	1	4.070	0.458	-3.612	0.861	0.110	0.183
129	1	0.951	0.486	-0.465	0.580	0.361	0.837
130	1	2.560	0.447	-2.113	0.828	0.136	0.234
131	1	4.847	0.442	-4.406	0.877	0.097	0.159
132	1	9.200	0.430	-8.769	0.977	0.016	0.024
133	1	0.750	0.463	-0.287	0.566	0.372	0.877
134	1	0.952	0.468	-0.483	0.588	0.353	0.809
135	1	1.091	2.062	0.971	0.217	0.725	3.899
136	1	0.994	2.439	1.445	0.188	0.757	4.606
137	1	2.519	0.450	-2.070	0.828	0.137	0.235
138	1	0.745	0.490	-0.255	0.554	0.385	0.925
139	1	6.711	1.036	-5.676	0.877	0.077	0.123
140	1	0.758	1.431	0.673	0.292	0.652	2.766
141	1	0.758	1.328	0.570	0.302	0.641	2.637
142	1	1.045	0.460	-0.585	0.598	0.343	0.774
143	1	8.139	0.448	-7.690	0.907	0.073	0.117
144	1	0.748	0.532	-0.216	0.539	0.400	0.985
145	1	0.732	1.081	0.350	0.320	0.622	2.434
146	1	29.428	0.919	-28.509	0.998	0.000	0.000
147	1	1.151	10.880	9.729	0.010	0.962	37.813
148	1	3.127	0.463	-2.664	0.841	0.126	0.214
149	1	1.045	0.462	-0.583	0.597	0.345	0.778
150	1	0.881	4.856	3.976	0.060	0.899	13.179
151	1	4.886	4.903	0.017	0.296	0.558	1.871
152	1	3.805	0.983	-2.822	0.695	0.245	0.481
153	1	0.754	1.525	0.771	0.285	0.660	2.866
154	1	4.295	1.678	-2.617	0.575	0.336	0.748
155	1	1.252	0.458	-0.794	0.614	0.330	0.728
156	1	0.733	0.991	0.259	0.333	0.608	2.296
157	1	0.937	8.062	7.125	0.016	0.954	30.834
158	1	1.251	0.480	-0.771	0.604	0.340	0.761
159	1	1.045	0.462	-0.583	0.597	0.345	0.778
160	1	1.252	0.458	-0.794	0.614	0.330	0.728
161	1	17.997	0.448	-17.549	0.991	0.006	0.009
162	1	0.707	0.454	-0.254	0.564	0.374	0.882
163	1	0.957	0.470	-0.486	0.589	0.353	0.806
164	1	0.952	0.466	-0.486	0.589	0.352	0.804
165	1	7.234	0.453	-6.781	0.905	0.074	0.119
166	1	0.707	0.458	-0.249	0.562	0.376	0.890
167	1	6.623	0.437	-6.186	0.901	0.078	0.125
168	1	1.151	0.440	-0.710	0.620	0.324	0.708
169	1	0.952	0.468	-0.483	0.588	0.353	0.809
170	1	5.436	0.452	-4.984	0.883	0.092	0.150
171	1	7.409	0.448	-6.960	0.899	0.079	0.127
172	1	1.251	0.480	-0.771	0.604	0.340	0.761
173	1	0.957	0.470	-0.486	0.589	0.353	0.806
174	1	3.149	0.445	-2.703	0.847	0.121	0.203
175	1	1.019	0.464	-0.555	0.597	0.345	0.780
176	1	1.020	0.453	-0.567	0.602	0.340	0.762
177	1	0.858	0.475	-0.383	0.576	0.364	0.847
178	1	3.585	0.514	-3.071	0.841	0.126	0.213
179	1	2.610	0.441	-2.169	0.832	0.133	0.228
180	1	0.751	0.447	-0.303	0.574	0.365	0.849
181	1	1.252	0.458	-0.794	0.614	0.330	0.728
182	1	1.253	0.452	-0.800	0.616	0.327	0.719
183	1	2.551	0.480	-2.071	0.816	0.146	0.254
184	1	3.127	0.463	-2.664	0.841	0.126	0.214
185	1	3.986	0.514	-3.472	0.663	0.289	0.601
186	1	3.280	0.438	-2.841	0.850	0.119	0.200
187	1	1.253	0.448	-0.805	0.618	0.325	0.713
188	1	0.859	0.447	-0.413	0.590	0.350	0.798
189	1	0.706	0.490	-0.216	0.548	0.390	0.947
190	1	4.793	2.425	-2.368	0.618	0.237	0.461
191	1	6.470	0.434	-6.036	0.958	0.029	0.045
192	1	3.339	0.470	-2.870	0.840	0.126	0.214
193	1	8.933	1.031	-7.902	0.912	0.052	0.081
194	1	1.019	0.464	-0.555	0.597	0.345	0.780
195	1	0.957	0.470	-0.486	0.589	0.353	0.806
196	1	0.874	1.036	0.162	0.348	0.593	2.156
197	1	2.698	13.041	10.343	0.051	0.857	8.889
198	1	0.706	0.477	-0.229	0.553	0.385	0.925
199	1	0.800	0.463	-0.337	0.575	0.365	0.849
200	1	1.045	0.460	-0.585	0.598	0.343	0.774
201	1	5.495	0.901	-4.594	0.767	0.185	0.336
202	1	3.744	0.783	-2.961	0.516	0.431	1.122
203	1	1.045	0.460	-0.585	0.598	0.343	0.774
204	1	5.229	0.454	-4.775	0.879	0.095	0.155
205	1	1.250	0.510	-0.740	0.593	0.351	0.798
206	1	0.707	0.458	-0.249	0.562	0.376	0.890
207	1	3.986	0.514	-3.472	0.663	0.289	0.601
208	1	3.046	0.463	-2.584	0.840	0.126	0.214
209	1	1.252	0.460	-0.792	0.613	0.331	0.732
210	1	1.020	0.445	-0.575	0.606	0.336	0.748
211	1	0.749	0.551	-0.197	0.534	0.405	1.008
212	1	0.952	0.468	-0.483	0.588	0.353	0.809
213	1	1.020	0.445	-0.575	0.606	0.336	0.748
214	1	5.108	0.458	-4.650	0.877	0.097	0.159
215	1	1.019	0.464	-0.555	0.597	0.345	0.780
216	1	3.389	0.434	-2.956	0.854	0.116	0.193
217	1	0.952	0.466	-0.486	0.589	0.352	0.804
218	1	0.857	0.489	-0.368	0.571	0.370	0.867
219	1	0.656	0.510	-0.146	0.529	0.408	1.021
220	1	6.638	1.027	-5.611	0.766	0.185	0.336
221	1	9.743	1.221	-8.522	0.892	0.063	0.099
222	1	18.077	0.466	-17.612	0.991	0.006	0.009
223	1	5.436	0.455	-4.982	0.882	0.093	0.151
224	1	5.462	1.027	-4.435	0.726	0.219	0.414
225	1	2.483	0.437	-2.046	0.830	0.135	0.231
226	1	1.283	4.374	3.091	0.094	0.855	8.727
227	1	4.421	5.437	1.015	0.253	0.586	2.091
228	1	3.728	0.861	-2.868	0.715	0.229	0.440
229	1	1.564	1.315	-0.249	0.513	0.410	1.029
230	1	0.951	0.486	-0.465	0.580	0.361	0.837
231	1	3.976	0.416	-3.561	0.702	0.251	0.497
232	1	2.168	0.438	-1.730	0.820	0.143	0.248
233	1	12.298	0.435	-11.863	0.995	0.003	0.004
234	1	0.830	2.015	1.185	0.197	0.748	4.385
235	1	1.065	0.955	-0.109	0.376	0.564	1.915
236	1	8.711	0.423	-8.289	0.975	0.017	0.026
237	1	0.745	0.490	-0.255	0.554	0.385	0.925
238	1	0.707	0.452	-0.255	0.565	0.373	0.878
239	1	2.019	0.545	-1.474	0.779	0.178	0.321
240	1	0.750	0.452	-0.299	0.572	0.367	0.856
241	1	6.027	0.450	-5.578	0.885	0.091	0.148
242	1	0.858	0.443	-0.415	0.592	0.348	0.791
243	1	1.019	0.464	-0.555	0.597	0.345	0.780
244	1	6.359	0.496	-5.863	0.883	0.092	0.149
245	1	0.706	0.477	-0.229	0.553	0.385	0.925
246	1	5.236	0.454	-4.782	0.879	0.095	0.156
247	1	9.771	0.431	-9.340	0.972	0.020	0.030
248	1	0.750	0.463	-0.287	0.566	0.372	0.877
249	1	1.253	0.448	-0.805	0.618	0.325	0.713
