## Supplemental Data 1 for "Evolutionary dynamics of pro-inflammatory caspases in primates and rodents": rod_c11_fubar.csv

Site	Partition	&alpha;	&beta;	&beta;-&alpha;	Prob[&alpha;>&beta;]	Prob[&alpha;<&beta;]	BayesFactor[&alpha;<&beta;]
1	1	3.519	0.453	-3.066	0.676	0.274	0.544
2	1	0.759	0.486	-0.273	0.553	0.385	0.902
3	1	1.141	0.512	-0.629	0.575	0.366	0.831
4	1	7.187	0.510	-6.677	0.883	0.092	0.146
5	1	7.312	1.009	-6.303	0.758	0.193	0.344
6	1	3.357	1.739	-1.618	0.521	0.384	0.896
7	1	0.759	0.480	-0.279	0.556	0.382	0.890
8	1	4.288	1.046	-3.242	0.689	0.249	0.477
9	1	1.141	0.513	-0.628	0.575	0.366	0.832
10	1	0.802	0.480	-0.321	0.561	0.377	0.872
11	1	0.758	0.509	-0.249	0.542	0.396	0.944
12	1	0.903	0.512	-0.391	0.558	0.381	0.888
13	1	0.849	1.905	1.056	0.196	0.747	4.254
14	1	1.657	0.607	-1.050	0.734	0.216	0.398
15	1	1.141	0.512	-0.629	0.575	0.366	0.831
16	1	5.647	11.269	5.622	0.177	0.697	3.310
17	1	0.594	0.568	-0.026	0.481	0.455	1.201
18	1	0.723	0.481	-0.242	0.549	0.389	0.915
19	1	1.141	0.513	-0.628	0.575	0.366	0.832
20	1	7.726	0.524	-7.202	0.873	0.100	0.160
21	1	0.865	2.451	1.586	0.170	0.777	5.004
22	1	2.280	0.517	-1.763	0.797	0.162	0.278
23	1	8.214	0.514	-7.699	0.966	0.023	0.034
24	1	0.904	1.021	0.117	0.342	0.598	2.140
25	1	1.028	0.542	-0.486	0.556	0.385	0.900
26	1	0.628	0.569	-0.060	0.491	0.446	1.158
27	1	1.141	0.512	-0.629	0.575	0.366	0.831
28	1	1.141	0.513	-0.628	0.575	0.366	0.832
29	1	8.305	1.379	-6.926	0.849	0.095	0.151
30	1	2.514	0.531	-1.983	0.800	0.159	0.272
31	1	1.143	0.544	-0.599	0.562	0.379	0.878
32	1	1.024	0.457	-0.567	0.594	0.346	0.763
33	1	0.997	0.992	-0.005	0.354	0.585	2.031
34	1	0.803	0.518	-0.285	0.544	0.394	0.938
35	1	2.425	0.591	-1.834	0.793	0.164	0.283
36	1	1.141	0.513	-0.628	0.575	0.366	0.832
37	1	0.732	0.588	-0.144	0.507	0.431	1.090
38	1	0.999	1.023	0.024	0.351	0.589	2.061
39	1	4.587	0.524	-4.063	0.844	0.124	0.203
40	1	1.781	2.086	0.305	0.261	0.676	2.999
41	1	4.480	1.074	-3.405	0.693	0.247	0.472
42	1	1.141	0.513	-0.628	0.575	0.366	0.832
43	1	1.166	1.178	0.012	0.345	0.595	2.119
44	1	7.255	1.046	-6.209	0.754	0.195	0.349
45	1	0.975	0.504	-0.472	0.567	0.373	0.856
46	1	1.026	0.494	-0.532	0.576	0.365	0.827
47	1	0.975	0.506	-0.470	0.567	0.373	0.858
48	1	2.638	0.495	-2.142	0.813	0.148	0.251
49	1	1.141	0.512	-0.629	0.575	0.366	0.831
50	1	2.396	0.493	-1.903	0.811	0.150	0.254
51	1	1.276	3.261	1.985	0.129	0.812	6.201
52	1	1.051	0.944	-0.106	0.367	0.572	1.928
53	1	5.381	0.525	-4.855	0.857	0.112	0.182
54	1	3.356	0.924	-2.432	0.678	0.260	0.505
55	1	3.529	0.543	-2.986	0.640	0.310	0.645
56	1	2.385	1.131	-1.254	0.597	0.328	0.703
57	1	1.068	0.998	-0.071	0.359	0.580	1.991
58	1	0.803	0.518	-0.285	0.544	0.394	0.938
59	1	0.975	0.503	-0.472	0.568	0.372	0.854
60	1	0.735	0.929	0.194	0.330	0.610	2.251
61	1	0.806	1.124	0.317	0.306	0.635	2.500
62	1	1.071	0.986	-0.085	0.363	0.577	1.961
63	1	1.143	1.664	0.521	0.309	0.632	2.469
64	1	1.548	0.617	-0.931	0.566	0.377	0.873
65	1	1.356	1.420	0.064	0.341	0.599	2.150
66	1	1.433	1.232	-0.202	0.361	0.579	1.977
67	1	1.581	1.770	0.189	0.331	0.610	2.248
68	1	5.340	1.975	-3.365	0.661	0.268	0.526
69	1	15.886	0.602	-15.284	0.982	0.011	0.016
70	1	1.577	1.627	0.050	0.339	0.602	2.175
71	1	2.757	1.187	-1.570	0.427	0.515	1.530
72	1	1.020	0.612	-0.408	0.539	0.402	0.967
73	1	4.879	0.629	-4.250	0.833	0.132	0.218
74	1	0.904	0.542	-0.362	0.545	0.394	0.937
75	1	0.802	0.489	-0.313	0.557	0.381	0.888
76	1	5.733	0.964	-4.769	0.741	0.206	0.374
77	1	3.292	1.010	-2.282	0.664	0.271	0.534
78	1	0.996	1.049	0.053	0.348	0.592	2.087
79	1	0.727	2.256	1.529	0.160	0.790	5.402
80	1	1.051	0.949	-0.101	0.367	0.572	1.928
81	1	0.779	4.191	3.412	0.067	0.892	11.946
82	1	1.916	1.285	-0.631	0.438	0.502	1.450
83	1	6.088	0.854	-5.234	0.776	0.178	0.311
84	1	7.908	13.702	5.793	0.196	0.657	2.756
85	1	4.469	0.974	-3.495	0.710	0.233	0.437
86	1	0.759	0.481	-0.278	0.555	0.383	0.892
87	1	1.141	0.512	-0.629	0.575	0.366	0.831
88	1	0.806	2.082	1.276	0.179	0.766	4.719
89	1	6.465	0.991	-5.474	0.756	0.193	0.344
90	1	4.273	1.167	-3.106	0.788	0.143	0.241
91	1	1.141	0.512	-0.629	0.575	0.366	0.831
92	1	2.554	1.444	-1.110	0.345	0.594	2.103
93	1	3.772	0.527	-3.245	0.834	0.132	0.219
94	1	1.141	0.512	-0.629	0.575	0.366	0.831
95	1	3.436	0.490	-2.946	0.831	0.134	0.222
96	1	1.141	0.512	-0.629	0.575	0.366	0.831
97	1	1.141	0.512	-0.629	0.575	0.366	0.831
98	1	3.065	0.539	-2.526	0.815	0.147	0.248
99	1	0.708	5.482	4.774	0.042	0.927	18.166
100	1	1.122	2.217	1.094	0.206	0.736	4.021
101	1	0.760	0.489	-0.271	0.552	0.386	0.906
102	1	0.722	0.509	-0.213	0.535	0.402	0.968
103	1	5.643	1.059	-4.584	0.712	0.230	0.429
104	1	0.758	0.509	-0.249	0.542	0.396	0.944
105	1	0.975	0.481	-0.493	0.578	0.362	0.818
106	1	0.735	0.940	0.205	0.327	0.613	2.280
107	1	8.084	1.833	-6.251	0.808	0.106	0.171
108	1	7.698	0.524	-7.174	0.876	0.098	0.156
109	1	4.638	1.062	-3.576	0.705	0.236	0.445
110	1	1.026	0.493	-0.533	0.576	0.364	0.825
111	1	2.362	1.262	-1.100	0.469	0.472	1.288
112	1	2.679	0.489	-2.190	0.821	0.142	0.238
113	1	6.824	1.110	-5.713	0.873	0.079	0.123
114	1	4.261	0.492	-3.768	0.852	0.116	0.190
115	1	0.914	0.938	0.024	0.357	0.583	2.009
116	1	1.141	0.512	-0.629	0.575	0.366	0.831
117	1	0.922	1.052	0.130	0.340	0.600	2.160
118	1	9.777	2.121	-7.656	0.834	0.093	0.147
119	1	1.143	0.544	-0.599	0.562	0.379	0.878
120	1	1.500	1.007	-0.493	0.398	0.542	1.705
121	1	0.831	0.509	-0.322	0.552	0.387	0.908
122	1	1.028	0.542	-0.486	0.556	0.385	0.900
123	1	0.802	0.480	-0.321	0.561	0.377	0.872
124	1	1.238	0.483	-0.755	0.602	0.340	0.742
125	1	1.081	1.003	-0.077	0.365	0.574	1.942
126	1	0.903	0.510	-0.393	0.559	0.381	0.886
127	1	0.729	1.901	1.172	0.178	0.768	4.777
128	1	1.221	2.080	0.859	0.223	0.716	3.639
129	1	6.387	0.505	-5.882	0.951	0.034	0.051
130	1	13.000	0.504	-12.496	0.977	0.016	0.023
131	1	3.922	0.499	-3.423	0.829	0.135	0.225
132	1	2.106	0.546	-1.561	0.774	0.181	0.319
133	1	0.903	0.512	-0.391	0.558	0.381	0.888
134	1	0.759	0.486	-0.273	0.553	0.385	0.902
135	1	0.758	0.509	-0.249	0.542	0.396	0.944
136	1	0.802	0.505	-0.297	0.549	0.389	0.918
137	1	1.238	0.483	-0.755	0.602	0.340	0.742
138	1	1.025	0.479	-0.546	0.583	0.358	0.802
139	1	0.975	0.506	-0.470	0.567	0.373	0.858
140	1	0.802	0.489	-0.313	0.557	0.381	0.888
141	1	0.910	2.347	1.437	0.180	0.766	4.706
142	1	1.026	0.493	-0.533	0.576	0.364	0.825
143	1	1.166	1.135	-0.031	0.350	0.590	2.074
144	1	4.114	0.980	-3.134	0.702	0.240	0.454
145	1	2.704	0.518	-2.185	0.810	0.151	0.255
146	1	13.872	2.291	-11.582	0.845	0.079	0.124
147	1	0.642	1.373	0.731	0.257	0.688	3.172
148	1	2.989	0.485	-2.504	0.828	0.136	0.227
149	1	0.873	4.343	3.470	0.070	0.887	11.338
150	1	9.168	0.506	-8.662	0.967	0.022	0.033
151	1	0.759	0.486	-0.273	0.553	0.385	0.902
152	1	1.114	3.859	2.745	0.098	0.851	8.227
153	1	0.948	2.479	1.531	0.179	0.766	4.721
154	1	1.026	0.492	-0.534	0.577	0.364	0.823
155	1	3.258	0.517	-2.741	0.822	0.141	0.237
156	1	0.791	6.569	5.779	0.041	0.928	18.484
157	1	3.276	0.492	-2.785	0.828	0.136	0.228
158	1	3.519	0.453	-3.066	0.676	0.274	0.544
159	1	1.018	1.038	0.020	0.350	0.589	2.066
160	1	0.723	0.481	-0.242	0.549	0.389	0.915
161	1	0.758	0.509	-0.249	0.542	0.396	0.944
162	1	0.758	0.509	-0.249	0.542	0.396	0.944
163	1	1.167	1.027	-0.140	0.365	0.575	1.947
164	1	1.105	3.724	2.619	0.100	0.848	8.052
165	1	10.961	0.610	-10.350	0.988	0.005	0.007
166	1	0.723	0.481	-0.242	0.549	0.389	0.915
167	1	6.937	0.552	-6.385	0.853	0.116	0.189
168	1	0.899	2.052	1.153	0.190	0.754	4.416
169	1	2.261	0.524	-1.737	0.788	0.170	0.294
170	1	0.719	0.517	-0.202	0.532	0.406	0.983
171	1	2.571	1.145	-1.426	0.603	0.323	0.687
172	1	1.141	0.513	-0.628	0.575	0.366	0.832
173	1	0.922	1.015	0.093	0.343	0.596	2.125
174	1	3.772	0.527	-3.245	0.834	0.132	0.219
175	1	0.758	0.509	-0.249	0.542	0.396	0.944
176	1	12.189	0.510	-11.679	0.970	0.021	0.030
177	1	2.816	0.495	-2.321	0.815	0.147	0.248
178	1	0.903	0.510	-0.393	0.559	0.381	0.886
179	1	2.204	0.489	-1.715	0.803	0.156	0.267
180	1	3.519	0.453	-3.066	0.676	0.274	0.544
181	1	13.516	0.533	-12.984	0.977	0.015	0.022
182	1	0.816	1.151	0.335	0.312	0.629	2.439
183	1	8.973	1.138	-7.835	0.837	0.119	0.195
184	1	3.519	0.453	-3.066	0.676	0.274	0.544
185	1	1.071	0.986	-0.085	0.363	0.577	1.961
186	1	1.079	2.017	0.938	0.211	0.731	3.904
187	1	0.975	0.504	-0.472	0.567	0.373	0.856
188	1	0.759	0.486	-0.273	0.553	0.385	0.902
189	1	0.802	0.487	-0.315	0.558	0.380	0.883
190	1	6.446	0.547	-5.899	0.945	0.038	0.057
191	1	0.803	0.538	-0.265	0.536	0.403	0.971
192	1	25.432	1.023	-24.410	0.985	0.008	0.011
193	1	1.026	0.485	-0.541	0.580	0.361	0.812
194	1	4.664	1.174	-3.490	0.681	0.255	0.493
195	1	0.802	0.489	-0.313	0.557	0.381	0.888
196	1	2.516	0.542	-1.974	0.796	0.163	0.280
197	1	1.026	0.492	-0.534	0.577	0.364	0.823
198	1	1.024	0.457	-0.567	0.594	0.346	0.763
199	1	3.629	0.502	-3.127	0.845	0.122	0.201
200	1	1.026	0.493	-0.533	0.576	0.364	0.825
201	1	0.594	0.568	-0.026	0.481	0.455	1.201
202	1	2.320	0.525	-1.795	0.790	0.168	0.290
203	1	18.001	0.574	-17.428	0.998	0.000	0.001
204	1	3.519	0.453	-3.066	0.676	0.274	0.544
205	1	8.919	0.530	-8.390	0.968	0.022	0.032
206	1	4.068	0.508	-3.560	0.844	0.123	0.202
207	1	0.723	0.481	-0.242	0.549	0.389	0.915
208	1	0.802	0.489	-0.313	0.557	0.381	0.888
209	1	1.476	0.583	-0.893	0.724	0.225	0.418
210	1	1.111	4.717	3.605	0.083	0.870	9.605
211	1	0.723	0.481	-0.242	0.549	0.389	0.915
212	1	2.825	1.056	-1.769	0.639	0.292	0.595
213	1	0.975	0.481	-0.493	0.578	0.362	0.818
214	1	0.802	0.491	-0.311	0.556	0.383	0.892
215	1	0.802	0.489	-0.313	0.557	0.381	0.888
216	1	3.519	0.453	-3.066	0.676	0.274	0.544
217	1	1.026	0.485	-0.541	0.580	0.361	0.812
218	1	0.973	0.466	-0.508	0.586	0.354	0.790
219	1	1.166	1.126	-0.040	0.351	0.589	2.064
220	1	1.269	4.748	3.479	0.093	0.856	8.583
221	1	0.777	0.973	0.195	0.332	0.608	2.234
222	1	0.802	0.480	-0.321	0.561	0.377	0.872
223	1	0.975	0.503	-0.472	0.568	0.372	0.854
224	1	0.719	0.517	-0.202	0.532	0.406	0.983
225	1	0.628	0.569	-0.060	0.491	0.446	1.158
226	1	16.707	1.329	-15.379	0.957	0.021	0.031
227	1	0.977	0.542	-0.436	0.552	0.388	0.913
228	1	0.975	0.503	-0.472	0.568	0.372	0.854
229	1	4.128	0.504	-3.624	0.873	0.099	0.158
230	1	0.802	0.505	-0.297	0.549	0.389	0.918
231	1	0.977	0.542	-0.436	0.552	0.388	0.913
232	1	0.920	1.164	0.243	0.324	0.616	2.310
233	1	1.238	0.483	-0.755	0.602	0.340	0.742
234	1	6.192	0.504	-5.687	0.863	0.108	0.175
235	1	1.026	0.494	-0.532	0.576	0.365	0.827
236	1	0.975	0.506	-0.470	0.567	0.373	0.858
237	1	5.504	1.778	-3.725	0.594	0.318	0.671
238	1	1.026	0.485	-0.541	0.580	0.361	0.812
239	1	0.975	0.481	-0.493	0.578	0.362	0.818
240	1	0.802	0.480	-0.321	0.561	0.377	0.872
241	1	2.311	0.490	-1.822	0.808	0.153	0.259
242	1	0.628	0.569	-0.060	0.491	0.446	1.158
243	1	2.279	0.582	-1.696	0.772	0.185	0.327
244	1	1.051	0.953	-0.098	0.367	0.573	1.931
245	1	1.141	0.513	-0.628	0.575	0.366	0.832
246	1	0.723	0.480	-0.244	0.549	0.388	0.912
247	1	4.638	0.530	-4.108	0.847	0.121	0.198
248	1	0.724	0.518	-0.207	0.532	0.406	0.982
249	1	3.575	0.522	-3.053	0.821	0.142	0.239
250	1	0.831	0.509	-0.322	0.552	0.387	0.908
251	1	0.719	0.517	-0.202	0.532	0.406	0.983
252	1	3.775	0.560	-3.214	0.824	0.140	0.234
253	1	0.723	0.486	-0.237	0.546	0.391	0.925
254	1	1.025	0.479	-0.546	0.583	0.358	0.802
255	1	0.898	0.482	-0.417	0.572	0.367	0.836
256	1	11.857	0.508	-11.349	0.979	0.014	0.021
257	1	7.754	0.507	-7.247	0.959	0.029	0.043
258	1	7.711	0.510	-7.201	0.891	0.085	0.135
259	1	3.430	1.967	-1.463	0.523	0.379	0.881
260	1	12.112	0.509	-11.603	0.978	0.015	0.021
261	1	1.141	0.512	-0.629	0.575	0.366	0.831
262	1	0.845	1.022	0.178	0.333	0.607	2.222
263	1	3.529	0.543	-2.986	0.640	0.310	0.645
264	1	0.811	1.103	0.292	0.317	0.623	2.384
265	1	0.929	0.916	-0.012	0.362	0.577	1.968
266	1	0.921	1.080	0.159	0.337	0.603	2.189
267	1	0.773	0.940	0.167	0.335	0.605	2.205
268	1	0.803	0.538	-0.265	0.536	0.403	0.971
269	1	4.154	2.716	-1.438	0.481	0.421	1.048
270	1	0.734	1.075	0.341	0.308	0.633	2.480
271	1	1.031	1.125	0.094	0.339	0.601	2.168
272	1	11.302	3.374	-7.928	0.791	0.108	0.174
273	1	1.509	5.926	4.416	0.085	0.864	9.129
274	1	0.964	1.756	0.792	0.215	0.726	3.819
275	1	0.767	1.922	1.155	0.186	0.760	4.554
276	1	0.828	1.112	0.284	0.319	0.622	2.366
277	1	0.975	0.503	-0.472	0.568	0.372	0.854
278	1	1.513	0.573	-0.940	0.730	0.219	0.404
279	1	0.759	0.480	-0.279	0.556	0.382	0.890
280	1	0.782	0.473	-0.309	0.563	0.375	0.865
281	1	6.974	1.025	-5.949	0.743	0.204	0.369
282	1	1.522	0.861	-0.661	0.421	0.519	1.554
283	1	3.765	1.143	-2.622	0.666	0.269	0.529
284	1	3.357	0.499	-2.858	0.841	0.126	0.207
285	1	0.975	0.503	-0.472	0.568	0.372	0.854
286	1	0.759	0.486	-0.273	0.553	0.385	0.902
287	1	2.677	0.533	-2.144	0.807	0.154	0.262
288	1	2.152	6.838	4.685	0.159	0.747	4.242
289	1	0.627	1.248	0.621	0.265	0.679	3.052
290	1	5.893	0.864	-5.029	0.764	0.189	0.337
291	1	14.903	0.509	-14.394	0.982	0.012	0.018
292	1	0.764	2.319	1.555	0.159	0.789	5.380
293	1	0.903	0.510	-0.393	0.559	0.381	0.886
294	1	0.848	1.033	0.185	0.332	0.608	2.233
295	1	1.050	0.999	-0.052	0.359	0.581	1.996
296	1	1.026	0.493	-0.533	0.576	0.364	0.825
297	1	0.842	1.091	0.249	0.324	0.616	2.308
298	1	0.735	0.951	0.216	0.326	0.614	2.287
299	1	0.996	0.966	-0.031	0.359	0.580	1.992
300	1	7.172	0.554	-6.618	0.872	0.100	0.160
301	1	0.760	0.495	-0.265	0.548	0.390	0.919
302	1	0.802	0.489	-0.313	0.557	0.381	0.888
303	1	2.730	0.498	-2.232	0.811	0.150	0.254
304	1	0.802	0.480	-0.321	0.561	0.377	0.872
305	1	9.224	1.028	-8.196	0.849	0.112	0.182
306	1	4.258	0.503	-3.755	0.849	0.120	0.196
307	1	0.673	0.572	-0.101	0.501	0.437	1.115
308	1	0.724	0.495	-0.229	0.542	0.396	0.942
309	1	1.028	0.542	-0.486	0.556	0.385	0.900
310	1	3.724	1.679	-2.045	0.631	0.305	0.632
311	1	4.259	0.510	-3.749	0.847	0.121	0.199
312	1	1.160	2.172	1.012	0.207	0.734	3.982
313	1	0.802	0.489	-0.313	0.557	0.381	0.888
314	1	3.090	2.088	-1.002	0.479	0.425	1.064
315	1	2.385	0.489	-1.896	0.805	0.155	0.265
316	1	0.760	0.495	-0.265	0.548	0.390	0.919
317	1	1.028	0.542	-0.486	0.556	0.385	0.900
318	1	1.026	0.493	-0.533	0.576	0.364	0.825
319	1	2.729	0.518	-2.212	0.811	0.150	0.254
320	1	2.659	0.969	-1.690	0.628	0.303	0.626
321	1	1.133	1.098	-0.035	0.355	0.585	2.031
322	1	8.326	0.535	-7.791	0.962	0.026	0.038
323	1	0.831	0.509	-0.322	0.552	0.387	0.908
324	1	0.735	1.027	0.292	0.313	0.628	2.426
325	1	7.293	0.490	-6.803	0.874	0.100	0.159
326	1	1.026	0.493	-0.533	0.576	0.364	0.825
327	1	0.700	0.989	0.289	0.312	0.628	2.433
328	1	0.832	4.400	3.568	0.071	0.887	11.282
329	1	0.997	1.001	0.004	0.353	0.587	2.045
330	1	12.446	0.995	-11.450	0.939	0.037	0.055
331	1	6.050	0.491	-5.559	0.868	0.104	0.166
332	1	0.760	0.495	-0.265	0.548	0.390	0.919
333	1	5.466	0.493	-4.973	0.861	0.110	0.177
334	1	0.975	0.495	-0.479	0.571	0.369	0.842
335	1	2.391	0.522	-1.870	0.794	0.164	0.282
336	1	1.207	2.269	1.061	0.207	0.734	3.978
337	1	0.975	0.503	-0.472	0.568	0.372	0.854
338	1	1.238	0.483	-0.755	0.602	0.340	0.742
339	1	8.722	0.514	-8.208	0.882	0.093	0.148
340	1	0.642	1.373	0.731	0.257	0.688	3.172
341	1	0.903	0.512	-0.391	0.558	0.381	0.888
342	1	0.719	0.517	-0.202	0.532	0.406	0.983
343	1	1.143	0.544	-0.599	0.562	0.379	0.878
344	1	1.143	0.544	-0.599	0.562	0.379	0.878
345	1	3.432	0.545	-2.887	0.813	0.149	0.251
346	1	0.975	0.504	-0.472	0.567	0.373	0.856
347	1	1.140	1.088	-0.051	0.356	0.584	2.019
348	1	4.459	0.524	-3.935	0.838	0.128	0.212
349	1	0.810	2.009	1.199	0.183	0.762	4.612
350	1	0.973	0.466	-0.508	0.586	0.354	0.790
351	1	0.831	0.509	-0.322	0.552	0.387	0.908
352	1	1.542	8.450	6.908	0.057	0.898	12.703
353	1	0.735	0.974	0.239	0.322	0.618	2.332
354	1	0.904	0.542	-0.362	0.545	0.394	0.937
355	1	3.519	0.453	-3.066	0.676	0.274	0.544
356	1	0.723	0.480	-0.244	0.549	0.388	0.912
357	1	0.724	0.489	-0.235	0.545	0.392	0.929
358	1	0.831	0.509	-0.322	0.552	0.387	0.908
359	1	1.353	0.992	-0.361	0.391	0.548	1.749
360	1	1.760	0.501	-1.259	0.774	0.181	0.319
361	1	0.802	0.487	-0.315	0.558	0.380	0.883
362	1	0.724	0.489	-0.235	0.545	0.392	0.929
363	1	1.657	0.607	-1.050	0.734	0.216	0.398
364	1	3.835	0.501	-3.335	0.840	0.126	0.208
365	1	0.898	0.482	-0.417	0.572	0.367	0.836
366	1	15.536	1.075	-14.461	0.943	0.033	0.049
367	1	1.026	0.493	-0.533	0.576	0.364	0.825
368	1	1.028	0.542	-0.486	0.556	0.385	0.900
369	1	0.722	0.509	-0.213	0.535	0.402	0.968
370	1	0.975	0.504	-0.472	0.567	0.373	0.856
371	1	0.759	0.480	-0.279	0.556	0.382	0.890
372	1	0.723	0.481	-0.242	0.549	0.389	0.915
373	1	5.843	0.509	-5.333	0.865	0.106	0.171
