## Supplemental Data 1 for "Evolutionary dynamics of pro-inflammatory caspases in primates and rodents": rod_c12_s1_fubar.csv

Site	Partition	&alpha;	&beta;	&beta;-&alpha;	Prob[&alpha;>&beta;]	Prob[&alpha;<&beta;]	BayesFactor[&alpha;<&beta;]
1	1	5.175	0.483	-4.692	0.641	0.308	0.521
2	1	5.966	0.493	-5.474	0.840	0.128	0.172
3	1	12.598	1.006	-11.592	0.918	0.054	0.067
4	1	1.377	1.295	-0.082	0.322	0.622	1.920
5	1	3.899	0.492	-3.407	0.813	0.150	0.207
6	1	0.713	1.039	0.325	0.300	0.643	2.103
7	1	0.895	0.532	-0.363	0.520	0.418	0.841
8	1	0.777	0.557	-0.219	0.508	0.430	0.882
9	1	3.992	0.493	-3.499	0.816	0.148	0.203
10	1	0.895	0.526	-0.369	0.522	0.416	0.831
11	1	2.648	0.497	-2.151	0.787	0.172	0.243
12	1	0.756	0.522	-0.235	0.514	0.423	0.856
13	1	0.828	0.583	-0.246	0.501	0.437	0.908
14	1	1.421	0.541	-0.881	0.544	0.397	0.769
15	1	3.595	1.378	-2.217	0.588	0.343	0.610
16	1	6.414	0.551	-5.863	0.832	0.135	0.183
17	1	0.668	0.496	-0.172	0.514	0.422	0.855
18	1	0.783	0.580	-0.203	0.501	0.437	0.909
19	1	0.672	0.493	-0.180	0.516	0.420	0.846
20	1	1.421	0.541	-0.881	0.544	0.397	0.769
21	1	0.827	1.284	0.457	0.288	0.656	2.233
22	1	5.175	0.483	-4.692	0.641	0.308	0.521
23	1	0.624	0.620	-0.004	0.470	0.466	1.022
24	1	0.894	1.189	0.294	0.300	0.644	2.110
25	1	5.869	0.499	-5.370	0.848	0.122	0.162
26	1	0.668	0.535	-0.133	0.500	0.437	0.907
27	1	0.894	1.112	0.218	0.306	0.637	2.053
28	1	0.895	0.526	-0.369	0.522	0.416	0.831
29	1	0.828	0.534	-0.294	0.515	0.422	0.855
30	1	11.541	0.601	-10.940	0.956	0.030	0.036
