## Supplemental Data 1 for "Evolutionary dynamics of pro-inflammatory caspases in primates and rodents": rod_c12_s2_fubar.csv

Site	Partition	&alpha;	&beta;	&beta;-&alpha;	Prob[&alpha;>&beta;]	Prob[&alpha;<&beta;]	BayesFactor[&alpha;<&beta;]
1	1	0.644	1.228	0.584	0.202	0.742	3.502
2	1	15.551	0.850	-14.701	0.943	0.039	0.049
3	1	2.642	0.480	-2.163	0.779	0.177	0.262
4	1	1.227	0.448	-0.779	0.576	0.363	0.691
5	1	0.630	0.813	0.182	0.314	0.625	2.028
6	1	0.565	0.516	-0.049	0.475	0.459	1.030
7	1	5.488	0.455	-5.033	0.843	0.124	0.172
8	1	6.555	0.839	-5.716	0.806	0.152	0.217
9	1	12.472	1.315	-11.157	0.737	0.209	0.321
10	1	13.063	0.487	-12.576	0.957	0.031	0.039
11	1	1.471	1.036	-0.435	0.507	0.417	0.868
12	1	0.516	0.453	-0.063	0.496	0.436	0.938
13	1	4.866	0.845	-4.021	0.665	0.276	0.463
14	1	6.127	0.431	-5.696	0.866	0.106	0.144
15	1	4.297	0.463	-3.834	0.912	0.065	0.084
16	1	9.034	0.480	-8.554	0.844	0.124	0.172
17	1	2.815	0.806	-2.009	0.627	0.310	0.545
18	1	11.899	0.460	-11.439	0.971	0.020	0.025
19	1	3.815	0.414	-3.401	0.834	0.131	0.183
20	1	0.663	0.734	0.071	0.342	0.596	1.790
21	1	0.541	0.443	-0.098	0.513	0.419	0.875
22	1	1.077	0.497	-0.580	0.705	0.241	0.385
23	1	0.629	0.747	0.119	0.331	0.607	1.874
24	1	21.075	0.817	-20.258	0.968	0.022	0.027
25	1	0.628	0.784	0.156	0.321	0.618	1.966
26	1	0.655	0.483	-0.173	0.514	0.421	0.882
27	1	2.587	0.450	-2.137	0.791	0.167	0.244
28	1	1.028	0.497	-0.531	0.699	0.245	0.395
29	1	0.620	0.468	-0.152	0.519	0.415	0.862
30	1	2.642	0.491	-2.151	0.774	0.182	0.270
31	1	2.098	1.071	-1.027	0.492	0.426	0.901
32	1	0.576	0.770	0.194	0.311	0.628	2.053
33	1	1.231	0.743	-0.488	0.385	0.553	1.505
34	1	0.655	0.483	-0.173	0.514	0.421	0.882
35	1	0.899	0.465	-0.434	0.546	0.391	0.778
36	1	0.605	0.441	-0.164	0.531	0.403	0.819
37	1	0.876	0.826	-0.050	0.339	0.599	1.817
38	1	4.595	0.393	-4.202	0.690	0.259	0.425
39	1	0.606	0.453	-0.153	0.523	0.411	0.846
40	1	1.728	0.458	-1.270	0.764	0.189	0.284
41	1	0.899	0.465	-0.434	0.546	0.391	0.778
42	1	0.938	0.420	-0.518	0.592	0.346	0.642
43	1	1.096	1.171	0.076	0.256	0.685	2.640
44	1	3.124	0.459	-2.665	0.794	0.165	0.240
45	1	1.082	0.453	-0.630	0.734	0.215	0.332
46	1	0.620	0.441	-0.179	0.537	0.397	0.800
47	1	0.738	0.769	0.031	0.344	0.594	1.777
48	1	0.523	0.856	0.334	0.267	0.675	2.520
49	1	1.453	0.767	-0.686	0.387	0.552	1.499
50	1	0.516	0.449	-0.067	0.498	0.433	0.927
51	1	6.933	8.619	1.685	0.249	0.632	2.087
52	1	0.884	1.658	0.774	0.198	0.746	3.577
53	1	0.656	0.507	-0.149	0.500	0.435	0.934
54	1	0.482	0.500	0.019	0.448	0.484	1.137
55	1	5.085	0.716	-4.369	0.724	0.227	0.357
56	1	0.613	0.895	0.283	0.289	0.652	2.274
57	1	0.910	0.880	-0.029	0.327	0.612	1.916
58	1	1.916	0.443	-1.474	0.598	0.343	0.633
59	1	0.665	0.884	0.219	0.307	0.633	2.091
60	1	0.620	0.450	-0.170	0.531	0.403	0.820
61	1	1.151	1.391	0.240	0.238	0.703	2.879
62	1	1.227	0.798	-0.429	0.370	0.569	1.603
63	1	23.663	0.476	-23.187	0.996	0.002	0.003
64	1	16.241	0.794	-15.446	0.863	0.109	0.149
65	1	1.360	0.796	-0.563	0.379	0.561	1.551
66	1	0.915	1.572	0.657	0.205	0.739	3.442
67	1	0.632	1.149	0.517	0.210	0.733	3.341
68	1	0.656	0.507	-0.149	0.500	0.435	0.934
69	1	23.227	0.832	-22.394	0.971	0.019	0.024
70	1	1.173	1.743	0.570	0.184	0.757	3.782
71	1	0.718	2.339	1.621	0.107	0.845	6.613
72	1	0.659	1.133	0.474	0.216	0.727	3.227
73	1	6.643	0.776	-5.867	0.867	0.096	0.129
74	1	0.628	0.760	0.132	0.327	0.612	1.915
75	1	0.620	0.450	-0.170	0.531	0.403	0.820
76	1	0.613	0.759	0.145	0.321	0.618	1.964
77	1	0.601	0.871	0.270	0.290	0.650	2.255
78	1	0.899	0.476	-0.424	0.540	0.397	0.798
79	1	1.130	0.790	-0.340	0.528	0.396	0.797
80	1	6.485	0.747	-5.739	0.869	0.096	0.128
81	1	6.715	1.321	-5.395	0.761	0.161	0.233
82	1	2.316	3.128	0.812	0.247	0.640	2.164
83	1	9.336	3.835	-5.502	0.477	0.415	0.861
84	1	7.054	0.482	-6.572	0.838	0.129	0.181
85	1	1.227	0.460	-0.767	0.568	0.370	0.714
86	1	1.046	0.826	-0.221	0.348	0.591	1.756
87	1	0.924	1.619	0.695	0.206	0.739	3.430
88	1	1.521	0.681	-0.841	0.437	0.503	1.230
89	1	0.667	1.615	0.947	0.174	0.773	4.143
90	1	2.598	1.365	-1.233	0.444	0.468	1.067
91	1	1.146	0.766	-0.381	0.376	0.563	1.563
92	1	0.633	1.306	0.674	0.195	0.749	3.630
93	1	1.843	0.463	-1.380	0.770	0.184	0.275
94	1	0.570	0.823	0.253	0.294	0.646	2.219
95	1	1.176	0.808	-0.368	0.529	0.395	0.793
96	1	1.227	0.447	-0.780	0.577	0.362	0.688
97	1	3.513	0.786	-2.726	0.656	0.282	0.477
98	1	0.606	0.488	-0.118	0.501	0.433	0.927
99	1	6.800	0.817	-5.983	0.691	0.260	0.427
100	1	1.175	0.866	-0.308	0.505	0.418	0.871
101	1	11.153	0.765	-10.388	0.717	0.248	0.401
102	1	1.124	0.895	-0.229	0.490	0.433	0.926
103	1	0.605	0.441	-0.164	0.531	0.403	0.819
104	1	0.661	1.320	0.659	0.199	0.745	3.555
105	1	0.619	0.440	-0.180	0.537	0.396	0.797
106	1	0.757	0.889	0.132	0.309	0.631	2.075
107	1	0.644	1.240	0.596	0.199	0.745	3.551
108	1	1.281	1.189	-0.092	0.403	0.509	1.258
109	1	1.634	1.257	-0.377	0.481	0.448	0.984
110	1	0.619	0.407	-0.212	0.561	0.372	0.720
111	1	0.614	0.783	0.170	0.315	0.624	2.013
112	1	0.899	0.476	-0.424	0.540	0.397	0.798
113	1	1.158	0.810	-0.347	0.526	0.398	0.804
114	1	5.353	1.765	-3.588	0.486	0.441	0.956
115	1	5.487	0.837	-4.651	0.721	0.226	0.354
116	1	10.011	2.694	-7.317	0.645	0.255	0.415
117	1	0.939	0.520	-0.419	0.675	0.268	0.444
118	1	0.655	0.472	-0.183	0.520	0.414	0.859
119	1	1.826	0.464	-1.362	0.774	0.181	0.269
120	1	16.615	0.435	-16.180	0.933	0.052	0.067
121	1	14.211	0.750	-13.461	0.923	0.055	0.071
122	1	2.864	1.152	-1.712	0.538	0.380	0.744
123	1	6.493	0.876	-5.617	0.665	0.285	0.484
124	1	0.665	1.762	1.097	0.165	0.784	4.409
125	1	1.227	0.436	-0.791	0.584	0.355	0.668
126	1	11.671	0.755	-10.916	0.802	0.161	0.233
127	1	0.651	0.824	0.173	0.313	0.627	2.038
128	1	2.641	0.931	-1.710	0.378	0.564	1.569
129	1	0.655	0.472	-0.183	0.520	0.414	0.859
130	1	0.639	1.137	0.498	0.212	0.731	3.302
131	1	0.899	0.476	-0.424	0.540	0.397	0.798
132	1	0.603	0.740	0.137	0.325	0.613	1.923
133	1	0.614	0.813	0.199	0.306	0.633	2.099
