## Supplemental Data 1 for "Evolutionary dynamics of pro-inflammatory caspases in primates and rodents": rod_c12_s3_fubar.csv

Site	Partition	&alpha;	&beta;	&beta;-&alpha;	Prob[&alpha;>&beta;]	Prob[&alpha;<&beta;]	BayesFactor[&alpha;<&beta;]
1	1	1.004	0.940	-0.064	0.385	0.557	2.164
2	1	0.990	0.424	-0.566	0.621	0.322	0.818
3	1	1.302	0.411	-0.891	0.653	0.293	0.713
4	1	0.906	0.462	-0.443	0.591	0.351	0.930
5	1	0.772	0.749	-0.022	0.392	0.548	2.085
6	1	2.627	0.414	-2.213	0.849	0.119	0.233
7	1	3.776	0.391	-3.384	0.719	0.235	0.530
8	1	0.990	0.424	-0.566	0.621	0.322	0.818
9	1	4.754	0.423	-4.331	0.879	0.096	0.182
10	1	7.051	0.415	-6.636	0.902	0.077	0.143
11	1	9.969	0.394	-9.576	0.971	0.021	0.037
12	1	0.708	0.463	-0.244	0.567	0.373	1.022
13	1	10.118	0.400	-9.718	0.981	0.013	0.023
14	1	5.890	0.373	-5.517	0.967	0.024	0.042
15	1	1.333	0.471	-0.862	0.764	0.191	0.407
16	1	2.257	0.387	-1.871	0.842	0.125	0.246
17	1	0.679	0.423	-0.256	0.579	0.359	0.963
18	1	0.744	0.436	-0.308	0.585	0.355	0.947
19	1	0.744	0.436	-0.308	0.585	0.355	0.947
20	1	0.840	0.410	-0.430	0.611	0.330	0.848
21	1	0.838	0.431	-0.408	0.599	0.342	0.893
22	1	1.044	0.443	-0.601	0.615	0.328	0.840
23	1	0.989	0.439	-0.550	0.613	0.330	0.847
24	1	0.907	0.436	-0.471	0.603	0.338	0.880
25	1	0.840	0.417	-0.423	0.607	0.334	0.862
26	1	3.392	0.442	-2.950	0.847	0.122	0.238
27	1	0.765	0.422	-0.343	0.596	0.344	0.903
28	1	0.907	0.436	-0.471	0.603	0.338	0.880
29	1	0.908	0.427	-0.481	0.608	0.334	0.862
30	1	8.948	0.414	-8.533	0.974	0.018	0.032
31	1	0.908	0.427	-0.481	0.608	0.334	0.862
32	1	0.872	0.889	0.017	0.374	0.568	2.260
33	1	2.343	0.385	-1.958	0.851	0.118	0.229
34	1	7.031	0.867	-6.164	0.793	0.166	0.344
35	1	12.955	1.575	-11.381	0.894	0.061	0.112
36	1	0.840	0.417	-0.423	0.607	0.334	0.862
37	1	0.821	0.442	-0.379	0.592	0.348	0.920
38	1	0.706	0.485	-0.220	0.557	0.383	1.066
39	1	12.308	0.425	-11.883	0.981	0.013	0.023
40	1	3.776	0.391	-3.384	0.719	0.235	0.530
41	1	0.914	2.816	1.902	0.181	0.770	5.764
42	1	5.360	0.412	-4.948	0.887	0.089	0.168
43	1	1.567	0.475	-1.092	0.781	0.177	0.371
44	1	0.765	0.422	-0.343	0.596	0.344	0.903
45	1	1.036	2.600	1.563	0.197	0.752	5.225
46	1	12.168	0.877	-11.291	0.941	0.039	0.069
47	1	0.765	0.422	-0.343	0.596	0.344	0.903
48	1	0.805	0.414	-0.391	0.608	0.333	0.858
49	1	0.836	0.463	-0.373	0.584	0.357	0.955
50	1	3.497	0.417	-3.079	0.859	0.111	0.216
51	1	7.408	0.408	-7.000	0.969	0.022	0.039
52	1	15.628	0.434	-15.194	0.998	0.001	0.002
53	1	2.211	1.490	-0.722	0.592	0.343	0.898
54	1	4.754	0.423	-4.331	0.879	0.096	0.182
55	1	1.045	0.427	-0.618	0.623	0.320	0.811
56	1	0.838	0.431	-0.408	0.599	0.342	0.893
57	1	0.765	0.422	-0.343	0.596	0.344	0.903
58	1	0.805	0.414	-0.390	0.608	0.333	0.859
59	1	0.768	0.402	-0.365	0.608	0.332	0.856
60	1	0.987	0.457	-0.530	0.604	0.339	0.881
61	1	1.045	0.427	-0.618	0.623	0.320	0.811
62	1	3.776	0.391	-3.384	0.719	0.235	0.530
63	1	0.951	0.867	-0.083	0.390	0.551	2.111
64	1	3.156	0.809	-2.347	0.700	0.245	0.557
65	1	7.189	0.414	-6.775	0.913	0.068	0.126
66	1	1.762	0.479	-1.283	0.791	0.169	0.349
67	1	9.604	0.806	-8.798	0.821	0.144	0.289
68	1	0.858	4.934	4.075	0.073	0.891	14.107
69	1	0.907	0.436	-0.471	0.603	0.338	0.880
70	1	0.768	0.402	-0.365	0.608	0.332	0.856
71	1	0.681	0.409	-0.272	0.588	0.350	0.927
72	1	0.767	0.399	-0.369	0.610	0.330	0.848
73	1	0.772	0.748	-0.024	0.393	0.547	2.081
74	1	0.990	0.424	-0.566	0.621	0.322	0.818
75	1	0.840	0.407	-0.434	0.613	0.328	0.839
76	1	0.987	0.457	-0.530	0.604	0.339	0.881
77	1	7.347	0.395	-6.952	0.961	0.028	0.049
78	1	7.025	0.393	-6.632	0.961	0.028	0.050
79	1	3.327	0.401	-2.925	0.863	0.108	0.208
80	1	0.841	0.399	-0.442	0.618	0.323	0.822
81	1	2.628	0.396	-2.232	0.857	0.113	0.220
82	1	12.206	0.418	-11.788	0.983	0.012	0.021
83	1	1.581	0.450	-1.131	0.788	0.171	0.355
84	1	2.461	0.415	-2.046	0.842	0.125	0.247
85	1	0.907	0.436	-0.471	0.603	0.338	0.880
86	1	3.776	0.391	-3.384	0.719	0.235	0.530
87	1	2.161	0.399	-1.762	0.838	0.128	0.253
88	1	4.050	0.399	-3.651	0.873	0.100	0.192
89	1	0.681	0.409	-0.272	0.588	0.350	0.927
90	1	0.744	0.436	-0.308	0.585	0.355	0.947
91	1	0.588	0.485	-0.103	0.527	0.410	1.195
92	1	1.045	0.427	-0.618	0.623	0.320	0.811
93	1	0.805	0.414	-0.391	0.608	0.333	0.858
94	1	0.744	0.436	-0.308	0.585	0.355	0.947
95	1	0.909	0.415	-0.494	0.614	0.327	0.837
96	1	8.551	0.390	-8.162	0.978	0.015	0.027
97	1	0.761	0.434	-0.328	0.591	0.349	0.924
98	1	6.182	0.424	-5.757	0.896	0.082	0.153
99	1	0.840	0.407	-0.434	0.613	0.328	0.839
100	1	3.349	0.406	-2.944	0.867	0.105	0.202
101	1	0.846	1.955	1.110	0.210	0.738	4.844
102	1	5.835	0.893	-4.942	0.757	0.196	0.421
103	1	1.045	5.563	4.519	0.074	0.889	13.820
104	1	0.807	0.393	-0.413	0.621	0.320	0.809
105	1	4.348	0.410	-3.938	0.872	0.101	0.194
106	1	0.734	0.895	0.161	0.354	0.587	2.446
107	1	0.765	0.422	-0.343	0.596	0.344	0.903
108	1	4.993	1.504	-3.488	0.589	0.337	0.876
109	1	5.959	0.411	-5.548	0.892	0.085	0.160
110	1	3.580	0.401	-3.179	0.864	0.107	0.207
111	1	2.356	0.397	-1.959	0.846	0.122	0.239
112	1	0.744	0.436	-0.308	0.585	0.355	0.947
113	1	0.839	0.425	-0.414	0.603	0.338	0.880
114	1	3.028	0.797	-2.231	0.704	0.241	0.547
115	1	3.136	0.420	-2.716	0.857	0.113	0.220
116	1	0.839	0.425	-0.414	0.603	0.338	0.880
117	1	3.816	0.415	-3.401	0.869	0.104	0.199
118	1	3.394	0.414	-2.979	0.857	0.113	0.220
119	1	2.342	0.398	-1.944	0.845	0.123	0.241
120	1	0.838	0.431	-0.408	0.599	0.342	0.893
121	1	0.909	0.415	-0.494	0.614	0.327	0.837
122	1	2.038	2.531	0.492	0.411	0.520	1.861
123	1	0.875	0.807	-0.067	0.388	0.553	2.131
124	1	3.246	0.444	-2.802	0.910	0.066	0.122
125	1	0.909	0.416	-0.493	0.619	0.323	0.822
126	1	0.838	0.431	-0.408	0.599	0.342	0.893
127	1	5.534	0.427	-5.107	0.884	0.091	0.173
128	1	0.682	0.395	-0.287	0.597	0.341	0.889
129	1	0.989	0.439	-0.550	0.613	0.330	0.847
130	1	2.489	0.904	-1.585	0.656	0.283	0.679
131	1	0.679	0.423	-0.256	0.579	0.359	0.963
132	1	2.636	0.417	-2.219	0.840	0.127	0.250
133	1	3.776	0.391	-3.384	0.719	0.235	0.530
134	1	4.643	0.440	-4.203	0.874	0.100	0.190
135	1	0.681	0.403	-0.278	0.592	0.346	0.912
136	1	0.840	0.410	-0.430	0.611	0.330	0.848
137	1	3.858	0.397	-3.461	0.883	0.092	0.175
138	1	2.032	0.393	-1.639	0.833	0.133	0.263
139	1	0.978	1.632	0.654	0.247	0.697	3.957
140	1	1.079	2.311	1.232	0.212	0.736	4.808
141	1	4.302	2.163	-2.139	0.509	0.408	1.187
142	1	3.120	0.395	-2.725	0.867	0.105	0.202
143	1	0.777	1.952	1.175	0.201	0.748	5.116
144	1	0.821	0.442	-0.379	0.592	0.348	0.920
145	1	3.805	0.458	-3.347	0.689	0.265	0.620
146	1	0.803	0.433	-0.370	0.597	0.344	0.901
147	1	0.658	0.822	0.164	0.349	0.591	2.491
148	1	2.666	0.396	-2.270	0.856	0.114	0.221
149	1	0.809	0.756	-0.053	0.392	0.549	2.091
150	1	5.756	0.936	-4.820	0.760	0.193	0.412
151	1	2.431	0.391	-2.040	0.853	0.116	0.226
152	1	1.302	0.411	-0.891	0.653	0.293	0.713
153	1	0.681	0.403	-0.278	0.592	0.346	0.912
154	1	2.534	0.396	-2.137	0.853	0.116	0.227
155	1	0.768	0.402	-0.365	0.608	0.332	0.856
156	1	4.518	0.411	-4.107	0.868	0.104	0.201
157	1	0.805	0.414	-0.390	0.608	0.333	0.859
158	1	0.872	0.877	0.005	0.375	0.567	2.251
159	1	7.035	0.829	-6.205	0.790	0.169	0.350
160	1	16.218	0.428	-15.791	0.988	0.008	0.015
161	1	6.426	1.522	-4.904	0.793	0.144	0.289
162	1	0.683	5.386	4.704	0.053	0.919	19.496
163	1	4.872	0.446	-4.426	0.941	0.043	0.077
164	1	0.827	1.400	0.573	0.243	0.702	4.045
165	1	0.738	10.839	10.101	0.007	0.981	89.594
166	1	0.992	0.937	-0.055	0.384	0.558	2.170
167	1	3.805	0.458	-3.347	0.689	0.265	0.620
168	1	0.907	0.443	-0.464	0.600	0.342	0.894
169	1	1.072	0.926	-0.146	0.388	0.554	2.137
170	1	11.328	0.762	-10.566	0.947	0.036	0.064
171	1	1.302	0.411	-0.891	0.653	0.293	0.713
172	1	0.805	0.414	-0.390	0.608	0.333	0.859
173	1	0.989	0.439	-0.550	0.613	0.330	0.847
174	1	0.681	0.403	-0.278	0.592	0.346	0.912
175	1	4.344	0.400	-3.945	0.875	0.098	0.187
176	1	0.761	0.434	-0.328	0.591	0.349	0.924
177	1	4.540	0.409	-4.131	0.885	0.091	0.172
178	1	3.759	0.880	-2.879	0.723	0.225	0.500
179	1	0.908	0.427	-0.481	0.608	0.334	0.862
180	1	3.327	0.409	-2.918	0.860	0.110	0.214
181	1	0.821	0.442	-0.379	0.592	0.348	0.920
182	1	0.768	0.402	-0.365	0.608	0.332	0.856
183	1	4.068	0.412	-3.656	0.875	0.099	0.189
184	1	4.928	0.426	-4.502	0.885	0.091	0.172
185	1	0.766	0.416	-0.350	0.599	0.341	0.889
186	1	0.766	0.416	-0.350	0.599	0.341	0.889
187	1	2.031	0.399	-1.632	0.830	0.135	0.269
188	1	3.235	0.376	-2.859	0.878	0.096	0.182
189	1	0.909	0.416	-0.493	0.614	0.328	0.839
190	1	15.475	0.438	-15.037	0.988	0.008	0.014
191	1	0.821	0.442	-0.379	0.592	0.348	0.920
192	1	0.766	0.416	-0.350	0.599	0.341	0.889
193	1	3.805	0.458	-3.347	0.689	0.265	0.620
194	1	4.544	0.423	-4.121	0.880	0.094	0.179
195	1	0.763	2.167	1.403	0.195	0.755	5.305
196	1	0.655	0.808	0.152	0.351	0.590	2.472
197	1	0.989	0.439	-0.550	0.613	0.330	0.847
198	1	0.819	1.713	0.895	0.221	0.726	4.550
199	1	9.033	0.390	-8.643	0.978	0.016	0.027
200	1	2.451	0.399	-2.052	0.845	0.123	0.242
201	1	0.679	0.423	-0.256	0.579	0.359	0.963
202	1	0.839	0.425	-0.414	0.603	0.338	0.880
203	1	0.821	0.442	-0.379	0.592	0.348	0.920
204	1	0.655	0.812	0.157	0.351	0.590	2.477
205	1	1.044	0.443	-0.601	0.615	0.328	0.840
206	1	0.679	0.423	-0.256	0.579	0.359	0.963
207	1	2.957	0.419	-2.538	0.853	0.116	0.227
208	1	3.580	0.401	-3.179	0.864	0.107	0.207
209	1	0.840	0.410	-0.430	0.611	0.330	0.848
210	1	0.839	0.425	-0.414	0.603	0.338	0.880
211	1	1.044	0.443	-0.601	0.615	0.328	0.840
212	1	5.439	0.884	-4.555	0.743	0.208	0.453
213	1	10.317	0.443	-9.874	0.976	0.017	0.029
214	1	0.840	0.832	-0.008	0.379	0.562	2.205
215	1	3.805	0.458	-3.347	0.689	0.265	0.620
216	1	0.909	0.415	-0.494	0.614	0.327	0.837
217	1	0.906	0.462	-0.443	0.591	0.351	0.930
218	1	0.909	0.416	-0.493	0.614	0.328	0.839
219	1	0.706	0.485	-0.220	0.557	0.383	1.066
220	1	4.632	0.409	-4.223	0.884	0.092	0.174
221	1	1.045	0.427	-0.618	0.623	0.320	0.811
222	1	0.782	0.931	0.150	0.357	0.585	2.421
223	1	4.055	0.418	-3.637	0.866	0.106	0.204
224	1	0.708	0.463	-0.244	0.567	0.373	1.022
225	1	0.989	0.439	-0.550	0.613	0.330	0.847
226	1	0.765	0.434	-0.331	0.589	0.350	0.928
227	1	1.042	0.462	-0.581	0.607	0.337	0.874
228	1	0.807	0.794	-0.013	0.383	0.558	2.171
229	1	0.802	0.444	-0.358	0.592	0.349	0.923
230	1	0.907	0.436	-0.471	0.603	0.338	0.880
231	1	4.540	0.409	-4.131	0.885	0.091	0.172
232	1	1.951	0.892	-1.059	0.620	0.316	0.793
233	1	8.087	0.374	-7.713	0.976	0.017	0.030
234	1	8.170	0.389	-7.780	0.976	0.017	0.030
235	1	1.045	0.427	-0.618	0.623	0.320	0.811
236	1	1.421	0.454	-0.967	0.777	0.180	0.378
237	1	0.680	0.416	-0.265	0.584	0.354	0.944
238	1	4.549	0.440	-4.109	0.875	0.099	0.188
239	1	3.776	0.391	-3.384	0.719	0.235	0.530
240	1	0.682	0.395	-0.287	0.597	0.341	0.889
241	1	2.619	0.396	-2.223	0.853	0.116	0.226
242	1	2.837	0.421	-2.416	0.848	0.120	0.236
243	1	0.990	0.424	-0.566	0.621	0.322	0.818
244	1	0.909	0.416	-0.493	0.619	0.323	0.822
245	1	0.803	0.433	-0.370	0.597	0.344	0.901
246	1	1.914	0.400	-1.514	0.826	0.138	0.276
247	1	3.776	0.391	-3.384	0.719	0.235	0.530
248	1	2.985	0.396	-2.589	0.863	0.108	0.208
249	1	5.548	0.379	-5.168	0.961	0.028	0.050
250	1	4.073	0.442	-3.630	0.858	0.112	0.218
251	1	0.839	0.425	-0.414	0.603	0.338	0.880
252	1	0.836	0.463	-0.373	0.584	0.357	0.955
253	1	0.765	0.422	-0.343	0.596	0.344	0.903
254	1	17.334	0.430	-16.904	0.988	0.008	0.014
255	1	3.178	0.377	-2.801	0.870	0.103	0.197
256	1	2.386	0.391	-1.996	0.851	0.118	0.230
257	1	0.907	0.443	-0.464	0.600	0.342	0.894
